# Functional genomics reveals strain-specific genetic requirements conferring hypoxic growth in *Mycobacterium intracellulare*

**DOI:** 10.1101/2024.05.12.593797

**Authors:** Yoshitaka Tateishi, Yuriko Ozeki, Akihito Nishiyama, Yuta Morishige, Yusuke Minato, Anthony D. Baughn, Sohkichi Matsumoto

## Abstract

*Mycobacterium intracellulare* is a major etiological agent of the recently expanding *Mycobacterium avium–intracellulare* complex pulmonary disease (MAC-PD). Therapeutic regimens that include a combination of macrolides and antituberculous drugs have been implemented with limited success. To identify novel targets for drug development that accommodate the genomic diversity of *M. avium–intracellulare*, we subjected eight clinical MAC-PD isolates and the type strain ATCC13950 to genome-wide profiling to comprehensively identify universally essential functions by transposon sequencing (TnSeq). Among these strains, we identified 131 shared essential or growth-defect-associated genes by TnSeq. Unlike the type strain, the clinical strains showed increased requirements for genes involved in gluconeogenesis and the type VII secretion system under standard growth conditions, the same genes required for hypoxic pellicle-type biofilm formation in ATCC13950. Consistent with the central role of hypoxia in the evolution of *M. intracellulare*, the clinical MAC-PD strains showed more rapid adaptation to hypoxic growth than the type strain. Importantly, the increased requirements of hypoxic fitness genes were confirmed in a mouse lung infection model. These findings confirm the concordant genetic requirements under hypoxic conditions *in vitro* and hypoxia-related conditions *in vivo*, and highlight the importance of using clinical strains and host-relevant growth conditions to identify high-value targets for drug development.
