## Supplementary Table 2 for "Functional genomics reveals strain-specific genetic requirements conferring hypoxic growth in *Mycobacterium intracellulare*"

### Sheet: Reads,TAcoverage
	ATCC13950			M.i.27			M.i.198
Replicate of libraries	#1	#2	#3	#1	#2	#3	#1	#2	#3
Number of TA sites	64293			75776			65096
Number of Tn-inserted TA sites	31792	30616	35682	44744	50124	46698	24469	25167	39113
total Tn-insertion reads	2112345	1329326	1827659	5688980	2857192	4639142	4592185	2339791	2229731
average number of reads @ each Tn-inserted TA site	66	43	51	127.145	57.0025	99.3435	187.674	92.9706	57.0074
	M018		MOTT64		M001
Replicate of libraries	#1	#2	#1	#2	#1	#2	#3
Number of TA sites	67635		65142		69203
Number of Tn-inserted TA sites	38191	33345	47376	39407	47085	22431	29889
total Tn-insertion reads	5808742	5539633	3227294	3693921	5203326	2145131	2492587
average number of reads @ each Tn-inserted TA site	152.097	166.131	68.1209	93.7377	110.509	95.6324	83.3948
	M003			M019			M021
Replicate of libraries	#1	#2	#3	#1	#2	#3	#1	#2	#3
Number of TA sites	65806			67212			64470
Number of Tn-inserted TA sites	34311	13620	27748	44323	38271	33734	40632	35140	47436
total Tn-insertion reads	5159461	3065375	2631170	5600040	3120318	3652080	2396564	3014809	2571516
average number of reads @ each Tn-inserted TA site	150.373	225.064	94.8238	126.346	81.5322	108.261	58.9822	85.7942	54.2102
