## Supplementary Table 3 for "Functional genomics reveals strain-specific genetic requirements conferring hypoxic growth in *Mycobacterium intracellulare*"

### Sheet: HMM
	ATCC13950	Mi27	Mi198	M018	MOTT64	M001	M003	M019	M021
Essential (ES)	484	283	353	86	174	228	133	271	153
Growth-defect (GD)	68	197	75	107	89	113	111	35	53
Non-essential (NE)	4452	4955	4743	5156	5003	5105	4982	5086	4952
Growth-advantage (GA)	57	244	91	9	19	59	8	16	38
