## Supplementary Table 4 for "Functional genomics reveals strain-specific genetic requirements conferring hypoxic growth in *Mycobacterium intracellulare*"

### Sheet: Sheet1
Loucs_tag	annotation	Kegg orthology	Functional category	ATCC13950	M.i.198	M.i.27	M018	M003	M019	M021	M001	MOTT64
OCU_RS25005	DNA polymerase III subunit beta	K02338	genetic information processing	ES	GD	ES	GD	GD	ES	ES	ES	ES
OCU_RS25020	DNA topoisomerase (ATP-hydrolyzing) subunit B	K02470	genetic information processing	ES	ES	ES	GD	ES	ES	ES	ES	ES
OCU_RS25025	intein-containing DNA gyrase subunit A	K02469	genetic information processing	ES	ES	ES	GD	ES	GD	ES	GD	ES
OCU_RS25085	Stk1 family PASTA domain-containing Ser/Thr kinase	K12132	Metabolism	ES	ES	GD	GD	GD	ES	ES	ES	ES
OCU_RS25250	leucine--tRNA ligase	K01869	Genetic Information Processing	ES	ES	ES	GD	ES	ES	ES	ES	GD
OCU_RS25380	replicative DNA helicase	K02314	Genetic Information Processing	ES	ES	ES	GD	ES	ES	GD	ES	ES
OCU_RS25855	glutamate synthase large subunit	K00265	Metabolism	ES	ES	ES	ES	ES	ES	ES	ES	GD
OCU_RS25860	glutamate synthase subunit beta	K00266	Metabolism	ES	ES	GD	ES	ES	ES	ES	ES	GD
OCU_RS26065	UDP-galactopyranose mutase	K01854	metabolism	ES	ES	ES	GD	ES	ES	GD	ES	ES
OCU_RS26070	glycosyltransferase family 2 protein	K16650	metabolism	ES	ES	ES	GD	ES	ES	GD	ES	ES
OCU_RS26080	decaprenyl-phosphate phosphoribosyltransferase	K14136	metabolism	ES	GD	ES	GD	ES	ES	ES	GD	ES
OCU_RS26105	nitrate ABC transporter substrate-binding protein	K12428	metabolism	ES	ES	ES	GD	GD	ES	GD	ES	GD
OCU_RS26110	acyltransferase domain-containing protein	K12437	metabolism	ES	ES	ES	GD	ES	ES	GD	ES	ES
OCU_RS26150	arabinosyltransferase	K11386	Metabolism	ES	ES	ES	GD	GD	GD	GD	ES	GD
OCU_RS26180	arabinofuranosyltransferase	K13686	Metabolism	ES	ES	ES	GD	ES	ES	ES	ES	GD
OCU_RS26185	decaprenylphospho-beta-D-erythro-pentofuranosid-2-ulose 2-reductase	K16652	Metabolism	ES	ES	ES	GD	ES	ES	ES	ES	ES
OCU_RS26190	FAD-binding oxidoreductase	K16653	Metabolism	ES	ES	ES	GD	ES	ES	ES	GD	ES
OCU_RS26210	ABC transporter permease	K01992	signaling and cellular processes	ES	ES	ES	GD	ES	ES	ES	ES	GD
OCU_RS26215	glycosyltransferase	K16649	Metabolism	ES	ES	ES	GD	ES	ES	GD	ES	ES
OCU_RS26220	ABC transporter ATP-binding protein	K01990	signaling and cellular processes	ES	ES	ES	GD	ES	ES	GD	ES	ES
OCU_RS26675	aminotransferase class I/II-fold pyridoxal phosphate-dependent enzyme	No hit in kegg	Metabolism	GD	ES	GD	GD	GD	ES	GD	GD	GD
OCU_RS26680	DNA polymerase III subunits gamma/tau	K02343	genetic information processing	GD	ES	GD	GD	GD	ES	GD	GD	GD
OCU_RS27130	type I DNA topoisomerase	K03168	genetic information processing	ES	ES	ES	GD	GD	ES	ES	ES	GD
OCU_RS27150	hypothetical protein	No hit in kegg	Not Included in Pathway or Brite	ES	ES	GD	GD	GD	ES	ES	ES	ES
OCU_RS27155	NAD-dependent epimerase/dehydratase family protein	K01784	Metabolism	ES	ES	GD	GD	ES	ES	ES	ES	ES
OCU_RS27310	lysine--tRNA ligase	K04567	Genetic Information Processing	ES	ES	ES	GD	ES	ES	GD	ES	GD
OCU_RS27385	cysteine--tRNA ligase	K01883	Genetic Information Processing	GD	ES	ES	GD	ES	ES	ES	ES	ES
OCU_RS28215	phosphoribosylformylglycinamidine synthase subunit PurL	K23269	Metabolism	ES	ES	ES	ES	ES	ES	ES	ES	ES
OCU_RS28235	amidophosphoribosyltransferase	K00764	Metabolism	ES	GD	ES	GD	ES	ES	ES	ES	ES
OCU_RS29690	phosphoribosylglycinamide formyltransferase	K11175	Metabolism	GD	ES	ES	GD	ES	ES	ES	ES	ES
OCU_RS29695	bifunctional phosphoribosylaminoimidazolecarboxamide formyltransferase/IMP cyclohydrolase	K00602	Metabolism	GD	ES	ES	GD	ES	ES	ES	ES	ES
OCU_RS30505	serine hydroxymethyltransferase	K00600	Metabolism	ES	ES	ES	GD	GD	ES	ES	GD	ES
OCU_RS30955	ABC transporter family substrate-binding protein	No hit in kegg	signaling and cellular processes	ES	ES	ES	ES	ES	ES	ES	ES	ES
OCU_RS31140	succinyl-diaminopimelate desuccinylase	K01439	Metabolism	ES	ES	ES	ES	ES	ES	ES	ES	ES
OCU_RS32760	arginine--tRNA ligase	K01887	Genetic Information Processing	ES	ES	ES	GD	ES	ES	ES	ES	ES
OCU_RS32765	diaminopimelate decarboxylase	K01586	Metabolism	ES	ES	ES	GD	ES	ES	GD	ES	ES
OCU_RS32770	homoserine dehydrogenase	K00003	Metabolism	ES	ES	ES	GD	ES	ES	GD	ES	GD
OCU_RS32840	F0F1 ATP synthase subunit alpha	K02111	Metabolism	GD	GD	ES	GD	GD	ES	ES	GD	ES
OCU_RS32845	F0F1 ATP synthase subunit gamma	K02115	Metabolism	GD	GD	ES	GD	GD	ES	ES	ES	ES
OCU_RS32850	F0F1 ATP synthase subunit beta	K02112	Metabolism	ES	ES	ES	ES	GD	ES	GD	ES	ES
OCU_RS32960	alpha-1,4-glucan--maltose-1-phosphate maltosyltransferase	K16147	Metabolism	ES	ES	ES	GD	ES	ES	ES	ES	ES
OCU_RS33490	type I polyketide synthase	K11533	Metabolism	ES	ES	ES	GD	ES	ES	ES	ES	ES
OCU_RS33835	valine--tRNA ligase	K01873	Genetic Information Processing	ES	ES	ES	GD	ES	ES	GD	ES	ES
OCU_RS33900	NAD(+) synthase	K01950	Metabolism	ES	ES	ES	GD	ES	ES	ES	ES	ES
OCU_RS34935	DNA primase	K02316	Genetic Information Processing	ES	ES	ES	GD	ES	ES	ES	ES	ES
OCU_RS35895	type I glutamate--ammonia ligase	K01915	Metabolism	ES	ES	ES	GD	GD	ES	ES	ES	GD
OCU_RS36180	penicillin-binding protein 2	K03587	Metabolism	ES	ES	ES	GD	ES	ES	ES	ES	ES
OCU_RS36195	UDP-N-acetylmuramoyl-L-alanyl-D-glutamate--2, 6-diaminopimelate ligase	K01928	Metabolism	ES	ES	ES	GD	ES	ES	ES	ES	ES
OCU_RS36200	UDP-N-acetylmuramoyl-tripeptide--D-alanyl-D- alanine ligase	K01929	Metabolism	ES	ES	ES	GD	ES	ES	ES	ES	ES
OCU_RS36205	phospho-N-acetylmuramoyl-pentapeptide- transferase	K01000	Metabolism	ES	ES	ES	GD	ES	ES	ES	ES	ES
OCU_RS36210	UDP-N-acetylmuramoyl-L-alanine--D-glutamate ligase	K01925	Metabolism	ES	ES	ES	GD	ES	ES	ES	ES	GD
OCU_RS36215	putative lipid II flippase FtsW	K03588	signaling and cellular processes	GD	ES	ES	GD	ES	ES	GD	ES	GD
OCU_RS36220	undecaprenyldiphospho-muramoylpentapeptide beta-N-acetylglucosaminyltransferase	K02563	Metabolism	ES	ES	ES	GD	GD	ES	GD	ES	ES
OCU_RS36225	UDP-N-acetylmuramate--L-alanine ligase	K01924	Metabolism	ES	ES	ES	GD	GD	ES	ES	ES	ES
OCU_RS38100	malate synthase G	K01638	Metabolism	ES	ES	GD	GD	ES	GD	GD	ES	GD
OCU_RS39105	CTP synthase	K01937	Metabolism	ES	ES	ES	GD	ES	ES	ES	ES	ES
OCU_RS39270	argininosuccinate synthase	K01940	Metabolism	ES	ES	ES	GD	GD	ES	ES	ES	ES
OCU_RS39300	N-acetyl-gamma-glutamyl-phosphate reductase	K00145	Metabolism	ES	ES	ES	ES	ES	ES	ES	ES	ES
OCU_RS39305	phenylalanine--tRNA ligase subunit beta	K01890	Genetic Information Processing	ES	ES	ES	ES	ES	ES	ES	ES	ES
OCU_RS39310	phenylalanine--tRNA ligase subunit alpha	K01889	Genetic Information Processing	ES	ES	ES	ES	ES	ES	ES	ES	GD
OCU_RS39585	tryptophan synthase subunit alpha	K01695	Metabolism	ES	ES	ES	GD	ES	ES	ES	ES	ES
OCU_RS39590	tryptophan synthase subunit beta	K01696	Metabolism	ES	ES	ES	GD	ES	ES	GD	ES	ES
OCU_RS39605	anthranilate synthase component I	K01657	Metabolism	ES	GD	ES	GD	ES	ES	ES	ES	ES
OCU_RS39650	histidinol-phosphate transaminase	K00817	Metabolism	ES	ES	ES	ES	ES	ES	ES	ES	ES
OCU_RS39655	histidinol dehydrogenase	K00013	Metabolism	ES	ES	ES	ES	ES	ES	GD	ES	GD
OCU_RS39805	threonine ammonia-lyase	K01754	Metabolism	ES	ES	ES	GD	ES	ES	ES	ES	ES
OCU_RS39845	DNA polymerase III subunit alpha	K02337	Genetic Information Processing	ES	ES	ES	GD	ES	ES	ES	GD	ES
OCU_RS39895	isoleucine--tRNA ligase	K01870	Genetic Information Processing	ES	ES	ES	ES	ES	ES	ES	ES	ES
OCU_RS40180	ferrochelatase	K01772	Metabolism	GD	GD	ES	GD	ES	ES	ES	ES	ES
OCU_RS40185	enoyl-[acyl-carrier-protein] reductase FabI	K11611	Metabolism	GD	GD	GD	GD	ES	ES	ES	ES	GD
OCU_RS40230	aconitate hydratase AcnA	K01681	Metabolism	ES	ES	GD	ES	ES	ES	ES	ES	GD
OCU_RS40310	Fe-S cluster assembly ATPase SufC	K09013	signaling and cellular processes	ES	ES	GD	GD	GD	ES	ES	ES	ES
OCU_RS40315	Fe-S cluster assembly protein SufD	K09015	signaling and cellular processes	ES	ES	GD	GD	GD	ES	ES	ES	ES
OCU_RS40320	Fe-S cluster assembly protein SufB	K09014	signaling and cellular processes	ES	ES	ES	GD	ES	ES	ES	ES	ES
OCU_RS40525	6,7-dimethyl-8-ribityllumazine synthase	K00794	Metabolism	ES	ES	ES	ES	ES	ES	ES	GD	ES
OCU_RS40530	bifunctional 3,4-dihydroxy-2-butanone-4-phosphate synthase/GTP cyclohydrolase II	K14652	Metabolism	ES	ES	ES	ES	ES	ES	ES	GD	ES
OCU_RS40580	primosomal protein N'	K04066	Genetic Information Processing	ES	ES	ES	ES	ES	ES	ES	ES	ES
OCU_RS40635	orotidine-5'-phosphate decarboxylase	K01591	Metabolism	ES	ES	ES	ES	ES	ES	GD	ES	ES
OCU_RS40640	carbamoyl-phosphate synthase large subunit	K01955	Metabolism	ES	ES	ES	ES	ES	ES	ES	ES	ES
OCU_RS40645	carbamoyl-phosphate synthase small subunit	K01956	Metabolism	ES	ES	ES	GD	GD	ES	ES	ES	ES
OCU_RS40655	dihydroorotase	K01465	Metabolism	ES	ES	ES	GD	GD	ES	ES	GD	ES
OCU_RS40660	aspartate carbamoyltransferase catalytic subunit	K00609	Metabolism	ES	ES	ES	GD	GD	ES	ES	GD	ES
OCU_RS40745	3-dehydroquinate synthase	K01735	Metabolism	ES	ES	ES	ES	ES	ES	ES	ES	ES
OCU_RS40750	shikimate kinase	K00891	Metabolism	ES	ES	ES	ES	ES	ES	ES	ES	ES
OCU_RS40755	chorismate synthase	K01736	Metabolism	ES	ES	ES	ES	ES	ES	ES	ES	ES
OCU_RS40785	alanine--tRNA ligase	K01872	Genetic Information Processing	ES	ES	ES	ES	ES	ES	ES	ES	ES
OCU_RS40960	protein translocase subunit SecD	K03072	Genetic Information Processing	ES	ES	GD	GD	ES	GD	GD	GD	ES
OCU_RS41060	glycosyltransferase family 1 protein: pimA; phosphatidyl-myo-inositol alpha-mannosyltransferase	K08256	Metabolism	GD	ES	ES	GD	GD	ES	ES	ES	ES
OCU_RS41080	threonine--tRNA ligase	K01868	Genetic Information Processing	ES	ES	ES	GD	ES	ES	ES	ES	ES
OCU_RS41500	protoporphyrinogen oxidase	K00231	Metabolism	ES	ES	ES	ES	GD	ES	ES	ES	GD
OCU_RS41505	uroporphyrinogen decarboxylase	K01599	Metabolism	ES	ES	ES	ES	GD	ES	ES	ES	GD
OCU_RS42130	proline--tRNA ligase	K01881	Genetic Information Processing	ES	ES	ES	GD	ES	ES	ES	ES	ES
OCU_RS42300	ribosome recycling factor	K02838	Genetic Information Processing	ES	ES	ES	GD	GD	GD	ES	ES	GD
OCU_RS42780	glutamate--tRNA ligase	K01885	Genetic Information Processing	ES	ES	ES	GD	ES	ES	ES	ES	ES
OCU_RS42820	ketol-acid reductoisomerase	K00053	Metabolism	ES	ES	ES	GD	GD	ES	GD	ES	ES
OCU_RS42830	acetolactate synthase large subunit	K01652	Metabolism	ES	ES	GD	GD	GD	ES	ES	ES	GD
OCU_RS42850	Asp-tRNA(Asn)/Glu-tRNA(Gln) amidotransferase subunit GatB	K02434	Genetic Information Processing	ES	ES	ES	ES	ES	ES	ES	ES	ES
OCU_RS42865	Asp-tRNA(Asn)/Glu-tRNA(Gln) amidotransferase subunit GatA	K02433	Genetic Information Processing	ES	ES	ES	GD	ES	ES	ES	ES	ES
OCU_RS42870	Asp-tRNA(Asn)/Glu-tRNA(Gln) amidotransferase subunit GatC	K02435	Genetic Information Processing	ES	ES	ES	GD	ES	ES	ES	ES	ES
OCU_RS43215	class 1b ribonucleoside-diphosphate reductase subunit alpha	K00525	Metabolism	ES	ES	ES	GD	GD	ES	GD	ES	ES
OCU_RS44670	preprotein translocase subunit SecA	K03070	Genetic Information Processing	ES	ES	ES	GD	GD	ES	ES	ES	GD
OCU_RS44745	phosphomannomutase/phosphoglucomutase	K01840	Metabolism	ES	ES	ES	ES	ES	ES	ES	ES	ES
OCU_RS44790	glycosyltransferase family 2 protein: Arabinogalactan biosynthesis - Mycobacterium	K16870	Metabolism	GD	ES	GD	GD	GD	ES	GD	GD	GD
OCU_RS44935	acyl-CoA carboxylase subunit beta	K01966	Metabolism	ES	ES	ES	GD	ES	ES	GD	ES	GD
OCU_RS45235	tryptophan--tRNA ligase	K01867	Genetic Information Processing	ES	ES	ES	ES	ES	ES	ES	ES	ES
OCU_RS45570	alanine racemase	K01775	Metabolism	ES	ES	ES	ES	ES	ES	ES	ES	ES
OCU_RS45595	glutamine--fructose-6-phosphate transaminase (isomerizing)	K00820	Metabolism	ES	ES	ES	GD	GD	ES	ES	ES	ES
OCU_RS45745	dTDP-glucose 4,6-dehydratase	K01710	Metabolism	ES	ES	ES	GD	ES	ES	ES	ES	ES
OCU_RS45970	50S ribosomal protein L18	K02881	Genetic Information Processing	ES	ES	ES	GD	ES	ES	GD	ES	ES
OCU_RS45975	50S ribosomal protein L6	K02933	Genetic Information Processing	ES	ES	ES	GD	ES	ES	GD	ES	ES
OCU_RS45980	30S ribosomal protein S8	K02994	Genetic Information Processing	ES	ES	ES	GD	ES	ES	GD	ES	GD
OCU_RS46030	50S ribosomal protein L16	K02878	Genetic Information Processing	ES	ES	GD	GD	GD	ES	ES	ES	ES
OCU_RS46035	30S ribosomal protein S3	K02982	Genetic Information Processing	ES	ES	GD	GD	GD	ES	ES	ES	ES
OCU_RS46040	50S ribosomal protein L22	K02890	Genetic Information Processing	ES	ES	GD	GD	GD	ES	ES	ES	ES
OCU_RS46050	50S ribosomal protein L2	K02886	Genetic Information Processing	ES	ES	GD	GD	GD	ES	GD	GD	GD
OCU_RS46060	50S ribosomal protein L4	K02926	Genetic Information Processing	ES	GD	ES	GD	GD	ES	ES	GD	ES
OCU_RS46065	50S ribosomal protein L3	K02906	Genetic Information Processing	ES	GD	ES	GD	GD	ES	ES	GD	ES
OCU_RS46225	DNA-directed RNA polymerase subunit beta'	K03046	Genetic Information Processing	ES	ES	ES	GD	GD	ES	GD	ES	ES
OCU_RS46790	histidine phosphatase family protein	No hit in kegg	Metabolism	ES	ES	GD	GD	ES	ES	ES	ES	GD
OCU_RS46880	bifunctional uroporphyrinogen-III C-methyltransferase/uroporphyrinogen-III synthase	K13542	Metabolism	ES	GD	ES	ES	GD	ES	ES	ES	GD
OCU_RS47625	adenylosuccinate synthase	K01939	Metabolism	ES	ES	ES	GD	ES	ES	GD	ES	GD
OCU_RS47805	glucose-1-phosphate thymidylyltransferase	K00973	Metabolism	ES	ES	ES	GD	ES	ES	GD	ES	ES
OCU_RS48120	ESX secretion-associated protein EspG3	No hit in kegg	signaling and cellular processes	ES	ES	ES	GD	GD	ES	ES	GD	ES
OCU_RS48145	type VII secretion protein EccC3	No hit in kegg	signaling and cellular processes	ES	ES	GD	ES	ES	ES	ES	ES	GD
OCU_RS48150	type VII secretion protein EccB3	No hit in kegg	signaling and cellular processes	GD	ES	GD	ES	ES	ES	ES	ES	ES
OCU_RS48410	DUF3367 domain-containing protein	K16648	Metabolism	ES	ES	ES	ES	ES	ES	ES	ES	ES
OCU_RS48535	hypothetical protein	No hit in kegg	Not Included in Pathway or Brite	GD	GD	GD	GD	ES	ES	GD	GD	GD
OCU_RS49885	hypothetical protein	No hit in kegg	Not Included in Pathway or Brite	ES	ES	GD	GD	GD	ES	GD	ES	ES
OCU_RS49890	membrane protein	K03980	Metabolism	ES	ES	GD	GD	GD	GD	GD	ES	GD
OCU_RS49915	N-acetylmuramoyl-L-alanine amidase	No hit in kegg	Metabolism	ES	ES	ES	ES	ES	ES	ES	ES	ES
OCU_RS49925	ParB/RepB/Spo0J family partition protein	K03497	Genetic information processing	ES	ES	GD	GD	ES	ES	ES	ES	GD
