## Supplementary Table 6Supplementary Table 1 for "Functional genomics reveals strain-specific genetic requirements conferring hypoxic growth in *Mycobacterium intracellulare*"

### Sheet: Sheet1
SYMBOL	TITLE	RANK IN GENE LIST	RANK METRIC SCORE	RUNNING ES	CORE ENRICHMENT
1	OCU_RS48660	phosphoenolpyruvate carboxykinase (GTP)	12	1.25	0.0534	Yes
2	OCU_RS29680	hypothetical protein	13	1.243	0.1254	Yes
3	OCU_RS42190	hypothetical protein	18	1.192	0.1881	Yes
4	OCU_RS35400	LLM class F420-dependent oxidoreductase	37	0.799	0.2058	Yes
5	OCU_RS38280	type VII secretion integral membrane protein EccD	42	0.731	0.2418	Yes
6	OCU_RS44770	coenzyme F420-0:L-glutamate ligase	48	0.659	0.272	Yes
7	OCU_RS30540	class II fructose-bisphosphatase	72	0.497	0.2643	Yes
8	OCU_RS40560	rRNA small subunit methyltransferase B	80	0.451	0.2793	Yes
9	OCU_RS29920	aminodeoxychorismate synthase component I	85	0.416	0.2971	Yes
10	OCU_RS38275	type VII secretion-associated serine protease mycosin	87	0.385	0.3178	Yes
11	OCU_RS48135	PPE family protein	93	0.356	0.3305	Yes
12	OCU_RS38345	type VII secretion protein EccC	100	0.332	0.3402	Yes
13	OCU_RS45265	class I SAM-dependent methyltransferase	103	0.329	0.3561	Yes
14	OCU_RS35955	glycine cleavage system aminomethyltransferase GcvT	112	0.273	0.3592	Yes
15	OCU_RS44005	PIG-L family deacetylase	113	0.272	0.375	Yes
16	OCU_RS37975	undecaprenyl-diphosphate phosphatase	120	0.241	0.3794	Yes
17	OCU_RS48835	hypothetical protein	139	0.17	0.3607	No
18	OCU_RS30120	hypothetical protein	149	0.135	0.3543	No
19	OCU_RS33355	acyl-CoA dehydrogenase	174	-0.003	0.3163	No
20	OCU_RS41535	membrane protein	192	-0.074	0.2936	No
21	OCU_RS28740	SDR family oxidoreductase	199	-0.108	0.2904	No
22	OCU_RS48110	type VII secretion-associated serine protease mycosin	222	-0.208	0.2675	No
23	OCU_RS38125	glycine dehydrogenase (aminomethyl-transferring)	236	-0.242	0.2608	No
24	OCU_RS34210	cupin domain-containing protein	258	-0.377	0.2494	No
25	OCU_RS42990	glycosyltransferase family 1 protein	288	-0.51	0.2329	No
26	OCU_RS49345	acyltransferase family protein	339	-0.728	0.1957	No
27	OCU_RS33625	pyruvate dehydrogenase (acetyl-transferring) E1 component subunit alpha	392	-0.84	0.1618	No
28	OCU_RS43890	NADH-quinone oxidoreductase subunit J	456	-1.014	0.1206	No
29	OCU_RS33160	enoyl-CoA hydratase/isomerase family protein	464	-1.035	0.1694	No
30	OCU_RS32280	lipid-transfer protein	474	-1.096	0.2187	No
31	OCU_RS33585	MFS transporter	519	-1.294	0.2238	No
