## Supplementary Table 7 for "Functional genomics reveals strain-specific genetic requirements conferring hypoxic growth in *Mycobacterium intracellulare*"

### Sheet: Sheet1
Locus_tag	Annotation	Classification of genome
OCU_RS30185	Ppx/GppA family phosphatase	accessory essential
OCU_RS30540	Fructose bisphosphatase GlpX	core (strain-dependent essential)
OCU_RS35795	Bifunctional RNaseH/acid phosphatase	core (strain-dependent essential)
OCU_RS35955	Glycine cleavage system amino-methyltransferase GcvT	accessory essential
OCU_RS38275	Type VII secretion associated serine protease mycosin MycP5	accessory essential
OCU_RS38345	Type VII secretion protein EccC5	core (strain-dependent essential)
OCU_RS40305	Cysteine desulfurase Csd	core (strain-dependent essential)
OCU_RS41540	Class I SAM-dependent RNA methyltransferase	core (strain-dependent essential)
OCU_RS47290	Hypothetical protein	accessory essential
OCU_RS48660	Phosphoenolpyruvate carboxykinase PckA	accessory essential
