## Supplementary Table 9 for "Functional genomics reveals strain-specific genetic requirements conferring hypoxic growth in *Mycobacterium intracellulare*"

### Sheet: Sheet1
M.i.27Tn	No. of Tn-insertion reads	M.i.198Tn	No. of Tn-insertion reads
Day1A	2463683	Day1A	1748151
Day1B	2201404	Day1B	2622509
Day1C	2164956	Day1C	1800971
Day1D	2622805	Day1D	2125929
Day1E	3428774	Day1E	1293431
Week4A	1613738	Week4A	2388858
Week4B	2372759	Week4B	2281793
Week4C	3724013	Week4C	1329640
Week4E	3202509	Week4D	4885343
Week8D	1923128	Week4E	1925386
Week8E	2052115	Week8A	3457148
Week16B	2204963	Week8B	2867962
Week16C	2698825	Week8C	2100307
		Week12A	2839263
		Week16A	1195669
		Week16B	2430060
