## Supplementary Table 12 for "Functional genomics reveals strain-specific genetic requirements conferring hypoxic growth in *Mycobacterium intracellulare*"

### Sheet: M.i.27&M.i.198_41genes
41 genes commonly detected in M.i.27 and M.i.198 as corresponding genes required for hypoxic pellicle formation
Locus_tag	Function
OCU_RS25930	secretion protein EspR
OCU_RS25990	hypothetical protein
OCU_RS26195	GtrA family protein
OCU_RS26955	PASTA domain-containing protein
OCU_RS28275	sulfurtransferase
OCU_RS29680	hypothetical protein
OCU_RS29805	molybdopterin molybdotransferase MoeA
OCU_RS30910	mannosyltransferase
OCU_RS31320	multifunctional oxoglutarate decarboxylase/oxoglutarate dehydrogenase thiamine pyrophosphate-binding subunit/dihydrolipoyllysine-residue succinyltransferase subunit
OCU_RS33005	MBL fold metallo-hydrolase
OCU_RS33555	hypothetical protein
OCU_RS33985	RND family transporter
OCU_RS36000	carbohydrate kinase family protein
OCU_RS36025	membrane protein
OCU_RS36535	methionine synthase
OCU_RS36660	proteasome subunit beta
OCU_RS36665	proteasome subunit alpha
OCU_RS36700	DUF4333 domain-containing protein
OCU_RS37975	undecaprenyl-diphosphate phosphatase
OCU_RS38185	ABC transporter ATP-binding protein/permease
OCU_RS38685	hypothetical protein
OCU_RS40500	excinuclease ABC subunit UvrC
OCU_RS40950	hypothetical protein
OCU_RS41730	tRNA (adenosine(37)-N6)-dimethylallyltransferaseMiaA
OCU_RS42840	DoxX family protein
OCU_RS44470	lipase chaperone
OCU_RS44885	acyl-CoA dehydrogenase
OCU_RS47090	isocitrate lyase
OCU_RS47505	hypothetical protein
OCU_RS47510	glutamate ABC transporter substrate-binding protein
OCU_RS47515	serine/threonine protein kinase
OCU_RS47720	hypothetical protein
OCU_RS48705	MMPL family transporter
OCU_RS48855	MCE family protein
OCU_RS48860	virulence factor Mce family protein
OCU_RS48865	virulence factor Mce family protein
OCU_RS48870	MCE family protein
OCU_RS48875	MCE family protein
OCU_RS48885	ABC transporter permease
OCU_RS49035	TetR/AcrR family transcriptional regulator
OCU_RS49345	acyltransferase family protein

### Sheet: M.i.27_30 genes
30 genes commonly detected only in M.i.27 as corresponding genes required for hypoxic pellicle formation
Locus_tag	Function
OCU_RS25495	alpha/beta hydrolase
OCU_RS27710	DNA-binding protein
OCU_RS28255	aminodeoxychorismate lyase
OCU_RS28695	hypothetical protein
OCU_RS29985	Gfo/Idh/MocA family oxidoreductase
OCU_RS30540	class II fructose-bisphosphatase
OCU_RS30600	redox-regulated ATPase YchF
OCU_RS31085	lipid-transfer protein
OCU_RS32670	ABC transporter permease
OCU_RS34080	elongation factor 4
OCU_RS35955	glycine cleavage system aminomethyltransferase GcvT
OCU_RS38125	glycine dehydrogenase (aminomethyl-transferring)
OCU_RS38275	type VII secretion-associated serine protease mycosin
OCU_RS38280	type VII secretion integral membrane protein EccD
OCU_RS38285	ESX secretion-associated protein EspG
OCU_RS38345	type VII secretion protein EccC
OCU_RS40070	macrocin O-methyltransferase
OCU_RS40335	ABC transporter ATP-binding protein
OCU_RS41535	membrane protein
OCU_RS41895	acyl-CoA dehydrogenase
OCU_RS46625	alpha/beta fold hydrolase
OCU_RS46690	inorganic phosphate transporter
OCU_RS47000	D-inositol-3-phosphate glycosyltransferase
OCU_RS48135	PPE family protein
OCU_RS48145	type VII secretion protein EccC
OCU_RS48660	phosphoenolpyruvate carboxykinase (GTP)
OCU_RS48835	hypothetical protein
OCU_RS48850	hypothetical protein
OCU_RS48880	MCE family protein
OCU_RS48890	ABC transporter permease

### Sheet: M.i.198_9 genes
9 genes commonly detected only in M.i.198 as corresponding genes required for hypoxic pellicle formation
Locus_tag	Function
OCU_RS27440	cholesterol catabolism transcriptional regulatorKstR
OCU_RS27530	TetR family transcriptional regulator KstR2
OCU_RS29345	DUF3027 domain-containing protein
OCU_RS33810	2-oxoacid:acceptor oxidoreductase subunit alpha
OCU_RS38090	HlyC/CorC family transporter
OCU_RS40560	rRNA small subunit methyltransferase B
OCU_RS42525	DEAD/DEAH box helicase
OCU_RS43250	TetR/AcrR family transcriptional regulator
OCU_RS46590	NAD(P)/FAD-dependent oxidoreductase
