## Supplementary Table 13 for "Functional genomics reveals strain-specific genetic requirements conferring hypoxic growth in *Mycobacterium intracellulare*"

### Sheet: Mi27_d1-w16
#Orf	Name	Desc
LOCUS_00220	-	hypothetical protein
LOCUS_02780	-	membrane protein
LOCUS_02940	-	putative Rieske 2Fe-2S iron-sulfur protein
LOCUS_03050	-	terminal beta-(1->2)-arabinofuranosyltransferase
LOCUS_03060	-	diacylglycerol acyltransferase/mycolyltransferase Ag85A
LOCUS_04810	-	penicillin-binding protein
LOCUS_05630	-	hypothetical protein
LOCUS_07800	-	hypothetical protein
LOCUS_08600	-	putative transcriptional regulatory protein TetR
LOCUS_11950	-	citrate synthase 1
LOCUS_12400	-	glucose-6-phosphate isomerase
LOCUS_12490	-	hypothetical protein
LOCUS_12500	-	hypothetical protein
LOCUS_12750	-	molybdopterin molybdenumtransferase
LOCUS_13980	-	hypothetical protein
LOCUS_14000	-	transcription elongation factor GreA
LOCUS_14070	-	short-chain Z-isoprenyl diphosphate synthase
LOCUS_16730	-	serine protease HtrA
LOCUS_16890	-	hypothetical protein
LOCUS_17000	-	acyltransferase
LOCUS_22080	-	ribonuclease E
LOCUS_24070	-	heat-inducible transcription repressor HrcA
LOCUS_26500	-	3-oxoacyl-[acyl-carrier-protein] synthase 2
LOCUS_26810	-	alpha/beta hydrolase
LOCUS_26840	-	glutamate-ammonia-ligase adenylyltransferase
LOCUS_27390	-	hypothetical protein
LOCUS_27780	-	L-cysteine:1D-myo-inositol 2-amino-2-deoxy-alpha-D-glucopyranoside ligase
LOCUS_27950	-	5-methyltetrahydrofolate--homocysteine methyltransferase MetH
LOCUS_28200	-	proteasome subunit beta
LOCUS_28580	-	polyketide synthase
LOCUS_29580	-	TetR family transcriptional regulator
LOCUS_31460	-	NADH dehydrogenase
LOCUS_31640	-	glycine dehydrogenase (decarboxylating)
LOCUS_31740	-	protein translocase subunit SecA 2
LOCUS_31960	-	type VII secretion integral membrane protein EccD
LOCUS_31970	-	ESX secretion-associated protein EspG
LOCUS_32110	-	type VII secretion protein EccC
LOCUS_33840	-	hypothetical protein
LOCUS_34440	-	UvrABC system protein A
LOCUS_34490	-	UvrABC system protein B
LOCUS_34790	-	hypothetical protein
LOCUS_35140	-	adenosylmethionine-8-amino-7-oxononanoate aminotransferase
LOCUS_35510	-	non-ribosomal peptide synthetase
LOCUS_35520	-	putative non-ribosomal peptide synthetase
LOCUS_35540	-	membrane protein
LOCUS_35550	-	putative membrane protein, MmpL
LOCUS_36100	-	peptidoglycan endopeptidase RipA
LOCUS_36730	-	putative triacylglyceride transporter
LOCUS_38530	-	hypothetical protein
LOCUS_40260	-	methionine aminopeptidase
LOCUS_41470	-	membrane protein
LOCUS_42030	-	hypothetical protein
LOCUS_42130	-	FeIII-dicitrate-binding periplasmic lipoprotein
LOCUS_43200	-	SsrA-binding protein
LOCUS_43210	-	cell division protein FtsX
LOCUS_43220	-	cell division ATP-binding protein FtsE
LOCUS_44550	-	UPF0182 protein
LOCUS_45220	-	lipoprotein LpqB
LOCUS_45230	-	sensor histidine kinase MtrB
LOCUS_45240	-	DNA-binding response regulator MtrA
LOCUS_45630	-	acyl-CoA dehydrogenase
LOCUS_50060	-	isocitrate lyase
LOCUS_51220	-	putative membrane protein
LOCUS_51480	-	(Fe-S)-binding protein
LOCUS_52360	-	type VII secretion protein EccC
LOCUS_52740	-	membrane protein
LOCUS_52750	-	succinate dehydrogenase flavoprotein subunit
LOCUS_52800	-	acyl-CoA dehydrogenase FadE5
LOCUS_53420	-	phosphoenolpyruvate carboxykinase [GTP]
LOCUS_53510	-	putative transport protein MmpL11
LOCUS_53840	-	lipoprotein
LOCUS_53890	-	ABC transporter permease
LOCUS_53900	-	membrane protein
LOCUS_tm00010	-	transfer-messenger RNA

### Sheet: Mi27_w4-w16
#Orf	Name	Desc
LOCUS_00220	-	hypothetical protein
LOCUS_02780	-	membrane protein
LOCUS_02940	-	putative Rieske 2Fe-2S iron-sulfur protein
LOCUS_03050	-	terminal beta-(1->2)-arabinofuranosyltransferase
LOCUS_03060	-	diacylglycerol acyltransferase/mycolyltransferase Ag85A
LOCUS_03340	-	membrane protein
LOCUS_03730	-	hypothetical protein
LOCUS_04810	-	penicillin-binding protein
LOCUS_05570	-	ATP-dependent zinc metalloprotease FtsH
LOCUS_05630	-	hypothetical protein
LOCUS_06810	-	hypothetical protein
LOCUS_06950	-	DNA-binding response regulator
LOCUS_07800	-	hypothetical protein
LOCUS_08600	-	putative transcriptional regulatory protein TetR
LOCUS_11260	-	virulence factor Mce
LOCUS_11950	-	citrate synthase 1
LOCUS_12400	-	glucose-6-phosphate isomerase
LOCUS_12490	-	hypothetical protein
LOCUS_12500	-	hypothetical protein
LOCUS_12750	-	molybdopterin molybdenumtransferase
LOCUS_12960	-	putative dolichyl-phosphate-mannose--protein mannosyltransferase
LOCUS_13980	-	hypothetical protein
LOCUS_14000	-	transcription elongation factor GreA
LOCUS_14070	-	short-chain Z-isoprenyl diphosphate synthase
LOCUS_16100	-	polyprenol-phosphate-mannose-dependent alpha-(1-2)-phosphatidylinositol pentamannoside mannosyltransferase
LOCUS_16230	-	FO synthase
LOCUS_16730	-	serine protease HtrA
LOCUS_16890	-	hypothetical protein
LOCUS_16920	-	multifunctional 2-oxoglutarate metabolism enzyme
LOCUS_17000	-	acyltransferase
LOCUS_19750	-	hypothetical protein
LOCUS_19760	-	putative ABC transporter ATP-binding protein
LOCUS_21910	-	esterase
LOCUS_22080	-	ribonuclease E
LOCUS_22630	-	sulfite reductase [ferredoxin]
LOCUS_23980	-	hypothetical protein
LOCUS_24070	-	heat-inducible transcription repressor HrcA
LOCUS_26500	-	3-oxoacyl-[acyl-carrier-protein] synthase 2
LOCUS_26810	-	alpha/beta hydrolase
LOCUS_26840	-	glutamate-ammonia-ligase adenylyltransferase
LOCUS_27160	-	putative transport accessory protein MmpS3
LOCUS_27240	-	hypothetical protein
LOCUS_27390	-	hypothetical protein
LOCUS_27780	-	L-cysteine:1D-myo-inositol 2-amino-2-deoxy-alpha-D-glucopyranoside ligase
LOCUS_27950	-	5-methyltetrahydrofolate--homocysteine methyltransferase MetH
LOCUS_28150	-	proteasome-associated ATPase
LOCUS_28180	-	proteasome accessory factor PafA2
LOCUS_28200	-	proteasome subunit beta
LOCUS_28210	-	proteasome subunit alpha
LOCUS_28220	-	Pup--protein ligase
LOCUS_28540	-	hypothetical protein
LOCUS_28580	-	polyketide synthase
LOCUS_29580	-	TetR family transcriptional regulator
LOCUS_30320	-	catalase-peroxidase 2
LOCUS_30980	-	diacylglycerol acyltransferase/mycolyltransferase Ag85B
LOCUS_31380	-	hypothetical protein
LOCUS_31460	-	NADH dehydrogenase
LOCUS_31590	-	hypothetical protein
LOCUS_31640	-	glycine dehydrogenase (decarboxylating)
LOCUS_31740	-	protein translocase subunit SecA 2
LOCUS_31760	-	vitamin B12 transport ATP-binding protein BacA
LOCUS_31920	-	ESX-5 secretion system protein EccA5
LOCUS_31960	-	type VII secretion integral membrane protein EccD
LOCUS_31970	-	ESX secretion-associated protein EspG
LOCUS_32050	-	PPE family protein
LOCUS_32070	-	PPE family protein
LOCUS_32100	-	putative cytochrome P450 143
LOCUS_32110	-	type VII secretion protein EccC
LOCUS_33840	-	hypothetical protein
LOCUS_34330	-	lysylphosphatidylglycerol biosynthesis bifunctional protein LysX
LOCUS_34440	-	UvrABC system protein A
LOCUS_34490	-	UvrABC system protein B
LOCUS_34790	-	hypothetical protein
LOCUS_35030	-	biotin synthase
LOCUS_35140	-	adenosylmethionine-8-amino-7-oxononanoate aminotransferase
LOCUS_35510	-	non-ribosomal peptide synthetase
LOCUS_35520	-	putative non-ribosomal peptide synthetase
LOCUS_35540	-	membrane protein
LOCUS_35550	-	putative membrane protein, MmpL
LOCUS_35600	-	GDP-L-fucose synthase
LOCUS_36080	-	ATPase
LOCUS_36100	-	peptidoglycan endopeptidase RipA
LOCUS_36730	-	putative triacylglyceride transporter
LOCUS_37200	-	membrane protein
LOCUS_37550	-	putative GTP pyrophosphokinase
LOCUS_38530	-	hypothetical protein
LOCUS_38860	-	potassium transporter TrkA
LOCUS_39050	-	RNA polymerase sigma factor
LOCUS_40260	-	methionine aminopeptidase
LOCUS_41470	-	membrane protein
LOCUS_41490	-	hypothetical protein
LOCUS_42030	-	hypothetical protein
LOCUS_42130	-	FeIII-dicitrate-binding periplasmic lipoprotein
LOCUS_43200	-	SsrA-binding protein
LOCUS_43210	-	cell division protein FtsX
LOCUS_43220	-	cell division ATP-binding protein FtsE
LOCUS_44550	-	UPF0182 protein
LOCUS_44790	-	hypothetical protein
LOCUS_44870	-	ATPase
LOCUS_45220	-	lipoprotein LpqB
LOCUS_45230	-	sensor histidine kinase MtrB
LOCUS_45240	-	DNA-binding response regulator MtrA
LOCUS_45630	-	acyl-CoA dehydrogenase
LOCUS_49830	-	sensory transduction protein regX3
LOCUS_50060	-	isocitrate lyase
LOCUS_50920	-	hypothetical protein
LOCUS_50990	-	F420-dependent glucose-6-phosphate dehydrogenase
LOCUS_51220	-	putative membrane protein
LOCUS_51480	-	(Fe-S)-binding protein
LOCUS_52360	-	type VII secretion protein EccC
LOCUS_52740	-	membrane protein
LOCUS_52750	-	succinate dehydrogenase flavoprotein subunit
LOCUS_52800	-	acyl-CoA dehydrogenase FadE5
LOCUS_53420	-	phosphoenolpyruvate carboxykinase [GTP]
LOCUS_53510	-	putative transport protein MmpL11
LOCUS_53840	-	lipoprotein
LOCUS_53890	-	ABC transporter permease
LOCUS_53900	-	membrane protein
LOCUS_54700	-	maltokinase
LOCUS_54850	-	acyltransferase
LOCUS_tm00010	-	transfer-messenger RNA

### Sheet: Mi198_d1-w16
LOCUS_00350	-	putative HTH-type transcriptional regulator
LOCUS_01800	-	DNA polymerase IV
LOCUS_02090	-	hypothetical protein
LOCUS_02210	-	diacylglycerol acyltransferase/mycolyltransferase Ag85A
LOCUS_02490	-	cysteine desulfurase-like protein
LOCUS_03940	-	hypothetical protein
LOCUS_04640	-	hypothetical protein
LOCUS_04940	-	LacI family transcriptional regulator
LOCUS_04950	-	HTH-type transcriptional repressor KstR
LOCUS_07090	-	GntR family transcriptional regulator
LOCUS_08840	-	putative tRNA/rRNA methyltransferase
LOCUS_10060	-	hypothetical protein
LOCUS_10320	-	hypothetical protein
LOCUS_11400	-	hypothetical protein
LOCUS_17480	-	hypothetical protein
LOCUS_18350	-	ABC transporter permease
LOCUS_20550	-	hypothetical protein
LOCUS_21790	-	FAD-dependent oxidoreductase
LOCUS_22760	-	alpha/beta hydrolase
LOCUS_22790	-	glutamate-ammonia-ligase adenylyltransferase
LOCUS_23040	-	hypothetical protein
LOCUS_23090	-	putative cytochrome c oxidase subunit 2
LOCUS_23110	-	putative transport accessory protein MmpS3
LOCUS_23120	-	hypothetical protein
LOCUS_23130	-	cytochrome bc1 complex cytochrome b subunit
LOCUS_23160	-	putative cytochrome c oxidase subunit 3
LOCUS_23940	-	putative transcriptional regulator, TetR family protein
LOCUS_24650	-	5-methyltetrahydrofolate--homocysteine methyltransferase MetH
LOCUS_24940	-	protein pafC
LOCUS_25210	-	hypothetical protein
LOCUS_25250	-	hypothetical protein
LOCUS_25260	-	polyketide synthase
LOCUS_27730	-	undecaprenyl-diphosphatase
LOCUS_27790	-	hypothetical protein
LOCUS_28010	-	hypothetical protein
LOCUS_28170	-	protein translocase subunit SecA 2
LOCUS_28350	-	ESX-5 secretion system protein EccA5
LOCUS_29890	-	hypothetical protein
LOCUS_30790	-	UvrABC system protein A
LOCUS_30820	-	membrane protein
LOCUS_30840	-	UvrABC system protein B
LOCUS_30980	-	DNA polymerase I
LOCUS_31380	-	hypothetical protein
LOCUS_31390	-	biotin synthase
LOCUS_31500	-	adenosylmethionine-8-amino-7-oxononanoate aminotransferase
LOCUS_31520	-	NLP/P60 family protein
LOCUS_31530	-	acyltransferase
LOCUS_31860	-	non-ribosomal peptide synthetase
LOCUS_31870	-	putative non-ribosomal peptide synthetase
LOCUS_31900	-	siderophore export accessory protein MmpS4
LOCUS_31910	-	membrane protein
LOCUS_31920	-	putative membrane protein, MmpL
LOCUS_32140	-	methyltransferase
LOCUS_32170	-	glycosyl transferase family 1
LOCUS_32190	-	putative epimerase/dehydratase
LOCUS_32740	-	heme A synthase
LOCUS_32770	-	protoheme IX farnesyltransferase
LOCUS_34140	-	hypothetical protein
LOCUS_34260	-	pyridoxal 5'-phosphate synthase subunit PdxS
LOCUS_34990	-	protease
LOCUS_35080	-	hypothetical protein
LOCUS_35340	-	RNA polymerase sigma factor SigB
LOCUS_35510	-	tRNA dimethylallyltransferase
LOCUS_35520	-	hypothetical protein
LOCUS_36160	-	tRNA pseudouridine synthase B
LOCUS_36490	-	hypothetical protein
LOCUS_37170	-	hypothetical protein
LOCUS_37250	-	hypothetical protein
LOCUS_37390	-	lipase
LOCUS_37590	-	polyphosphate kinase
LOCUS_37920	-	cystathionine gamma-lyase
LOCUS_41360	-	ATP-dependent RNA helicase RhlE
LOCUS_41370	-	hypothetical protein
LOCUS_41380	-	hypothetical protein
LOCUS_41830	-	lipoprotein LpqB
LOCUS_41840	-	sensor histidine kinase MtrB
LOCUS_41850	-	DNA-binding response regulator MtrA
LOCUS_42020	-	DNA methylase
LOCUS_42250	-	acyl-CoA dehydrogenase
LOCUS_42660	-	NAD(P)H-quinone dehydrogenase
LOCUS_42720	-	purine nucleoside phosphorylase
LOCUS_42940	-	D-alanyl-D-alanine carboxypeptidase
LOCUS_43900	-	ESX-4 secretion system ATPase EccB4
LOCUS_45140	-	hypothetical protein
LOCUS_46140	-	c-type cytochrome biogenesis protein CcsB
LOCUS_46150	-	cytochrome c biogenesis protein
LOCUS_46590	-	hypothetical protein
LOCUS_46850	-	isocitrate lyase
LOCUS_46990	-	hypothetical protein
LOCUS_47250	-	CDP-diacylglycerol--serine O-phosphatidyltransferase
LOCUS_48000	-	cation transporter
LOCUS_48150	-	monooxygenase
LOCUS_49360	-	acyl-CoA dehydrogenase FadE5
LOCUS_50050	-	hypothetical protein
LOCUS_50110	-	putative transport protein MmpL11
LOCUS_50200	-	MFS transporter
LOCUS_50210	-	hypothetical protein
LOCUS_50460	-	mammalian cell entry protein
LOCUS_51300	-	maltokinase

### Sheet: Mi198_w4-w16
#Orf	Name	Desc
LOCUS_00350	-	putative HTH-type transcriptional regulator
LOCUS_01800	-	DNA polymerase IV
LOCUS_01890	-	secretion protein EspR
LOCUS_02010	-	putative membrane protein
LOCUS_02090	-	hypothetical protein
LOCUS_02210	-	diacylglycerol acyltransferase/mycolyltransferase Ag85A
LOCUS_02480	-	membrane protein
LOCUS_02490	-	cysteine desulfurase-like protein
LOCUS_03940	-	hypothetical protein
LOCUS_03950	-	penicillin-binding protein
LOCUS_04330	-	adenylate/guanylate cyclase domain-containing protein
LOCUS_04380	-	transferase
LOCUS_04640	-	hypothetical protein
LOCUS_04940	-	LacI family transcriptional regulator
LOCUS_04950	-	HTH-type transcriptional repressor KstR
LOCUS_05200	-	CoA-transferase
LOCUS_05830	-	hypothetical protein
LOCUS_05980	-	hypothetical protein
LOCUS_06710	-	transcriptional regulator
LOCUS_07090	-	GntR family transcriptional regulator
LOCUS_08840	-	putative tRNA/rRNA methyltransferase
LOCUS_09670	-	serine protease
LOCUS_09960	-	putative dolichyl-phosphate-mannose--protein mannosyltransferase
LOCUS_10060	-	hypothetical protein
LOCUS_10080	-	hypothetical protein
LOCUS_10170	-	hypothetical protein
LOCUS_10320	-	hypothetical protein
LOCUS_11400	-	hypothetical protein
LOCUS_12240	-	FO synthase
LOCUS_12750	-	putative O-methyltransferase
LOCUS_12760	-	ECF RNA polymerase sigma factor SigE
LOCUS_12970	-	multifunctional 2-oxoglutarate metabolism enzyme
LOCUS_13000	-	MFS transporter
LOCUS_15310	-	hypothetical protein
LOCUS_15320	-	putative ABC transporter ATP-binding protein
LOCUS_16200	-	hypothetical protein
LOCUS_16270	-	iron import ATP-binding/permease protein IrtA
LOCUS_16280	-	iron import ATP-binding/permease protein IrtB
LOCUS_17480	-	hypothetical protein
LOCUS_18200	-	citrate lyase subunit beta-like protein
LOCUS_18350	-	ABC transporter permease
LOCUS_18530	-	esterase
LOCUS_18950	-	putative membrane protein, MmpL family
LOCUS_20550	-	hypothetical protein
LOCUS_20700	-	chaperone protein DnaJ 2
LOCUS_21790	-	FAD-dependent oxidoreductase
LOCUS_21920	-	TetR family transcriptional regulator
LOCUS_22760	-	alpha/beta hydrolase
LOCUS_22790	-	glutamate-ammonia-ligase adenylyltransferase
LOCUS_22900	-	hypothetical protein
LOCUS_23040	-	hypothetical protein
LOCUS_23070	-	adenosine kinase
LOCUS_23090	-	putative cytochrome c oxidase subunit 2
LOCUS_23110	-	putative transport accessory protein MmpS3
LOCUS_23120	-	hypothetical protein
LOCUS_23130	-	cytochrome bc1 complex cytochrome b subunit
LOCUS_23160	-	putative cytochrome c oxidase subunit 3
LOCUS_23190	-	hypothetical protein
LOCUS_23940	-	putative transcriptional regulator, TetR family protein
LOCUS_24230	-	hypothetical protein
LOCUS_24430	-	phosphoglycerate mutase
LOCUS_24650	-	5-methyltetrahydrofolate--homocysteine methyltransferase MetH
LOCUS_24850	-	proteasome-associated ATPase
LOCUS_24880	-	proteasome accessory factor PafA2
LOCUS_24900	-	proteasome subunit beta
LOCUS_24910	-	proteasome subunit alpha
LOCUS_24920	-	Pup--protein ligase
LOCUS_24940	-	protein pafC
LOCUS_25210	-	hypothetical protein
LOCUS_25250	-	hypothetical protein
LOCUS_25260	-	polyketide synthase
LOCUS_26660	-	catalase-peroxidase 2
LOCUS_27130	-	hypothetical protein
LOCUS_27380	-	diacylglycerol acyltransferase/mycolyltransferase Ag85B
LOCUS_27730	-	undecaprenyl-diphosphatase
LOCUS_27790	-	hypothetical protein
LOCUS_27990	-	membrane protein
LOCUS_28010	-	hypothetical protein
LOCUS_28170	-	protein translocase subunit SecA 2
LOCUS_28190	-	vitamin B12 transport ATP-binding protein BacA
LOCUS_28350	-	ESX-5 secretion system protein EccA5
LOCUS_28480	-	hypothetical protein
LOCUS_28500	-	putative PPE family protein PPE25
LOCUS_28920	-	hypothetical protein
LOCUS_29740	-	hypothetical protein
LOCUS_29890	-	hypothetical protein
LOCUS_30790	-	UvrABC system protein A
LOCUS_30820	-	membrane protein
LOCUS_30840	-	UvrABC system protein B
LOCUS_30980	-	DNA polymerase I
LOCUS_31380	-	hypothetical protein
LOCUS_31390	-	biotin synthase
LOCUS_31500	-	adenosylmethionine-8-amino-7-oxononanoate aminotransferase
LOCUS_31520	-	NLP/P60 family protein
LOCUS_31530	-	acyltransferase
LOCUS_31860	-	non-ribosomal peptide synthetase
LOCUS_31870	-	putative non-ribosomal peptide synthetase
LOCUS_31900	-	siderophore export accessory protein MmpS4
LOCUS_31910	-	membrane protein
LOCUS_31920	-	putative membrane protein, MmpL
LOCUS_32140	-	methyltransferase
LOCUS_32170	-	glycosyl transferase family 1
LOCUS_32190	-	putative epimerase/dehydratase
LOCUS_32740	-	heme A synthase
LOCUS_32770	-	protoheme IX farnesyltransferase
LOCUS_32790	-	transaldolase
LOCUS_33230	-	hypothetical protein
LOCUS_33570	-	X-Pro dipeptidase
LOCUS_33670	-	membrane protein
LOCUS_34060	-	putative lipoprotein
LOCUS_34140	-	hypothetical protein
LOCUS_34260	-	pyridoxal 5'-phosphate synthase subunit PdxS
LOCUS_34990	-	protease
LOCUS_35080	-	hypothetical protein
LOCUS_35340	-	RNA polymerase sigma factor SigB
LOCUS_35510	-	tRNA dimethylallyltransferase
LOCUS_35520	-	hypothetical protein
LOCUS_36160	-	tRNA pseudouridine synthase B
LOCUS_36490	-	hypothetical protein
LOCUS_36620	-	zinc metalloprotease Rip1
LOCUS_37170	-	hypothetical protein
LOCUS_37250	-	hypothetical protein
LOCUS_37390	-	lipase
LOCUS_37590	-	polyphosphate kinase
LOCUS_37790	-	membrane protein
LOCUS_37920	-	cystathionine gamma-lyase
LOCUS_41110	-	UPF0182 protein
LOCUS_41300	-	hypothetical protein
LOCUS_41360	-	ATP-dependent RNA helicase RhlE
LOCUS_41370	-	hypothetical protein
LOCUS_41380	-	hypothetical protein
LOCUS_41470	-	ATPase
LOCUS_41830	-	lipoprotein LpqB
LOCUS_41840	-	sensor histidine kinase MtrB
LOCUS_41850	-	DNA-binding response regulator MtrA
LOCUS_42020	-	DNA methylase
LOCUS_42250	-	acyl-CoA dehydrogenase
LOCUS_42660	-	NAD(P)H-quinone dehydrogenase
LOCUS_42720	-	purine nucleoside phosphorylase
LOCUS_42940	-	D-alanyl-D-alanine carboxypeptidase
LOCUS_43180	-	hypothetical protein
LOCUS_43900	-	ESX-4 secretion system ATPase EccB4
LOCUS_43930	-	tRNA pseudouridine synthase A
LOCUS_45140	-	hypothetical protein
LOCUS_45210	-	hydroxymycolate synthase MmaA4
LOCUS_45760	-	hypothetical protein
LOCUS_46140	-	c-type cytochrome biogenesis protein CcsB
LOCUS_46150	-	cytochrome c biogenesis protein
LOCUS_46590	-	hypothetical protein
LOCUS_46620	-	sensory transduction protein regX3
LOCUS_46850	-	isocitrate lyase
LOCUS_46910	-	dihydrolipoyl dehydrogenase
LOCUS_46990	-	hypothetical protein
LOCUS_47210	-	molybdopterin molybdenumtransferase
LOCUS_47250	-	CDP-diacylglycerol--serine O-phosphatidyltransferase
LOCUS_47740	-	hypothetical protein
LOCUS_47760	-	serine/threonine-protein kinase PknG
LOCUS_48000	-	cation transporter
LOCUS_48150	-	monooxygenase
LOCUS_49030	-	hypothetical protein
LOCUS_49360	-	acyl-CoA dehydrogenase FadE5
LOCUS_50050	-	hypothetical protein
LOCUS_50110	-	putative transport protein MmpL11
LOCUS_50200	-	MFS transporter
LOCUS_50210	-	hypothetical protein
LOCUS_50430	-	mammalian cell entry protein
LOCUS_50440	-	lipoprotein
LOCUS_50450	-	mammalian cell entry protein
LOCUS_50460	-	mammalian cell entry protein
LOCUS_50490	-	ABC transporter permease
LOCUS_51270	-	diacylglycerol acyltransferase/mycolyltransferase Ag85C
LOCUS_51300	-	maltokinase
