## Supplementary Table 14 for "Functional genomics reveals strain-specific genetic requirements conferring hypoxic growth in *Mycobacterium intracellulare*"

### Sheet: Mi27-d1-w16
Locus_tag	Desc
OCU_RS26955	PASTA domain-containing protein
OCU_RS29680	hypothetical protein
OCU_RS29805	molybdopterin molybdotransferase MoeA
OCU_RS36535	methionine synthase
OCU_RS36660	proteasome subunit beta
OCU_RS38125	glycine dehydrogenase (aminomethyl-transferring)
OCU_RS38280	type VII secretion integral membrane protein EccD
OCU_RS38285	ESX secretion-associated protein EspG
OCU_RS38345	type VII secretion protein EccC
OCU_RS42840	DoxX family protein
OCU_RS44885	acyl-CoA dehydrogenase
OCU_RS47090	isocitrate lyase
OCU_RS48145	type VII secretion protein EccC
OCU_RS48335	hypothetical protein
OCU_RS48340	succinate dehydrogenase flavoprotein subunit
OCU_RS48660	phosphoenolpyruvate carboxykinase (GTP)
OCU_RS48705	MMPL family transporter
OCU_RS48860	virulence factor Mce family protein
OCU_RS48885	ABC transporter permease
OCU_RS48890	ABC transporter permease

### Sheet: Mi27-w4-w16
Locus_tag	Desc
OCU_RS26955	PASTA domain-containing protein
OCU_RS29680	hypothetical protein
OCU_RS29805	molybdopterin molybdotransferase MoeA
OCU_RS30910	mannosyltransferase
OCU_RS31320	multifunctional oxoglutarate decarboxylase/oxoglutarate dehydrogenase thiamine pyrophosphate-binding subunit/dihydrolipoyllysine-residue succinyltransferase subunit
OCU_RS36025	membrane protein
OCU_RS36535	methionine synthase
OCU_RS36660	proteasome subunit beta
OCU_RS36665	proteasome subunit alpha
OCU_RS38125	glycine dehydrogenase (aminomethyl-transferring)
OCU_RS38185	ABC transporter ATP-binding protein/permease
OCU_RS38280	type VII secretion integral membrane protein EccD
OCU_RS38285	ESX secretion-associated protein EspG
OCU_RS38345	type VII secretion protein EccC
OCU_RS42840	DoxX family protein
OCU_RS44470	lipase chaperone
OCU_RS44885	acyl-CoA dehydrogenase
OCU_RS47090	isocitrate lyase
OCU_RS47505	hypothetical protein
OCU_RS48145	type VII secretion protein EccC
OCU_RS48335	hypothetical protein
OCU_RS48340	succinate dehydrogenase flavoprotein subunit
OCU_RS48660	phosphoenolpyruvate carboxykinase (GTP)
OCU_RS48705	MMPL family transporter
OCU_RS48860	virulence factor Mce family protein
OCU_RS48885	ABC transporter permease
OCU_RS48890	ABC transporter permease
OCU_RS49345	acyltransferase family protein

### Sheet: Mi198-d1-w16
Locus_tag	Desc
OCU_RS27440	cholesterol catabolism transcriptional regulatorKstR
OCU_RS36025	membrane protein
OCU_RS36535	methionine synthase
OCU_RS37975	undecaprenyl-diphosphate phosphatase
OCU_RS41730	tRNA (adenosine(37)-N6)-dimethylallyltransferaseMiaA
OCU_RS42525	DEAD/DEAH box helicase
OCU_RS44470	lipase chaperone
OCU_RS44885	acyl-CoA dehydrogenase
OCU_RS47090	isocitrate lyase
OCU_RS47720	hypothetical protein
OCU_RS48705	MMPL family transporter
OCU_RS48870	MCE family protein

### Sheet: Mi198-w4-w16
Locus_tag	Desc
OCU_RS25930	secretion protein EspR
OCU_RS25990	hypothetical protein
OCU_RS26955	PASTA domain-containing protein
OCU_RS27440	cholesterol catabolism transcriptional regulatorKstR
OCU_RS31320	multifunctional oxoglutarate decarboxylase/oxoglutarate dehydrogenase thiamine pyrophosphate-binding subunit/dihydrolipoyllysine-residue succinyltransferase subunit
OCU_RS33005	MBL fold metallo-hydrolase
OCU_RS33985	RND family transporter
OCU_RS36000	carbohydrate kinase family protein
OCU_RS36025	membrane protein
OCU_RS36535	methionine synthase
OCU_RS36660	proteasome subunit beta
OCU_RS36665	proteasome subunit alpha
OCU_RS37975	undecaprenyl-diphosphate phosphatase
OCU_RS38185	ABC transporter ATP-binding protein/permease
OCU_RS40950	hypothetical protein
OCU_RS41730	tRNA (adenosine(37)-N6)-dimethylallyltransferaseMiaA
OCU_RS42525	DEAD/DEAH box helicase
OCU_RS42840	DoxX family protein
OCU_RS44470	lipase chaperone
OCU_RS44885	acyl-CoA dehydrogenase
OCU_RS47090	isocitrate lyase
OCU_RS47505	hypothetical protein
OCU_RS47515	serine/threonine protein kinase
OCU_RS47720	hypothetical protein
OCU_RS48705	MMPL family transporter
OCU_RS48855	MCE family protein
OCU_RS48860	virulence factor Mce family protein
OCU_RS48865	virulence factor Mce family protein
OCU_RS48870	MCE family protein
OCU_RS48885	ABC transporter permease
