## Supplementary Table 15 for "Functional genomics reveals strain-specific genetic requirements conferring hypoxic growth in *Mycobacterium intracellulare*"

### Sheet: M.i.27
NAME	SYMBOL	TITLE	RANK IN GENE LIST	RANK METRIC SCORE	RUNNING ES	CORE ENRICHMENT
row_0	LOCUS_31960	type VII secretion integral membrane protein EccD	7	4.35897	0.0186765	Yes
row_1	LOCUS_31940	hypothetical protein	12	4.32341	0.0377301	Yes
row_2	LOCUS_31950	hypothetical protein	13	4.32134	0.0574937	Yes
row_3	LOCUS_53420	phosphoenolpyruvate carboxykinase [GTP]	16	4.28977	0.0767532	Yes
row_4	LOCUS_31970	ESX secretion-associated protein EspG	18	4.26254	0.096068	Yes
row_5	LOCUS_38830	46 kDa membrane protein	19	4.26172	0.115559	Yes
row_6	LOCUS_07590	4-amino-4-deoxychorismate lyase	26	4.19904	0.133684	Yes
row_7	LOCUS_37560	adenine phosphoribosyltransferase	32	4.17116	0.151861	Yes
row_8	LOCUS_31320	undecaprenyl-diphosphatase	43	4.10953	0.168857	Yes
row_9	LOCUS_36270	cysteine desulfurase	51	4.0715	0.186219	Yes
row_10	LOCUS_52340	PPE family protein	67	4.00892	0.201856	Yes
row_11	LOCUS_31640	glycine dehydrogenase (decarboxylating)	72	3.96854	0.219286	Yes
row_12	LOCUS_53790	hypothetical protein	81	3.94292	0.23588	Yes
row_13	LOCUS_52280	mycosin-3	86	3.9195	0.253086	Yes
row_14	LOCUS_32110	type VII secretion protein EccC	110	3.7358	0.266034	Yes
row_15	LOCUS_27020	aminomethyltransferase	112	3.72854	0.282907	Yes
row_16	LOCUS_50060	isocitrate lyase	115	3.71579	0.299541	Yes
row_17	LOCUS_45400	coenzyme F420:L-glutamate ligase	119	3.67812	0.315824	Yes
row_18	LOCUS_52360	type VII secretion protein EccC	120	3.67156	0.332615	Yes
row_19	LOCUS_49870	D-inositol 3-phosphate glycosyltransferase	214	2.71009	0.32828	Yes
row_20	LOCUS_52750	succinate dehydrogenase flavoprotein subunit	231	2.58717	0.337235	Yes
row_21	LOCUS_13520	hypothetical protein	235	2.55193	0.348366	Yes
row_22	LOCUS_03770	hypothetical protein	241	2.50623	0.358929	Yes
row_23	LOCUS_12490	hypothetical protein	247	2.45944	0.369278	Yes
row_24	LOCUS_45630	acyl-CoA dehydrogenase	251	2.40693	0.379746	Yes
row_25	LOCUS_03890	2-methylisocitrate lyase	304	2.10485	0.380018	Yes
row_26	LOCUS_13400	putative lipoprotein LpqT	328	1.97327	0.384906	Yes
row_27	LOCUS_41470	membrane protein	329	1.97307	0.39393	Yes
row_28	LOCUS_07770	thiosulfate sulfurtransferase CysA	332	1.96141	0.40254	Yes
row_29	LOCUS_27950	5-methyltetrahydrofolate--homocysteine methyltransferase MetH	335	1.95154	0.411106	Yes
row_30	LOCUS_53510	putative transport protein MmpL11	350	1.90498	0.4173	Yes
row_31	LOCUS_28200	proteasome subunit beta	382	1.77537	0.419843	Yes
row_32	LOCUS_53840	lipoprotein	385	1.76314	0.427547	Yes
row_33	LOCUS_18220	acyl-CoA dehydrogenase	394	1.74177	0.434074	Yes
row_34	LOCUS_28210	proteasome subunit alpha	397	1.73438	0.441646	Yes
row_35	LOCUS_12750	molybdopterin molybdenumtransferase	401	1.7266	0.449003	Yes
row_36	LOCUS_10150	hypothetical protein	413	1.67166	0.45467	Yes
row_37	LOCUS_52740	membrane protein	421	1.65445	0.460977	Yes
row_38	LOCUS_16100	polyprenol-phosphate-mannose-dependent alpha-(1-2)-phosphatidylinositol pentamannoside mannosyltransferase	424	1.65274	0.468176	Yes
row_39	LOCUS_12980	aminodeoxychorismate synthase component I	429	1.63403	0.47493	Yes
row_40	LOCUS_49030	oxidoreductase	430	1.62667	0.482369	Yes
row_41	LOCUS_20400	hypothetical protein	442	1.59688	0.487694	Yes
row_42	LOCUS_53820	hypothetical protein	445	1.58181	0.494569	Yes
row_43	LOCUS_39220	tRNA dimethylallyltransferase	452	1.56892	0.500665	Yes
row_44	LOCUS_51050	acyl-CoA dehydrogenase	471	1.52056	0.504381	Yes
row_45	LOCUS_53900	membrane protein	488	1.47581	0.508252	Yes
row_46	LOCUS_49980	heparin-binding hemagglutinin	523	1.38834	0.508486	Yes
row_47	LOCUS_53830	mammalian cell entry protein	554	1.34486	0.50924	Yes
row_48	LOCUS_30710	TetR family transcriptional regulator	562	1.33578	0.51409	Yes
row_49	LOCUS_49240	putative low-affinity inorganic phosphate transporter	569	1.31719	0.519035	Yes
row_50	LOCUS_30050	citrate lyase subunit beta	588	1.28287	0.521664	Yes
row_51	LOCUS_55310	putative transcriptional regulator, TetR family protein	599	1.27263	0.525685	Yes
row_52	LOCUS_53860	mammalian cell entry protein	627	1.24019	0.5265	Yes
row_53	LOCUS_06120	TetR family transcriptional regulator	630	1.23608	0.531794	Yes
row_54	LOCUS_05940	HTH-type transcriptional repressor KstR	632	1.23597	0.537267	Yes
row_55	LOCUS_36330	spermidine/putrescine ABC transporter ATP-binding protein	639	1.21943	0.541764	Yes
row_56	LOCUS_53870	mammalian cell entry protein	645	1.21038	0.546401	Yes
row_57	LOCUS_50930	ABC transporter substrate-binding protein	660	1.18775	0.549314	Yes
row_58	LOCUS_51340	monooxygenase	670	1.17974	0.553091	Yes
row_59	LOCUS_14170	fructose-1,6-bisphosphatase class 2	706	1.13657	0.551993	Yes
row_60	LOCUS_54850	acyltransferase	713	1.12954	0.556079	Yes
row_61	LOCUS_47260	cutinase	742	1.1	0.556073	Yes
row_62	LOCUS_21510	L,D-transpeptidase 2	759	1.08811	0.558172	Yes
row_63	LOCUS_42610	carboxymuconolactone decarboxylase	764	1.08128	0.562397	Yes
row_64	LOCUS_20700	enoyl-CoA hydratase	779	1.06808	0.564764	Yes
row_65	LOCUS_04810	penicillin-binding protein	811	1.04283	0.563957	Yes
row_66	LOCUS_18650	short-chain dehydrogenase	834	1.02673	0.564695	Yes
row_67	LOCUS_22530	elongation factor 4	842	1.02153	0.568107	Yes
row_68	LOCUS_53850	mammalian cell entry protein	845	1.02099	0.572417	Yes
row_69	LOCUS_16920	multifunctional 2-oxoglutarate metabolism enzyme	855	1.01551	0.575443	Yes
row_70	LOCUS_53880	cell invasion protein	873	1.00196	0.576967	Yes
row_71	LOCUS_19270	4-oxalocrotonate tautomerase	874	0.99983	0.58154	Yes
row_72	LOCUS_44790	hypothetical protein	886	0.991729	0.584097	Yes
row_73	LOCUS_50920	hypothetical protein	890	0.989753	0.588084	Yes
row_74	LOCUS_53890	ABC transporter permease	906	0.975591	0.589847	Yes
row_75	LOCUS_27110	adenosine kinase	926	0.963542	0.590836	Yes
row_76	LOCUS_50940	serine/threonine-protein kinase PknG	938	0.957528	0.593236	Yes
row_77	LOCUS_02970	1-acyl-sn-glycerol-3-phosphate acyltransferase	959	0.945741	0.593964	Yes
row_78	LOCUS_03270	hypothetical protein	982	0.930334	0.594261	Yes
row_79	LOCUS_27360	phospho-2-dehydro-3-deoxyheptonate aldolase AroG	990	0.925077	0.597233	Yes
row_80	LOCUS_03430	putative phenylalanine aminotransferase	991	0.92506	0.601464	Yes
row_81	LOCUS_02860	hypothetical protein	1003	0.914976	0.60367	Yes
row_82	LOCUS_19770	putative peptide transport permease protein	1022	0.904282	0.604567	Yes
row_83	LOCUS_35770	methyltransferase MtfB	1024	0.903033	0.608517	Yes
row_84	LOCUS_43070	hypothetical protein	1049	0.891067	0.608275	Yes
row_85	LOCUS_11810	hypothetical protein	1067	0.88103	0.609247	Yes
row_86	LOCUS_36620	UvrABC system protein C	1126	0.846657	0.602685	Yes
row_87	LOCUS_38140	catalase-related peroxidase	1128	0.846195	0.606376	Yes
row_88	LOCUS_27160	putative transport accessory protein MmpS3	1158	0.829513	0.604953	Yes
row_89	LOCUS_30190	hypothetical protein	1176	0.820399	0.605647	Yes
row_90	LOCUS_00180	penicillin-binding protein A	1177	0.820313	0.609398	Yes
row_91	LOCUS_07790	thiol reductase thioredoxin	1188	0.814433	0.611324	Yes
row_92	LOCUS_34400	bifunctional diguanylate cyclase/phosphodiesterase	1189	0.81414	0.615048	Yes
row_93	LOCUS_37570	putative lipoprotein	1209	0.806568	0.615319	Yes
row_94	LOCUS_31760	vitamin B12 transport ATP-binding protein BacA	1240	0.789603	0.613533	Yes
row_95	LOCUS_50480	hypothetical protein	1266	0.778227	0.612595	Yes
row_96	LOCUS_02730	secretion protein EspR	1269	0.777103	0.61579	Yes
row_97	LOCUS_16720	hypothetical protein	1286	0.765818	0.616414	Yes
row_98	LOCUS_54190	transcriptional regulator	1310	0.755567	0.615732	No
row_99	LOCUS_27930	carboxylate--amine ligase	1333	0.746559	0.615189	No
row_100	LOCUS_22340	putative membrane protein, MmpL family	1359	0.733708	0.614047	No
row_101	LOCUS_40850	hypothetical protein	1390	0.716962	0.61193	No
row_102	LOCUS_12760	N-acetyltransferase GCN5	1457	0.686743	0.603198	No
row_103	LOCUS_16200	TetR family transcriptional regulator	1523	0.6687	0.594563	No
row_104	LOCUS_26690	hypothetical protein	1542	0.661082	0.594349	No
row_105	LOCUS_39560	acyl-CoA dehydrogenase	1548	0.657136	0.596455	No
row_106	LOCUS_46410	putative methyltransferase	1562	0.650404	0.597091	No
row_107	LOCUS_10580	hypothetical protein	1587	0.644345	0.59572	No
row_108	LOCUS_14290	ribosome-binding ATPase YchF	1623	0.62777	0.592295	No
row_109	LOCUS_18900	lipid-transfer protein	1683	0.605619	0.584452	No
row_110	LOCUS_40160	hypothetical protein	1757	0.578544	0.573966	No
row_111	LOCUS_45760	putative thiosulfate sulfurtransferase SseA	1778	0.571312	0.572981	No
row_112	LOCUS_13120	hypothetical protein	1807	0.562988	0.570519	No
row_113	LOCUS_21560	MFS transporter	1918	0.521545	0.553116	No
row_114	LOCUS_28280	hypothetical protein	1920	0.520661	0.555318	No
row_115	LOCUS_22320	putative fatty-acid--CoA ligase FadD	1965	0.507309	0.549723	No
row_116	LOCUS_42300	TetR family transcriptional regulator	2034	0.486555	0.539716	No
row_117	LOCUS_16590	glucosyl-3-phosphoglycerate synthase	2063	0.477827	0.536864	No
row_118	LOCUS_10750	hypothetical protein	2079	0.473798	0.536333	No
row_119	LOCUS_49100	putative non-heme bromoperoxidase BpoC	2110	0.465586	0.533065	No
row_120	LOCUS_06480	DNA-binding protein	2131	0.458238	0.531563	No
row_121	LOCUS_05860	arsenic transporter	2157	0.452107	0.529134	No
row_122	LOCUS_42200	monooxygenase	2209	0.437401	0.52196	No
row_123	LOCUS_04260	N-acetylmuramoyl-L-alanine amidase	2219	0.434685	0.522329	No
row_124	LOCUS_21640	3-methyl-2-oxobutanoate dehydrogenase subunit alpha	2226	0.432488	0.523228	No
row_125	LOCUS_38840	hypothetical protein	2318	0.402057	0.508697	No
row_126	LOCUS_02000	hypothetical protein	2324	0.401036	0.509631	No
row_127	LOCUS_01840	alpha/beta hydrolase	2335	0.396792	0.509647	No
row_128	LOCUS_24500	sugar ABC transporter permease	2345	0.39482	0.509834	No
row_129	LOCUS_31560	UPF0053 protein	2437	0.369531	0.495154	No
row_130	LOCUS_21990	2-oxoglutarate oxidoreductase subunit KorA	2507	0.35019	0.484343	No
row_131	LOCUS_22270	hypothetical protein	2526	0.345645	0.482686	No
row_132	LOCUS_22250	ribosomal silencing factor RsfS	2655	0.30079	0.461036	No
row_133	LOCUS_22390	acyl-CoA dehydrogenase	2680	0.291345	0.458051	No
row_134	LOCUS_10670	oxidoreductase	2717	0.276824	0.452841	No
row_135	LOCUS_22350	putative conserved polyketide synthase associated protein PapA3	2718	0.276085	0.454104	No
row_136	LOCUS_45890	TetR family transcriptional regulator	2746	0.269624	0.45048	No
row_137	LOCUS_23050	AMP-dependent synthetase	2759	0.264503	0.449531	No
row_138	LOCUS_06350	hydratase	2881	0.222409	0.428782	No
row_139	LOCUS_24460	hypothetical protein	2889	0.219119	0.428525	No
row_140	LOCUS_18290	alpha/beta hydrolase	2940	0.204014	0.420463	No
row_141	LOCUS_32830	hypothetical protein	2956	0.196461	0.418664	No
row_142	LOCUS_47760	putative S-adenosyl-L-methionine-dependent methyltransferase	2962	0.195482	0.418658	No
row_143	LOCUS_22760	transcriptional regulator	2971	0.191335	0.418094	No
row_144	LOCUS_02130	transporter	3030	0.171484	0.408445	No
row_145	LOCUS_12910	hypothetical protein	3034	0.169766	0.408682	No
row_146	LOCUS_01860	hypothetical protein	3066	0.156398	0.403821	No
row_147	LOCUS_36670	hypothetical protein	3101	0.143818	0.398362	No
row_148	LOCUS_16430	lipid-transfer protein	3132	0.131423	0.393566	No
row_149	LOCUS_12000	putative acetyl-coenzyme A carboxylase carboxyl transferase subunit beta	3153	0.122872	0.390531	No
row_150	LOCUS_56210	hypothetical protein	3204	0.102225	0.382004	No
row_151	LOCUS_55230	putative transcriptional regulator, IclR family protein	3267	0.0783076	0.371209	No
row_152	LOCUS_22800	cupin	3270	0.0776797	0.371204	No
row_153	LOCUS_25960	esterase	3335	0.0567349	0.359951	No
row_154	LOCUS_39820	transcriptional regulator	3398	0.0337711	0.348952	No
row_155	LOCUS_03380	hypothetical protein	3505	0	0.329884	No
row_156	LOCUS_44560	signal protein PDZ	3926	-0.0116153	0.254384	No
row_157	LOCUS_00190	putative FtsW-like protein	3931	-0.0156777	0.253736	No
row_158	LOCUS_42620	dioxygenase TauD/TfdA family protein	3943	-0.022793	0.251862	No
row_159	LOCUS_43620	NADH-quinone oxidoreductase subunit J	4015	-0.0503817	0.23932	No
row_160	LOCUS_07830	phosphate-binding protein PstS	4226	-0.141894	0.202192	No
row_161	LOCUS_02020	hypothetical protein	4242	-0.15265	0.200192	No
row_162	LOCUS_24120	hypothetical protein	4281	-0.171916	0.194143	No
row_163	LOCUS_12530	hypothetical protein	4294	-0.176752	0.192792	No
row_164	LOCUS_16250	hypothetical protein	4297	-0.177337	0.193244	No
row_165	LOCUS_44280	hypothetical protein	4318	-0.186038	0.190497	No
row_166	LOCUS_48970	monooxygenase	4348	-0.198507	0.186188	No
row_167	LOCUS_50540	hypothetical protein	4413	-0.229781	0.175726	No
row_168	LOCUS_33960	multidrug ABC transporter ATP-binding protein	4559	-0.30628	0.151043	No
row_169	LOCUS_10540	oxidoreductase	4709	-0.382246	0.125988	No
row_170	LOCUS_10880	hypothetical protein	4744	-0.40107	0.121706	No
row_171	LOCUS_35720	oxidoreductase	4750	-0.403004	0.122649	No
row_172	LOCUS_43860	acetylglucosaminylphosphatidylinositol deacetylase	4768	-0.416318	0.121495	No
row_173	LOCUS_49390	hypothetical protein	4779	-0.421651	0.121625	No
row_174	LOCUS_35750	putative glycosyltransferase	4880	-0.468128	0.105777	No
row_175	LOCUS_02500	ESX-2 secretion system protein eccD2	4887	-0.470089	0.106848	No
row_176	LOCUS_25860	LLM class F420-dependent oxidoreductase	5156	-0.666108	0.061684	No
row_177	LOCUS_21090	acyl-CoA dehydrogenase	5251	-0.74648	0.0481885	No
row_178	LOCUS_44270	oxidoreductase	5332	-0.815409	0.0375267	No
row_179	LOCUS_43610	NADH-quinone oxidoreductase subunit I	5358	-0.839793	0.0368703	No
row_180	LOCUS_36760	16S rRNA m5C967 methyltransferase	5453	-0.945713	0.024286	No
row_181	LOCUS_28430	precorrin-3B synthase	5457	-0.949518	0.028089	No
row_182	LOCUS_01760	short-chain dehydrogenase	5553	-1.12516	0.0161455	No
row_183	LOCUS_41760	transferase	5609	-1.25702	0.0120006	No
row_184	LOCUS_07230	multidrug resistance protein B	5613	-1.27656	0.0172993	No
row_185	LOCUS_13570	potassium-transporting ATPase potassium-binding subunit	5630	-1.33072	0.0205071	No

### Sheet: M.i.198
NAME	SYMBOL	TITLE	RANK IN GENE LIST	RANK METRIC SCORE	RUNNING ES	CORE ENRICHMENT
row_0	LOCUS_27730	undecaprenyl-diphosphatase	12	4.32829	0.0158199	Yes
row_1	LOCUS_42010	coenzyme F420:L-glutamate ligase	14	4.31903	0.033739	Yes
row_2	LOCUS_35510	tRNA dimethylallyltransferase	86	3.98452	0.0366497	Yes
row_3	LOCUS_24650	5-methyltetrahydrofolate--homocysteine methyltransferase MetH	114	3.78935	0.0472939	Yes
row_4	LOCUS_35130	hypothetical protein	126	3.74293	0.0608532	Yes
row_5	LOCUS_46850	isocitrate lyase	141	3.69458	0.0736267	Yes
row_6	LOCUS_42250	acyl-CoA dehydrogenase	192	3.4888	0.07854	Yes
row_7	LOCUS_46660	D-inositol 3-phosphate glycosyltransferase	207	3.44358	0.0902608	Yes
row_8	LOCUS_28390	hypothetical protein	218	3.41772	0.102651	Yes
row_9	LOCUS_29260	hypothetical protein	273	3.22852	0.105695	Yes
row_10	LOCUS_28060	glycine dehydrogenase (decarboxylating)	283	3.18676	0.117311	Yes
row_11	LOCUS_50790	transcriptional regulator	295	3.15498	0.128404	Yes
row_12	LOCUS_46770	heparin-binding hemagglutinin	321	3.07322	0.136434	Yes
row_13	LOCUS_37170	hypothetical protein	340	3.02176	0.145608	Yes
row_14	LOCUS_18070	L,D-transpeptidase 2	395	2.83315	0.146994	Yes
row_15	LOCUS_33210	putative methyltransferase	421	2.72082	0.153546	Yes
row_16	LOCUS_22970	aminomethyltransferase	478	2.58454	0.153501	Yes
row_17	LOCUS_25100	precorrin-3B synthase	508	2.50878	0.158386	Yes
row_18	LOCUS_23110	putative transport accessory protein MmpS3	522	2.48861	0.166296	Yes
row_19	LOCUS_18130	MFS transporter	555	2.39922	0.170138	Yes
row_20	LOCUS_50110	putative transport protein MmpL11	559	2.39428	0.179596	Yes
row_21	LOCUS_43050	putative methyltransferase	573	2.36075	0.18697	Yes
row_22	LOCUS_48890	PPE family protein PPE4	597	2.31363	0.192203	Yes
row_23	LOCUS_52330	hypothetical protein	664	2.19101	0.188564	Yes
row_24	LOCUS_06640	4-amino-4-deoxychorismate lyase	666	2.18702	0.197541	Yes
row_25	LOCUS_11290	fructose-1,6-bisphosphatase class 2	672	2.18028	0.205713	Yes
row_26	LOCUS_22640	hypothetical protein	673	2.18027	0.214857	Yes
row_27	LOCUS_04950	HTH-type transcriptional repressor KstR	685	2.14825	0.221729	Yes
row_28	LOCUS_09760	N-acetyltransferase GCN5	696	2.11566	0.228658	Yes
row_29	LOCUS_07630	oxidoreductase	725	2.06842	0.23189	Yes
row_30	LOCUS_48150	monooxygenase	730	2.05562	0.239734	Yes
row_31	LOCUS_50460	mammalian cell entry protein	738	2.04142	0.246935	Yes
row_32	LOCUS_27070	TetR family transcriptional regulator	777	1.97427	0.247829	Yes
row_33	LOCUS_05140	TetR family transcriptional regulator	785	1.95972	0.254687	Yes
row_34	LOCUS_03020	2-methylisocitrate lyase	827	1.88495	0.254623	Yes
row_35	LOCUS_02010	putative membrane protein	841	1.85801	0.259889	Yes
row_36	LOCUS_33070	UvrABC system protein C	849	1.84438	0.266263	Yes
row_37	LOCUS_41370	hypothetical protein	856	1.82837	0.272765	Yes
row_38	LOCUS_45750	menaquinone reductase	876	1.80827	0.276656	Yes
row_39	LOCUS_00190	putative FtsW-like protein	906	1.76505	0.278422	Yes
row_40	LOCUS_51460	acyltransferase	913	1.75513	0.284616	Yes
row_41	LOCUS_09490	hypothetical protein	943	1.71008	0.286151	Yes
row_42	LOCUS_06670	thiosulfate sulfurtransferase	965	1.68213	0.289124	Yes
row_43	LOCUS_27980	UPF0053 protein	966	1.68193	0.296178	Yes
row_44	LOCUS_34640	catalase-related peroxidase	983	1.66113	0.300035	Yes
row_45	LOCUS_08800	hypothetical protein	1008	1.62326	0.302178	Yes
row_46	LOCUS_37790	membrane protein	1014	1.61727	0.307989	Yes
row_47	LOCUS_09750	hypothetical protein	1029	1.59276	0.311947	Yes
row_48	LOCUS_47760	serine/threonine-protein kinase PknG	1070	1.53337	0.310604	Yes
row_49	LOCUS_02420	hypothetical protein	1079	1.52795	0.315457	Yes
row_50	LOCUS_50420	hypothetical protein	1086	1.51274	0.320635	Yes
row_51	LOCUS_47340	hypothetical protein	1095	1.49925	0.325367	Yes
row_52	LOCUS_47740	hypothetical protein	1101	1.48984	0.330644	Yes
row_53	LOCUS_47750	ABC transporter substrate-binding protein	1109	1.47792	0.335481	Yes
row_54	LOCUS_39410	hypothetical protein	1120	1.46505	0.339682	Yes
row_55	LOCUS_12660	glucosyl-3-phosphoglycerate synthase	1131	1.45258	0.34383	Yes
row_56	LOCUS_34060	putative lipoprotein	1148	1.43436	0.346736	Yes
row_57	LOCUS_23070	adenosine kinase	1154	1.42727	0.35175	Yes
row_58	LOCUS_01890	secretion protein EspR	1181	1.39795	0.352559	Yes
row_59	LOCUS_46130	hypothetical protein	1184	1.39411	0.358017	Yes
row_60	LOCUS_47280	hypothetical protein	1215	1.35992	0.35789	Yes
row_61	LOCUS_50450	mammalian cell entry protein	1221	1.35213	0.362589	Yes
row_62	LOCUS_34050	adenine phosphoribosyltransferase	1224	1.34777	0.367852	Yes
row_63	LOCUS_50430	mammalian cell entry protein	1230	1.33943	0.372498	Yes
row_64	LOCUS_50490	ABC transporter permease	1268	1.29194	0.370725	Yes
row_65	LOCUS_03950	penicillin-binding protein	1299	1.26401	0.370195	Yes
row_66	LOCUS_12110	polyprenol-phosphate-mannose-dependent alpha-(1-2)-phosphatidylinositol pentamannoside mannosyltransferase	1314	1.24573	0.372698	Yes
row_67	LOCUS_50480	cell invasion protein	1357	1.20442	0.369586	Yes
row_68	LOCUS_16200	hypothetical protein	1358	1.20384	0.374635	Yes
row_69	LOCUS_24910	proteasome subunit alpha	1360	1.20349	0.379488	Yes
row_70	LOCUS_50440	lipoprotein	1371	1.19735	0.382565	Yes
row_71	LOCUS_24900	proteasome subunit beta	1375	1.19516	0.386995	Yes
row_72	LOCUS_28540	type VII secretion protein EccC	1377	1.19169	0.391798	Yes
row_73	LOCUS_50500	membrane protein	1430	1.14649	0.386499	No
row_74	LOCUS_28190	vitamin B12 transport ATP-binding protein BacA	1431	1.14472	0.3913	No
row_75	LOCUS_30280	multidrug ABC transporter ATP-binding protein	1515	1.0453	0.379552	No
row_76	LOCUS_21120	sugar ABC transporter permease	1529	1.02565	0.381327	No
row_77	LOCUS_50470	mammalian cell entry protein	1539	1.01421	0.383831	No
row_78	LOCUS_12970	multifunctional 2-oxoglutarate metabolism enzyme	1552	0.999808	0.385692	No
row_79	LOCUS_32720	spermidine/putrescine ABC transporter ATP-binding protein	1567	0.985303	0.387103	No
row_80	LOCUS_09980	aminodeoxychorismate synthase component I	1585	0.972767	0.387878	No
row_81	LOCUS_10550	hypothetical protein	1729	0.817686	0.363513	No
row_82	LOCUS_43920	cutinase	1734	0.812397	0.366143	No
row_83	LOCUS_40670	oxidoreductase	1781	0.770669	0.360434	No
row_84	LOCUS_24980	hypothetical protein	1806	0.7485	0.358909	No
row_85	LOCUS_01650	ESX-2 secretion system protein eccD2	1815	0.740128	0.360458	No
row_86	LOCUS_40060	NADH-quinone oxidoreductase subunit J	1837	0.718125	0.359388	No
row_87	LOCUS_51930	putative transcriptional regulator, TetR family protein	1906	0.656004	0.348923	No
row_88	LOCUS_26530	hypothetical protein	1921	0.642963	0.348898	No
row_89	LOCUS_03410	N-acetylmuramoyl-L-alanine amidase	1925	0.638978	0.350995	No
row_90	LOCUS_32160	putative glycosyltransferase	1945	0.614525	0.349879	No
row_91	LOCUS_38600	TetR family transcriptional regulator	1953	0.606363	0.351061	No
row_92	LOCUS_18950	putative membrane protein, MmpL family	1981	0.570849	0.348208	No
row_93	LOCUS_42510	TetR family transcriptional regulator	2047	0.514563	0.337732	No
row_94	LOCUS_00990	hypothetical protein	2065	0.501774	0.336532	No
row_95	LOCUS_50390	Mce associated membrane protein	2066	0.501168	0.338634	No
row_96	LOCUS_47870	acyl-CoA dehydrogenase	2099	0.474493	0.334404	No
row_97	LOCUS_24630	carboxylate--amine ligase	2159	0.430042	0.32474	No
row_98	LOCUS_45970	putative low-affinity inorganic phosphate transporter	2169	0.422586	0.324763	No
row_99	LOCUS_10430	putative lipoprotein LpqT	2173	0.415914	0.325925	No
row_100	LOCUS_05370	hydratase	2176	0.412183	0.327265	No
row_101	LOCUS_18930	putative fatty-acid--CoA ligase FadD	2246	0.352733	0.315333	No
row_102	LOCUS_18210	3-methyl-2-oxobutanoate dehydrogenase subunit alpha	2344	0.272749	0.297623	No
row_103	LOCUS_07120	hypothetical protein	2363	0.2633	0.295229	No
row_104	LOCUS_09000	putative acetyl-coenzyme A carboxylase carboxyl transferase subunit beta	2427	0.205545	0.283846	No
row_105	LOCUS_30750	bifunctional diguanylate cyclase/phosphodiesterase	2447	0.185945	0.280933	No
row_106	LOCUS_23320	phospho-2-dehydro-3-deoxyheptonate aldolase AroG	2474	0.164258	0.276569	No
row_107	LOCUS_44440	hypothetical protein	2489	0.153855	0.274493	No
row_108	LOCUS_18600	2-oxoglutarate oxidoreductase subunit KorA	2519	0.1227	0.269371	No
row_109	LOCUS_21840	esterase	2570	0.0722824	0.259956	No
row_110	LOCUS_36470	hypothetical protein	2585	0.0612812	0.257492	No
row_111	LOCUS_13870	alpha/beta hydrolase	2587	0.0600534	0.257549	No
row_112	LOCUS_18880	hypothetical protein	2616	0.0341088	0.25225	No
row_113	LOCUS_02520	hypothetical protein	2697	0	0.236701	No
row_114	LOCUS_28370	mycosin-5	2878	0	0.201716	No
row_115	LOCUS_32660	cysteine desulfurase	2921	0	0.193552	No
row_116	LOCUS_48830	mycosin-3	3118	0	0.155457	No
row_117	LOCUS_18960	putative conserved polyketide synthase associated protein PapA3	3189	-5.55774e-10	0.141852	No
row_118	LOCUS_49310	succinate dehydrogenase flavoprotein subunit	3192	-0.00305312	0.141476	No
row_119	LOCUS_12210	TetR family transcriptional regulator	3216	-0.0198145	0.137088	No
row_120	LOCUS_15330	putative peptide transport permease protein	3226	-0.023753	0.135439	No
row_121	LOCUS_12490	lipid-transfer protein	3235	-0.0315356	0.134016	No
row_122	LOCUS_19140	elongation factor 4	3267	-0.0480882	0.128192	No
row_123	LOCUS_21740	LLM class F420-dependent oxidoreductase	3361	-0.123542	0.110635	No
row_124	LOCUS_04870	arsenic transport integral membrane protein ArsB	3372	-0.128416	0.10923	No
row_125	LOCUS_32130	oxidoreductase	3401	-0.149425	0.104414	No
row_126	LOCUS_45820	non-heme bromoperoxidase BpoC	3438	-0.174826	0.0981503	No
row_127	LOCUS_02120	1-acyl-sn-glycerol-3-phosphate acyltransferase	3448	-0.181341	0.0971616	No
row_128	LOCUS_19410	cupin	3453	-0.185009	0.09716	No
row_129	LOCUS_20740	hypothetical protein	3470	-0.196421	0.094874	No
row_130	LOCUS_35870	acyl-CoA dehydrogenase	3475	-0.199468	0.0949331	No
row_131	LOCUS_21080	hypothetical protein	3485	-0.206242	0.0940488	No
row_132	LOCUS_26390	citrate lyase subunit beta	3622	-0.300688	0.0688764	No
row_133	LOCUS_35120	46 kDa membrane protein	3637	-0.311321	0.0674609	No
row_134	LOCUS_42380	putative thiosulfate sulfurtransferase SseA	3654	-0.323524	0.0657079	No
row_135	LOCUS_06730	phosphate-binding protein PstS	3674	-0.338501	0.0634346	No
row_136	LOCUS_33120	hypothetical protein	3724	-0.375345	0.055485	No
row_137	LOCUS_38950	hypothetical protein	3737	-0.387758	0.0547788	No
row_138	LOCUS_48910	type VII secretion protein EccC	3748	-0.397981	0.0545042	No
row_139	LOCUS_38070	transferase	3777	-0.411838	0.0507893	No
row_140	LOCUS_00180	penicillin-binding protein A	3813	-0.43145	0.045796	No
row_141	LOCUS_50030	phosphoenolpyruvate carboxykinase [GTP]	3819	-0.434641	0.046647	No
row_142	LOCUS_10130	hypothetical protein	3831	-0.439905	0.0463539	No
row_143	LOCUS_19560	AMP-dependent synthetase	3929	-0.509993	0.0296395	No
row_144	LOCUS_00870	short-chain dehydrogenase	3941	-0.519072	0.0296784	No
row_145	LOCUS_12260	hypothetical protein	3957	-0.525843	0.0289683	No
row_146	LOCUS_51850	putative transcriptional regulator, IclR family protein	4186	-0.709442	-0.0123713	No
row_147	LOCUS_38500	monooxygenase	4212	-0.727987	-0.0141773	No
row_148	LOCUS_18860	ribosomal silencing factor RsfS	4213	-0.730514	-0.0111137	No
row_149	LOCUS_01250	transporter	4216	-0.732967	-0.00842842	No
row_150	LOCUS_02570	putative phenylalanine aminotransferase	4227	-0.741897	-0.00726064	No
row_151	LOCUS_07850	hypothetical protein	4296	-0.790791	-0.0171609	No
row_152	LOCUS_49300	membrane protein	4366	-0.847313	-0.0270184	No
row_153	LOCUS_40680	hypothetical protein	4406	-0.882447	-0.0308978	No
row_154	LOCUS_00970	alpha/beta hydrolase	4410	-0.889674	-0.0277497	No
row_155	LOCUS_40050	NADH-quinone oxidoreductase subunit I	4432	-0.906585	-0.0280292	No
row_156	LOCUS_40320	acetylglucosaminylphosphatidylinositol deacetylase	4475	-0.95371	-0.0321928	No
row_157	LOCUS_02910	hypothetical protein	4503	-0.979694	-0.0333319	No
row_158	LOCUS_13800	acyl-CoA dehydrogenase	4566	-1.04986	-0.0409795	No
row_159	LOCUS_11410	ribosome-binding ATPase YchF	4603	-1.09953	-0.0433653	No
row_160	LOCUS_32180	methyltransferase MtfB	4613	-1.10425	-0.0404835	No
row_161	LOCUS_07500	oxidoreductase	4624	-1.11912	-0.0377337	No
row_162	LOCUS_09530	hypothetical protein	4640	-1.14147	-0.035862	No
row_163	LOCUS_45690	monooxygenase	4653	-1.16112	-0.0333248	No
row_164	LOCUS_28400	ESX-5 secretion-associated protein EspG5	4687	-1.1998	-0.034707	No
row_165	LOCUS_14480	lipid-transfer protein	4720	-1.2392	-0.0357296	No
row_166	LOCUS_41120	signal protein PDZ	4733	-1.26694	-0.0327485	No
row_167	LOCUS_16910	acyl-CoA dehydrogenase	4753	-1.292	-0.031023	No
row_168	LOCUS_07710	hypothetical protein	4756	-1.29532	-0.0259793	No
row_169	LOCUS_10620	potassium-transporting ATPase potassium-binding subunit	4763	-1.31139	-0.0216457	No
row_170	LOCUS_05500	DNA-binding protein	4829	-1.42362	-0.0283089	No
row_171	LOCUS_01140	hypothetical protein	4878	-1.53069	-0.0312188	No
row_172	LOCUS_06690	thiol reductase thioredoxin	4893	-1.55525	-0.0274174	No
row_173	LOCUS_06270	multidrug resistance protein B	4935	-1.64795	-0.028475	No
row_174	LOCUS_16500	enoyl-CoA hydratase	4965	-1.70809	-0.0269481	No
row_175	LOCUS_12770	hypothetical protein	5044	-1.89968	-0.0341414	No
row_176	LOCUS_19000	acyl-CoA dehydrogenase	5076	-2.01493	-0.0317164	No
row_177	LOCUS_36130	transcriptional regulator	5122	-2.20695	-0.0312071	No
row_178	LOCUS_14810	tautomerase	5143	-2.31593	-0.0253817	No
row_179	LOCUS_14230	short-chain dehydrogenase	5178	-2.44459	-0.0217378	No
row_180	LOCUS_38940	carboxymuconolactone decarboxylase	5200	-2.6314	-0.0147837	No
row_181	LOCUS_19370	transcriptional regulator	5214	-2.6985	-0.00599325	No
row_182	LOCUS_01120	hypothetical protein	5234	-2.91166	0.00252495	No
row_183	LOCUS_09910	hypothetical protein	5295	-3.70801	0.00641402	No
