## Supplementary Table 16 for "Functional genomics reveals strain-specific genetic requirements conferring hypoxic growth in *Mycobacterium intracellulare*"

### Sheet: Mi27_D1toW16
	SYMBOL	TITLE	RANK IN GENE LIST	RANK METRIC SCORE	RUNNING ES	CORE ENRICHMENT
1	LOCUS_31960	type VII secretion integral membrane protein EccD	7	4.359	0.0195	Yes
2	LOCUS_31940	hypothetical protein	12	4.323	0.0393	Yes
3	LOCUS_31950	hypothetical protein	13	4.321	0.0599	Yes
4	LOCUS_53420	phosphoenolpyruvate carboxykinase [GTP]	16	4.29	0.0799	Yes
5	LOCUS_31970	ESX secretion-associated protein EspG	18	4.263	0.1	Yes
6	LOCUS_38830	46 kDa membrane protein	19	4.262	0.1203	Yes
7	LOCUS_07590	4-amino-4-deoxychorismate lyase	26	4.199	0.1392	Yes
8	LOCUS_37560	adenine phosphoribosyltransferase	32	4.171	0.1582	Yes
9	LOCUS_31320	undecaprenyl-diphosphatase	43	4.11	0.1759	Yes
10	LOCUS_52340	PPE family protein	67	4.009	0.1909	Yes
11	LOCUS_31640	glycine dehydrogenase (decarboxylating)	72	3.969	0.209	Yes
12	LOCUS_53790	hypothetical protein	81	3.943	0.2263	Yes
13	LOCUS_52280	mycosin-3	86	3.92	0.2443	Yes
14	LOCUS_32110	type VII secretion protein EccC	110	3.736	0.2579	Yes
15	LOCUS_27020	aminomethyltransferase	112	3.729	0.2755	Yes
16	LOCUS_50060	isocitrate lyase	115	3.716	0.2928	Yes
17	LOCUS_45400	coenzyme F420:L-glutamate ligase	119	3.678	0.3097	Yes
18	LOCUS_52360	type VII secretion protein EccC	120	3.672	0.3272	Yes
19	LOCUS_49870	D-inositol 3-phosphate glycosyltransferase	214	2.71	0.3234	Yes
20	LOCUS_52750	succinate dehydrogenase flavoprotein subunit	231	2.587	0.3328	Yes
21	LOCUS_03770	hypothetical protein	241	2.506	0.3431	Yes
22	LOCUS_12490	hypothetical protein	247	2.459	0.3539	Yes
23	LOCUS_45630	acyl-CoA dehydrogenase	251	2.407	0.3648	Yes
24	LOCUS_03890	2-methylisocitrate lyase	304	2.105	0.3655	Yes
25	LOCUS_13400	putative lipoprotein LpqT	328	1.973	0.3708	Yes
26	LOCUS_41470	membrane protein	329	1.973	0.3802	Yes
27	LOCUS_07770	thiosulfate sulfurtransferase CysA	332	1.961	0.3891	Yes
28	LOCUS_27950	5-methyltetrahydrofolate--homocysteine methyltransferase MetH	335	1.952	0.3981	Yes
29	LOCUS_53510	putative transport protein MmpL11	350	1.905	0.4046	Yes
30	LOCUS_28200	proteasome subunit beta	382	1.775	0.4075	Yes
31	LOCUS_53840	lipoprotein	385	1.763	0.4155	Yes
32	LOCUS_18220	acyl-CoA dehydrogenase	394	1.742	0.4224	Yes
33	LOCUS_28210	proteasome subunit alpha	397	1.734	0.4302	Yes
34	LOCUS_12750	molybdopterin molybdenumtransferase	401	1.727	0.4379	Yes
35	LOCUS_10150	hypothetical protein	413	1.672	0.4439	Yes
36	LOCUS_52740	membrane protein	421	1.654	0.4505	Yes
37	LOCUS_16100	polyprenol-phosphate-mannose-dependent alpha-(1-2)-phosphatidylinositol pentamannoside mannosyltransferase	424	1.653	0.458	Yes
38	LOCUS_12980	aminodeoxychorismate synthase component I	429	1.634	0.4651	Yes
39	LOCUS_49030	oxidoreductase	430	1.627	0.4728	Yes
40	LOCUS_20400	hypothetical protein	442	1.597	0.4784	Yes
41	LOCUS_53820	hypothetical protein	445	1.582	0.4856	Yes
42	LOCUS_39220	tRNA dimethylallyltransferase	452	1.569	0.492	Yes
43	LOCUS_51050	acyl-CoA dehydrogenase	471	1.521	0.496	Yes
44	LOCUS_53900	membrane protein	488	1.476	0.5001	Yes
45	LOCUS_49980	heparin-binding hemagglutinin	523	1.388	0.5006	Yes
46	LOCUS_53830	mammalian cell entry protein	554	1.345	0.5016	Yes
47	LOCUS_30710	TetR family transcriptional regulator	562	1.336	0.5067	Yes
48	LOCUS_49240	putative low-affinity inorganic phosphate transporter	569	1.317	0.5119	Yes
49	LOCUS_30050	citrate lyase subunit beta	588	1.283	0.5148	Yes
50	LOCUS_55310	"putative transcriptional regulator, TetR family protein"	599	1.273	0.519	Yes
51	LOCUS_53860	mammalian cell entry protein	627	1.24	0.5201	Yes
52	LOCUS_06120	TetR family transcriptional regulator	630	1.236	0.5256	Yes
53	LOCUS_05940	HTH-type transcriptional repressor KstR	632	1.236	0.5313	Yes
54	LOCUS_36330	spermidine/putrescine ABC transporter ATP-binding protein	639	1.219	0.536	Yes
55	LOCUS_53870	mammalian cell entry protein	645	1.21	0.5409	Yes
56	LOCUS_50930	ABC transporter substrate-binding protein	660	1.188	0.544	Yes
57	LOCUS_51340	monooxygenase	670	1.18	0.548	Yes
58	LOCUS_14170	"fructose-1,6-bisphosphatase class 2"	706	1.137	0.5471	Yes
59	LOCUS_54850	acyltransferase	713	1.13	0.5514	Yes
60	LOCUS_47260	cutinase	742	1.1	0.5516	Yes
61	LOCUS_21510	"L,D-transpeptidase 2"	759	1.088	0.5539	Yes
62	LOCUS_42610	carboxymuconolactone decarboxylase	764	1.081	0.5584	Yes
63	LOCUS_20700	enoyl-CoA hydratase	779	1.068	0.5609	Yes
64	LOCUS_04810	penicillin-binding protein	811	1.043	0.5603	Yes
65	LOCUS_18650	short-chain dehydrogenase	834	1.027	0.5613	Yes
66	LOCUS_22530	elongation factor 4	842	1.022	0.5649	Yes
67	LOCUS_53850	mammalian cell entry protein	845	1.021	0.5694	Yes
68	LOCUS_16920	multifunctional 2-oxoglutarate metabolism enzyme	855	1.016	0.5726	Yes
69	LOCUS_53880	cell invasion protein	873	1.002	0.5743	Yes
70	LOCUS_19270	4-oxalocrotonate tautomerase	874	1	0.579	Yes
71	LOCUS_44790	hypothetical protein	886	0.992	0.5818	Yes
72	LOCUS_50920	hypothetical protein	890	0.99	0.5859	Yes
73	LOCUS_53890	ABC transporter permease	906	0.976	0.5879	Yes
74	LOCUS_27110	adenosine kinase	926	0.964	0.5891	Yes
75	LOCUS_50940	serine/threonine-protein kinase PknG	938	0.958	0.5916	Yes
76	LOCUS_02970	1-acyl-sn-glycerol-3-phosphate acyltransferase	959	0.946	0.5925	Yes
77	LOCUS_03270	hypothetical protein	982	0.93	0.593	Yes
78	LOCUS_27360	phospho-2-dehydro-3-deoxyheptonate aldolase AroG	990	0.925	0.5962	Yes
79	LOCUS_03430	putative phenylalanine aminotransferase	991	0.925	0.6006	Yes
80	LOCUS_02860	hypothetical protein	1003	0.915	0.6029	Yes
81	LOCUS_19770	putative peptide transport permease protein	1022	0.904	0.604	Yes
82	LOCUS_35770	methyltransferase MtfB	1024	0.903	0.6081	Yes
83	LOCUS_43070	hypothetical protein	1049	0.891	0.608	Yes
84	LOCUS_11810	hypothetical protein	1067	0.881	0.6092	Yes
85	LOCUS_36620	UvrABC system protein C	1126	0.847	0.6028	Yes
86	LOCUS_38140	catalase-related peroxidase	1128	0.846	0.6066	Yes
87	LOCUS_27160	putative transport accessory protein MmpS3	1158	0.83	0.6054	Yes
88	LOCUS_30190	hypothetical protein	1176	0.82	0.6062	Yes
89	LOCUS_00180	penicillin-binding protein A	1177	0.82	0.6101	Yes
90	LOCUS_07790	thiol reductase thioredoxin	1188	0.814	0.6122	Yes
91	LOCUS_34400	bifunctional diguanylate cyclase/phosphodiesterase	1189	0.814	0.6161	Yes
92	LOCUS_37570	putative lipoprotein	1209	0.807	0.6165	Yes
93	LOCUS_31760	vitamin B12 transport ATP-binding protein BacA	1240	0.79	0.6149	No
94	LOCUS_02730	secretion protein EspR	1269	0.777	0.6135	No
95	LOCUS_16720	hypothetical protein	1286	0.766	0.6143	No
96	LOCUS_54190	transcriptional regulator	1310	0.756	0.6138	No
97	LOCUS_27930	carboxylate--amine ligase	1333	0.747	0.6133	No
98	LOCUS_22340	"putative membrane protein, MmpL family"	1359	0.734	0.6123	No
99	LOCUS_40850	hypothetical protein	1390	0.717	0.6104	No
100	LOCUS_12760	N-acetyltransferase GCN5	1457	0.687	0.6018	No
101	LOCUS_16200	TetR family transcriptional regulator	1523	0.669	0.5933	No
102	LOCUS_39560	acyl-CoA dehydrogenase	1548	0.657	0.5921	No
103	LOCUS_46410	putative methyltransferase	1562	0.65	0.5928	No
104	LOCUS_10580	hypothetical protein	1587	0.644	0.5916	No
105	LOCUS_14290	ribosome-binding ATPase YchF	1623	0.628	0.5883	No
106	LOCUS_18900	lipid-transfer protein	1683	0.606	0.5806	No
107	LOCUS_40160	hypothetical protein	1757	0.579	0.5702	No
108	LOCUS_45760	putative thiosulfate sulfurtransferase SseA	1778	0.571	0.5693	No
109	LOCUS_13120	hypothetical protein	1807	0.563	0.567	No
110	LOCUS_21560	MFS transporter	1918	0.522	0.5497	No
111	LOCUS_28280	hypothetical protein	1920	0.521	0.552	No
112	LOCUS_22320	putative fatty-acid--CoA ligase FadD	1965	0.507	0.5465	No
113	LOCUS_42300	TetR family transcriptional regulator	2034	0.487	0.5366	No
114	LOCUS_16590	glucosyl-3-phosphoglycerate synthase	2063	0.478	0.5338	No
115	LOCUS_10750	hypothetical protein	2079	0.474	0.5334	No
116	LOCUS_49100	putative non-heme bromoperoxidase BpoC	2110	0.466	0.5302	No
117	LOCUS_06480	DNA-binding protein	2131	0.458	0.5288	No
118	LOCUS_05860	arsenic transporter	2157	0.452	0.5264	No
119	LOCUS_42200	monooxygenase	2209	0.437	0.5194	No
120	LOCUS_04260	N-acetylmuramoyl-L-alanine amidase	2219	0.435	0.5198	No
121	LOCUS_21640	3-methyl-2-oxobutanoate dehydrogenase subunit alpha	2226	0.432	0.5208	No
122	LOCUS_02000	hypothetical protein	2324	0.401	0.5053	No
123	LOCUS_01840	alpha/beta hydrolase	2335	0.397	0.5054	No
124	LOCUS_24500	sugar ABC transporter permease	2345	0.395	0.5056	No
125	LOCUS_31560	UPF0053 protein	2437	0.37	0.491	No
126	LOCUS_21990	2-oxoglutarate oxidoreductase subunit KorA	2507	0.35	0.4803	No
127	LOCUS_22270	hypothetical protein	2526	0.346	0.4787	No
128	LOCUS_22250	ribosomal silencing factor RsfS	2655	0.301	0.4571	No
129	LOCUS_22390	acyl-CoA dehydrogenase	2680	0.291	0.4542	No
130	LOCUS_10670	oxidoreductase	2717	0.277	0.449	No
131	LOCUS_22350	putative conserved polyketide synthase associated protein PapA3	2718	0.276	0.4504	No
132	LOCUS_45890	TetR family transcriptional regulator	2746	0.27	0.4468	No
133	LOCUS_23050	AMP-dependent synthetase	2759	0.265	0.4459	No
134	LOCUS_06350	hydratase	2881	0.222	0.4252	No
135	LOCUS_24460	hypothetical protein	2889	0.219	0.425	No
136	LOCUS_18290	alpha/beta hydrolase	2940	0.204	0.417	No
137	LOCUS_32830	hypothetical protein	2956	0.196	0.4152	No
138	LOCUS_47760	putative S-adenosyl-L-methionine-dependent methyltransferase	2962	0.195	0.4152	No
139	LOCUS_22760	transcriptional regulator	2971	0.191	0.4147	No
140	LOCUS_02130	transporter	3030	0.171	0.4051	No
141	LOCUS_12910	hypothetical protein	3034	0.17	0.4054	No
142	LOCUS_01860	hypothetical protein	3066	0.156	0.4005	No
143	LOCUS_36670	hypothetical protein	3101	0.144	0.3951	No
144	LOCUS_16430	lipid-transfer protein	3132	0.131	0.3903	No
145	LOCUS_12000	putative acetyl-coenzyme A carboxylase carboxyl transferase subunit beta	3153	0.123	0.3873	No
146	LOCUS_56210	hypothetical protein	3204	0.102	0.3788	No
147	LOCUS_55230	"putative transcriptional regulator, IclR family protein"	3267	0.078	0.3681	No
148	LOCUS_22800	cupin	3270	0.078	0.3681	No
149	LOCUS_25960	esterase	3335	0.057	0.3568	No
150	LOCUS_39820	transcriptional regulator	3398	0.034	0.3459	No
151	LOCUS_03380	hypothetical protein	3505	0	0.3268	No
152	LOCUS_44560	signal protein PDZ	3926	-0.012	0.2514	No
153	LOCUS_00190	putative FtsW-like protein	3931	-0.016	0.2507	No
154	LOCUS_42620	dioxygenase TauD/TfdA family protein	3943	-0.023	0.2489	No
155	LOCUS_43620	NADH-quinone oxidoreductase subunit J	4015	-0.05	0.2363	No
156	LOCUS_07830	phosphate-binding protein PstS	4226	-0.142	0.1993	No
157	LOCUS_02020	hypothetical protein	4242	-0.153	0.1973	No
158	LOCUS_24120	hypothetical protein	4281	-0.172	0.1913	No
159	LOCUS_12530	hypothetical protein	4294	-0.177	0.19	No
160	LOCUS_16250	hypothetical protein	4297	-0.177	0.1905	No
161	LOCUS_44280	hypothetical protein	4318	-0.186	0.1878	No
162	LOCUS_48970	monooxygenase	4348	-0.199	0.1835	No
163	LOCUS_50540	hypothetical protein	4413	-0.23	0.1731	No
164	LOCUS_33960	multidrug ABC transporter ATP-binding protein	4559	-0.306	0.1485	No
165	LOCUS_10540	oxidoreductase	4709	-0.382	0.1235	No
166	LOCUS_10880	hypothetical protein	4744	-0.401	0.1193	No
167	LOCUS_35720	oxidoreductase	4750	-0.403	0.1203	No
168	LOCUS_43860	acetylglucosaminylphosphatidylinositol deacetylase	4768	-0.416	0.1193	No
169	LOCUS_49390	hypothetical protein	4779	-0.422	0.1195	No
170	LOCUS_35750	putative glycosyltransferase	4880	-0.468	0.1037	No
171	LOCUS_02500	ESX-2 secretion system protein eccD2	4887	-0.47	0.1049	No
172	LOCUS_25860	LLM class F420-dependent oxidoreductase	5156	-0.666	0.0599	No
173	LOCUS_21090	acyl-CoA dehydrogenase	5251	-0.746	0.0465	No
174	LOCUS_44270	oxidoreductase	5332	-0.815	0.036	No
175	LOCUS_43610	NADH-quinone oxidoreductase subunit I	5358	-0.84	0.0355	No
176	LOCUS_36760	16S rRNA m5C967 methyltransferase	5453	-0.946	0.0231	No
177	LOCUS_28430	precorrin-3B synthase	5457	-0.95	0.0271	No
178	LOCUS_01760	short-chain dehydrogenase	5553	-1.125	0.0154	No
179	LOCUS_41760	transferase	5609	-1.257	0.0115	No
180	LOCUS_07230	multidrug resistance protein B	5613	-1.277	0.017	No
181	LOCUS_13570	potassium-transporting ATPase potassium-binding subunit	5630	-1.331	0.0205	No

### Sheet: Mi27_W4toW16
	SYMBOL	TITLE	RANK IN GENE LIST	RANK METRIC SCORE	RUNNING ES	CORE ENRICHMENT
1	LOCUS_50060	isocitrate lyase	17	4.408	0.0151	Yes
2	LOCUS_28200	proteasome subunit beta	20	4.384	0.0328	Yes
3	LOCUS_31960	type VII secretion integral membrane protein EccD	25	4.359	0.05	Yes
4	LOCUS_31940	hypothetical protein	36	4.323	0.066	Yes
5	LOCUS_31950	hypothetical protein	37	4.322	0.0838	Yes
6	LOCUS_53420	phosphoenolpyruvate carboxykinase [GTP]	43	4.29	0.1006	Yes
7	LOCUS_38830	46 kDa membrane protein	46	4.281	0.1179	Yes
8	LOCUS_31970	ESX secretion-associated protein EspG	50	4.263	0.1349	Yes
9	LOCUS_07590	4-amino-4-deoxychorismate lyase	53	4.241	0.152	Yes
10	LOCUS_50930	ABC transporter substrate-binding protein	58	4.226	0.1687	Yes
11	LOCUS_28210	proteasome subunit alpha	72	4.189	0.1836	Yes
12	LOCUS_37560	adenine phosphoribosyltransferase	77	4.172	0.2001	Yes
13	LOCUS_12490	hypothetical protein	86	4.149	0.2157	Yes
14	LOCUS_31320	undecaprenyl-diphosphatase	93	4.117	0.2316	Yes
15	LOCUS_32110	type VII secretion protein EccC	109	4.061	0.2456	Yes
16	LOCUS_52340	PPE family protein	123	4.009	0.2598	Yes
17	LOCUS_53790	hypothetical protein	138	3.958	0.2736	Yes
18	LOCUS_31640	glycine dehydrogenase (decarboxylating)	151	3.941	0.2876	Yes
19	LOCUS_52280	mycosin-3	158	3.919	0.3027	Yes
20	LOCUS_27020	aminomethyltransferase	203	3.712	0.3101	Yes
21	LOCUS_45400	coenzyme F420:L-glutamate ligase	204	3.711	0.3254	Yes
22	LOCUS_45630	acyl-CoA dehydrogenase	222	3.588	0.3371	Yes
23	LOCUS_52750	succinate dehydrogenase flavoprotein subunit	227	3.556	0.351	Yes
24	LOCUS_07790	thiol reductase thioredoxin	228	3.551	0.3656	Yes
25	LOCUS_27950	5-methyltetrahydrofolate--homocysteine methyltransferase MetH	260	3.265	0.3735	Yes
26	LOCUS_52360	type VII secretion protein EccC	277	3.126	0.3835	Yes
27	LOCUS_41470	membrane protein	358	2.552	0.3796	Yes
28	LOCUS_53510	putative transport protein MmpL11	371	2.446	0.3876	Yes
29	LOCUS_16100	polyprenol-phosphate-mannose-dependent alpha-(1-2)-phosphatidylinositol pentamannoside mannosyltransferase	379	2.401	0.3962	Yes
30	LOCUS_03770	hypothetical protein	381	2.398	0.4059	Yes
31	LOCUS_49870	D-inositol 3-phosphate glycosyltransferase	402	2.263	0.4116	Yes
32	LOCUS_30710	TetR family transcriptional regulator	440	2.14	0.4138	Yes
33	LOCUS_52740	membrane protein	444	2.111	0.4219	Yes
34	LOCUS_51050	acyl-CoA dehydrogenase	474	1.983	0.4249	Yes
35	LOCUS_18220	acyl-CoA dehydrogenase	500	1.922	0.4283	Yes
36	LOCUS_13400	putative lipoprotein LpqT	512	1.881	0.4341	Yes
37	LOCUS_50920	hypothetical protein	514	1.877	0.4416	Yes
38	LOCUS_34400	bifunctional diguanylate cyclase/phosphodiesterase	519	1.855	0.4485	Yes
39	LOCUS_50940	serine/threonine-protein kinase PknG	525	1.838	0.4552	Yes
40	LOCUS_12750	molybdopterin molybdenumtransferase	527	1.83	0.4626	Yes
41	LOCUS_03890	2-methylisocitrate lyase	528	1.829	0.4701	Yes
42	LOCUS_12980	aminodeoxychorismate synthase component I	565	1.742	0.4708	Yes
43	LOCUS_44790	hypothetical protein	573	1.719	0.4766	Yes
44	LOCUS_53820	hypothetical protein	590	1.667	0.4806	Yes
45	LOCUS_05940	HTH-type transcriptional repressor KstR	592	1.661	0.4873	Yes
46	LOCUS_53900	membrane protein	596	1.653	0.4936	Yes
47	LOCUS_42610	carboxymuconolactone decarboxylase	607	1.637	0.4985	Yes
48	LOCUS_07770	thiosulfate sulfurtransferase CysA	613	1.627	0.5043	Yes
49	LOCUS_16920	multifunctional 2-oxoglutarate metabolism enzyme	645	1.554	0.5051	Yes
50	LOCUS_54850	acyltransferase	647	1.552	0.5113	Yes
51	LOCUS_53840	lipoprotein	670	1.5	0.5136	Yes
52	LOCUS_49240	putative low-affinity inorganic phosphate transporter	691	1.466	0.516	Yes
53	LOCUS_10150	hypothetical protein	694	1.459	0.5217	Yes
54	LOCUS_49030	oxidoreductase	697	1.451	0.5273	Yes
55	LOCUS_51340	monooxygenase	721	1.404	0.5289	Yes
56	LOCUS_43070	hypothetical protein	749	1.364	0.5297	Yes
57	LOCUS_49980	heparin-binding hemagglutinin	762	1.344	0.5331	Yes
58	LOCUS_55310	"putative transcriptional regulator, TetR family protein"	780	1.316	0.5354	Yes
59	LOCUS_22530	elongation factor 4	787	1.301	0.5397	Yes
60	LOCUS_04810	penicillin-binding protein	793	1.291	0.5441	Yes
61	LOCUS_53870	mammalian cell entry protein	797	1.286	0.5489	Yes
62	LOCUS_39220	tRNA dimethylallyltransferase	805	1.281	0.5529	Yes
63	LOCUS_20700	enoyl-CoA hydratase	807	1.28	0.558	Yes
64	LOCUS_20400	hypothetical protein	811	1.275	0.5627	Yes
65	LOCUS_27110	adenosine kinase	825	1.254	0.5655	Yes
66	LOCUS_37570	putative lipoprotein	831	1.249	0.5698	Yes
67	LOCUS_53830	mammalian cell entry protein	848	1.229	0.572	Yes
68	LOCUS_02730	secretion protein EspR	849	1.228	0.577	Yes
69	LOCUS_03270	hypothetical protein	851	1.224	0.5819	Yes
70	LOCUS_27160	putative transport accessory protein MmpS3	895	1.184	0.579	Yes
71	LOCUS_02860	hypothetical protein	900	1.177	0.5832	Yes
72	LOCUS_28280	hypothetical protein	920	1.16	0.5845	Yes
73	LOCUS_53860	mammalian cell entry protein	931	1.151	0.5875	Yes
74	LOCUS_30050	citrate lyase subunit beta	955	1.124	0.588	Yes
75	LOCUS_19770	putative peptide transport permease protein	1001	1.081	0.5843	Yes
76	LOCUS_35770	methyltransferase MtfB	1003	1.079	0.5886	Yes
77	LOCUS_18650	short-chain dehydrogenase	1028	1.054	0.5886	Yes
78	LOCUS_31760	vitamin B12 transport ATP-binding protein BacA	1046	1.038	0.5898	Yes
79	LOCUS_06120	TetR family transcriptional regulator	1054	1.035	0.5928	Yes
80	LOCUS_53890	ABC transporter permease	1063	1.03	0.5956	Yes
81	LOCUS_27930	carboxylate--amine ligase	1086	1.012	0.5959	Yes
82	LOCUS_14170	"fructose-1,6-bisphosphatase class 2"	1131	0.972	0.592	Yes
83	LOCUS_36330	spermidine/putrescine ABC transporter ATP-binding protein	1147	0.964	0.5932	Yes
84	LOCUS_53880	cell invasion protein	1150	0.961	0.5968	Yes
85	LOCUS_02970	1-acyl-sn-glycerol-3-phosphate acyltransferase	1163	0.957	0.5986	Yes
86	LOCUS_47260	cutinase	1180	0.943	0.5996	Yes
87	LOCUS_03430	putative phenylalanine aminotransferase	1189	0.933	0.602	Yes
88	LOCUS_16200	TetR family transcriptional regulator	1200	0.926	0.604	Yes
89	LOCUS_22340	"putative membrane protein, MmpL family"	1207	0.92	0.6068	Yes
90	LOCUS_53850	mammalian cell entry protein	1222	0.91	0.608	Yes
91	LOCUS_18900	lipid-transfer protein	1243	0.899	0.6081	Yes
92	LOCUS_21510	"L,D-transpeptidase 2"	1265	0.884	0.608	Yes
93	LOCUS_00180	penicillin-binding protein A	1281	0.876	0.6089	Yes
94	LOCUS_54190	transcriptional regulator	1285	0.873	0.6119	Yes
95	LOCUS_10580	hypothetical protein	1311	0.856	0.611	No
96	LOCUS_38140	catalase-related peroxidase	1355	0.833	0.6067	No
97	LOCUS_36620	UvrABC system protein C	1362	0.831	0.609	No
98	LOCUS_11810	hypothetical protein	1393	0.815	0.607	No
99	LOCUS_27360	phospho-2-dehydro-3-deoxyheptonate aldolase AroG	1396	0.811	0.6099	No
100	LOCUS_04260	N-acetylmuramoyl-L-alanine amidase	1437	0.784	0.606	No
101	LOCUS_22350	putative conserved polyketide synthase associated protein PapA3	1480	0.766	0.6016	No
102	LOCUS_30190	hypothetical protein	1508	0.756	0.5999	No
103	LOCUS_42300	TetR family transcriptional regulator	1520	0.751	0.601	No
104	LOCUS_19270	4-oxalocrotonate tautomerase	1521	0.749	0.6041	No
105	LOCUS_14290	ribosome-binding ATPase YchF	1577	0.723	0.5971	No
106	LOCUS_13120	hypothetical protein	1581	0.721	0.5996	No
107	LOCUS_46410	putative methyltransferase	1661	0.688	0.5882	No
108	LOCUS_39560	acyl-CoA dehydrogenase	1677	0.684	0.5883	No
109	LOCUS_40160	hypothetical protein	1791	0.649	0.5707	No
110	LOCUS_16720	hypothetical protein	1818	0.639	0.5687	No
111	LOCUS_42200	monooxygenase	1911	0.606	0.5546	No
112	LOCUS_16590	glucosyl-3-phosphoglycerate synthase	1985	0.577	0.5439	No
113	LOCUS_23050	AMP-dependent synthetase	1990	0.575	0.5455	No
114	LOCUS_40850	hypothetical protein	2065	0.551	0.5345	No
115	LOCUS_12760	N-acetyltransferase GCN5	2070	0.548	0.536	No
116	LOCUS_24460	hypothetical protein	2086	0.545	0.5356	No
117	LOCUS_05860	arsenic transporter	2115	0.534	0.5327	No
118	LOCUS_06480	DNA-binding protein	2129	0.528	0.5326	No
119	LOCUS_49100	putative non-heme bromoperoxidase BpoC	2185	0.506	0.5248	No
120	LOCUS_18290	alpha/beta hydrolase	2242	0.484	0.5167	No
121	LOCUS_01840	alpha/beta hydrolase	2269	0.473	0.514	No
122	LOCUS_24500	sugar ABC transporter permease	2275	0.471	0.515	No
123	LOCUS_22390	acyl-CoA dehydrogenase	2333	0.449	0.5066	No
124	LOCUS_02000	hypothetical protein	2354	0.442	0.5049	No
125	LOCUS_22320	putative fatty-acid--CoA ligase FadD	2373	0.436	0.5034	No
126	LOCUS_31560	UPF0053 protein	2377	0.435	0.5047	No
127	LOCUS_45760	putative thiosulfate sulfurtransferase SseA	2443	0.413	0.4947	No
128	LOCUS_45890	TetR family transcriptional regulator	2493	0.393	0.4875	No
129	LOCUS_22760	transcriptional regulator	2524	0.382	0.4837	No
130	LOCUS_10750	hypothetical protein	2585	0.362	0.4744	No
131	LOCUS_22250	ribosomal silencing factor RsfS	2633	0.345	0.4674	No
132	LOCUS_21640	3-methyl-2-oxobutanoate dehydrogenase subunit alpha	2720	0.319	0.4532	No
133	LOCUS_21560	MFS transporter	2725	0.316	0.4538	No
134	LOCUS_22270	hypothetical protein	2776	0.299	0.446	No
135	LOCUS_21990	2-oxoglutarate oxidoreductase subunit KorA	2783	0.297	0.4462	No
136	LOCUS_47760	putative S-adenosyl-L-methionine-dependent methyltransferase	2791	0.295	0.4461	No
137	LOCUS_12910	hypothetical protein	2854	0.272	0.4361	No
138	LOCUS_06350	hydratase	2872	0.263	0.4341	No
139	LOCUS_01860	hypothetical protein	2956	0.226	0.4202	No
140	LOCUS_16430	lipid-transfer protein	2964	0.224	0.4198	No
141	LOCUS_22800	cupin	2999	0.207	0.4146	No
142	LOCUS_55230	"putative transcriptional regulator, IclR family protein"	3084	0.168	0.4002	No
143	LOCUS_36670	hypothetical protein	3126	0.15	0.3934	No
144	LOCUS_39820	transcriptional regulator	3169	0.137	0.3864	No
145	LOCUS_56210	hypothetical protein	3237	0.105	0.3748	No
146	LOCUS_44560	signal protein PDZ	3285	0.088	0.3667	No
147	LOCUS_25960	esterase	3425	0.022	0.3418	No
148	LOCUS_10670	oxidoreductase	3431	0.02	0.341	No
149	LOCUS_03380	hypothetical protein	3483	0	0.3319	No
150	LOCUS_07830	phosphate-binding protein PstS	3523	0	0.3249	No
151	LOCUS_50540	hypothetical protein	3898	-0.004	0.2576	No
152	LOCUS_43620	NADH-quinone oxidoreductase subunit J	3925	-0.016	0.253	No
153	LOCUS_42620	dioxygenase TauD/TfdA family protein	3984	-0.046	0.2428	No
154	LOCUS_12530	hypothetical protein	4008	-0.054	0.2389	No
155	LOCUS_02130	transporter	4190	-0.156	0.207	No
156	LOCUS_12000	putative acetyl-coenzyme A carboxylase carboxyl transferase subunit beta	4193	-0.157	0.2073	No
157	LOCUS_33960	multidrug ABC transporter ATP-binding protein	4305	-0.209	0.1882	No
158	LOCUS_16250	hypothetical protein	4364	-0.24	0.1788	No
159	LOCUS_48970	monooxygenase	4376	-0.246	0.1778	No
160	LOCUS_35750	putative glycosyltransferase	4418	-0.275	0.1716	No
161	LOCUS_10880	hypothetical protein	4448	-0.293	0.1676	No
162	LOCUS_02500	ESX-2 secretion system protein eccD2	4459	-0.302	0.167	No
163	LOCUS_35720	oxidoreductase	4482	-0.313	0.1643	No
164	LOCUS_10540	oxidoreductase	4487	-0.315	0.1649	No
165	LOCUS_00190	putative FtsW-like protein	4571	-0.374	0.1515	No
166	LOCUS_24120	hypothetical protein	4614	-0.397	0.1456	No
167	LOCUS_44280	hypothetical protein	4749	-0.491	0.1236	No
168	LOCUS_43860	acetylglucosaminylphosphatidylinositol deacetylase	4750	-0.492	0.1256	No
169	LOCUS_25860	LLM class F420-dependent oxidoreductase	4801	-0.527	0.1188	No
170	LOCUS_32830	hypothetical protein	4876	-0.581	0.1079	No
171	LOCUS_49390	hypothetical protein	4952	-0.638	0.097	No
172	LOCUS_21090	acyl-CoA dehydrogenase	4983	-0.666	0.0944	No
173	LOCUS_44270	oxidoreductase	5020	-0.691	0.0908	No
174	LOCUS_43610	NADH-quinone oxidoreductase subunit I	5080	-0.735	0.0832	No
175	LOCUS_28430	precorrin-3B synthase	5096	-0.746	0.0836	No
176	LOCUS_01760	short-chain dehydrogenase	5297	-0.976	0.0516	No
177	LOCUS_41760	transferase	5391	-1.087	0.0394	No
178	LOCUS_36760	16S rRNA m5C967 methyltransferase	5439	-1.165	0.0357	No
179	LOCUS_13570	potassium-transporting ATPase potassium-binding subunit	5484	-1.268	0.0331	No
180	LOCUS_02020	hypothetical protein	5498	-1.292	0.036	No
181	LOCUS_07230	multidrug resistance protein B	5668	-1.941	0.0137	No

### Sheet: Mi198_D1toW16
	SYMBOL	TITLE	RANK IN GENE LIST	RANK METRIC SCORE	RUNNING ES	CORE ENRICHMENT
1	LOCUS_27730	undecaprenyl-diphosphatase	12	4.328	0.0165	Yes
2	LOCUS_42010	coenzyme F420:L-glutamate ligase	14	4.319	0.035	Yes
3	LOCUS_35510	tRNA dimethylallyltransferase	86	3.985	0.0385	Yes
4	LOCUS_24650	5-methyltetrahydrofolate--homocysteine methyltransferase MetH	114	3.789	0.0497	Yes
5	LOCUS_46850	isocitrate lyase	141	3.695	0.0607	Yes
6	LOCUS_42250	acyl-CoA dehydrogenase	192	3.489	0.0662	Yes
7	LOCUS_46660	D-inositol 3-phosphate glycosyltransferase	207	3.444	0.0784	Yes
8	LOCUS_28390	hypothetical protein	218	3.418	0.0913	Yes
9	LOCUS_29260	hypothetical protein	273	3.229	0.0948	Yes
10	LOCUS_28060	glycine dehydrogenase (decarboxylating)	283	3.187	0.1069	Yes
11	LOCUS_50790	transcriptional regulator	295	3.155	0.1185	Yes
12	LOCUS_46770	heparin-binding hemagglutinin	321	3.073	0.127	Yes
13	LOCUS_37170	hypothetical protein	340	3.022	0.1366	Yes
14	LOCUS_18070	"L,D-transpeptidase 2"	395	2.833	0.1384	Yes
15	LOCUS_33210	putative methyltransferase	421	2.721	0.1454	Yes
16	LOCUS_22970	aminomethyltransferase	478	2.585	0.1457	Yes
17	LOCUS_25100	precorrin-3B synthase	508	2.509	0.151	Yes
18	LOCUS_23110	putative transport accessory protein MmpS3	522	2.489	0.1592	Yes
19	LOCUS_18130	MFS transporter	555	2.399	0.1634	Yes
20	LOCUS_50110	putative transport protein MmpL11	559	2.394	0.1733	Yes
21	LOCUS_43050	putative methyltransferase	573	2.361	0.181	Yes
22	LOCUS_48890	PPE family protein PPE4	597	2.314	0.1866	Yes
23	LOCUS_52330	hypothetical protein	664	2.191	0.1833	Yes
24	LOCUS_06640	4-amino-4-deoxychorismate lyase	666	2.187	0.1926	Yes
25	LOCUS_11290	"fructose-1,6-bisphosphatase class 2"	672	2.18	0.201	Yes
26	LOCUS_04950	HTH-type transcriptional repressor KstR	685	2.148	0.208	Yes
27	LOCUS_09760	N-acetyltransferase GCN5	696	2.116	0.2153	Yes
28	LOCUS_07630	oxidoreductase	725	2.068	0.2188	Yes
29	LOCUS_48150	monooxygenase	730	2.056	0.227	Yes
30	LOCUS_50460	mammalian cell entry protein	738	2.041	0.2345	Yes
31	LOCUS_27070	TetR family transcriptional regulator	777	1.974	0.2357	Yes
32	LOCUS_05140	TetR family transcriptional regulator	785	1.96	0.2428	Yes
33	LOCUS_03020	2-methylisocitrate lyase	827	1.885	0.243	Yes
34	LOCUS_02010	putative membrane protein	841	1.858	0.2486	Yes
35	LOCUS_33070	UvrABC system protein C	849	1.844	0.2552	Yes
36	LOCUS_41370	hypothetical protein	856	1.828	0.262	Yes
37	LOCUS_45750	menaquinone reductase	876	1.808	0.2662	Yes
38	LOCUS_00190	putative FtsW-like protein	906	1.765	0.2682	Yes
39	LOCUS_51460	acyltransferase	913	1.755	0.2747	Yes
40	LOCUS_09490	hypothetical protein	943	1.71	0.2764	Yes
41	LOCUS_06670	thiosulfate sulfurtransferase	965	1.682	0.2797	Yes
42	LOCUS_27980	UPF0053 protein	966	1.682	0.287	Yes
43	LOCUS_34640	catalase-related peroxidase	983	1.661	0.2911	Yes
44	LOCUS_08800	hypothetical protein	1008	1.623	0.2935	Yes
45	LOCUS_37790	membrane protein	1014	1.617	0.2995	Yes
46	LOCUS_09750	hypothetical protein	1029	1.593	0.3037	Yes
47	LOCUS_47760	serine/threonine-protein kinase PknG	1070	1.533	0.3026	Yes
48	LOCUS_02420	hypothetical protein	1079	1.528	0.3077	Yes
49	LOCUS_50420	hypothetical protein	1086	1.513	0.3131	Yes
50	LOCUS_47340	hypothetical protein	1095	1.499	0.318	Yes
51	LOCUS_47740	hypothetical protein	1101	1.49	0.3235	Yes
52	LOCUS_47750	ABC transporter substrate-binding protein	1109	1.478	0.3286	Yes
53	LOCUS_39410	hypothetical protein	1120	1.465	0.333	Yes
54	LOCUS_12660	glucosyl-3-phosphoglycerate synthase	1131	1.453	0.3374	Yes
55	LOCUS_34060	putative lipoprotein	1148	1.434	0.3405	Yes
56	LOCUS_23070	adenosine kinase	1154	1.427	0.3457	Yes
57	LOCUS_01890	secretion protein EspR	1181	1.398	0.3467	Yes
58	LOCUS_46130	hypothetical protein	1184	1.394	0.3524	Yes
59	LOCUS_50450	mammalian cell entry protein	1221	1.352	0.3513	Yes
60	LOCUS_34050	adenine phosphoribosyltransferase	1224	1.348	0.3567	Yes
61	LOCUS_50430	mammalian cell entry protein	1230	1.339	0.3616	Yes
62	LOCUS_50490	ABC transporter permease	1268	1.292	0.36	Yes
63	LOCUS_03950	penicillin-binding protein	1299	1.264	0.3597	Yes
64	LOCUS_12110	polyprenol-phosphate-mannose-dependent alpha-(1-2)-phosphatidylinositol pentamannoside mannosyltransferase	1314	1.246	0.3624	Yes
65	LOCUS_50480	cell invasion protein	1357	1.204	0.3594	Yes
66	LOCUS_16200	hypothetical protein	1358	1.204	0.3647	Yes
67	LOCUS_24910	proteasome subunit alpha	1360	1.203	0.3697	Yes
68	LOCUS_50440	lipoprotein	1371	1.197	0.373	Yes
69	LOCUS_24900	proteasome subunit beta	1375	1.195	0.3776	Yes
70	LOCUS_28540	type VII secretion protein EccC	1377	1.192	0.3825	Yes
71	LOCUS_50500	membrane protein	1430	1.146	0.3774	No
72	LOCUS_28190	vitamin B12 transport ATP-binding protein BacA	1431	1.145	0.3824	No
73	LOCUS_30280	multidrug ABC transporter ATP-binding protein	1515	1.045	0.3708	No
74	LOCUS_21120	sugar ABC transporter permease	1529	1.026	0.3727	No
75	LOCUS_50470	mammalian cell entry protein	1539	1.014	0.3754	No
76	LOCUS_12970	multifunctional 2-oxoglutarate metabolism enzyme	1552	1	0.3774	No
77	LOCUS_32720	spermidine/putrescine ABC transporter ATP-binding protein	1567	0.985	0.379	No
78	LOCUS_09980	aminodeoxychorismate synthase component I	1585	0.973	0.3799	No
79	LOCUS_43920	cutinase	1734	0.812	0.3547	No
80	LOCUS_40670	oxidoreductase	1781	0.771	0.3491	No
81	LOCUS_24980	hypothetical protein	1806	0.749	0.3477	No
82	LOCUS_01650	ESX-2 secretion system protein eccD2	1815	0.74	0.3493	No
83	LOCUS_40060	NADH-quinone oxidoreductase subunit J	1837	0.718	0.3484	No
84	LOCUS_51930	"putative transcriptional regulator, TetR family protein"	1906	0.656	0.338	No
85	LOCUS_26530	hypothetical protein	1921	0.643	0.3381	No
86	LOCUS_03410	N-acetylmuramoyl-L-alanine amidase	1925	0.639	0.3403	No
87	LOCUS_32160	putative glycosyltransferase	1945	0.615	0.3393	No
88	LOCUS_38600	TetR family transcriptional regulator	1953	0.606	0.3405	No
89	LOCUS_18950	"putative membrane protein, MmpL family"	1981	0.571	0.3378	No
90	LOCUS_42510	TetR family transcriptional regulator	2047	0.515	0.3274	No
91	LOCUS_00990	hypothetical protein	2065	0.502	0.3263	No
92	LOCUS_50390	Mce associated membrane protein	2066	0.501	0.3284	No
93	LOCUS_47870	acyl-CoA dehydrogenase	2099	0.474	0.3243	No
94	LOCUS_24630	carboxylate--amine ligase	2159	0.43	0.3147	No
95	LOCUS_45970	putative low-affinity inorganic phosphate transporter	2169	0.423	0.3148	No
96	LOCUS_10430	putative lipoprotein LpqT	2173	0.416	0.316	No
97	LOCUS_05370	hydratase	2176	0.412	0.3174	No
98	LOCUS_18930	putative fatty-acid--CoA ligase FadD	2246	0.353	0.3055	No
99	LOCUS_18210	3-methyl-2-oxobutanoate dehydrogenase subunit alpha	2344	0.273	0.2879	No
100	LOCUS_07120	hypothetical protein	2363	0.263	0.2855	No
101	LOCUS_09000	putative acetyl-coenzyme A carboxylase carboxyl transferase subunit beta	2427	0.206	0.2742	No
102	LOCUS_30750	bifunctional diguanylate cyclase/phosphodiesterase	2447	0.186	0.2713	No
103	LOCUS_23320	phospho-2-dehydro-3-deoxyheptonate aldolase AroG	2474	0.164	0.267	No
104	LOCUS_44440	hypothetical protein	2489	0.154	0.2649	No
105	LOCUS_18600	2-oxoglutarate oxidoreductase subunit KorA	2519	0.123	0.2598	No
106	LOCUS_21840	esterase	2570	0.072	0.2504	No
107	LOCUS_36470	hypothetical protein	2585	0.061	0.248	No
108	LOCUS_13870	alpha/beta hydrolase	2587	0.06	0.2481	No
109	LOCUS_18880	hypothetical protein	2616	0.034	0.2428	No
110	LOCUS_02520	hypothetical protein	2697	0	0.2272	No
111	LOCUS_28370	mycosin-5	2878	0	0.1923	No
112	LOCUS_48830	mycosin-3	3118	0	0.1459	No
113	LOCUS_18960	putative conserved polyketide synthase associated protein PapA3	3189	0	0.1323	No
114	LOCUS_49310	succinate dehydrogenase flavoprotein subunit	3192	-0.003	0.1319	No
115	LOCUS_12210	TetR family transcriptional regulator	3216	-0.02	0.1275	No
116	LOCUS_15330	putative peptide transport permease protein	3226	-0.024	0.1259	No
117	LOCUS_12490	lipid-transfer protein	3235	-0.032	0.1245	No
118	LOCUS_19140	elongation factor 4	3267	-0.048	0.1187	No
119	LOCUS_21740	LLM class F420-dependent oxidoreductase	3361	-0.124	0.1011	No
120	LOCUS_04870	arsenic transport integral membrane protein ArsB	3372	-0.128	0.0997	No
121	LOCUS_32130	oxidoreductase	3401	-0.149	0.095	No
122	LOCUS_45820	non-heme bromoperoxidase BpoC	3438	-0.175	0.0887	No
123	LOCUS_02120	1-acyl-sn-glycerol-3-phosphate acyltransferase	3448	-0.181	0.0878	No
124	LOCUS_19410	cupin	3453	-0.185	0.0878	No
125	LOCUS_20740	hypothetical protein	3470	-0.196	0.0855	No
126	LOCUS_35870	acyl-CoA dehydrogenase	3475	-0.199	0.0856	No
127	LOCUS_21080	hypothetical protein	3485	-0.206	0.0848	No
128	LOCUS_26390	citrate lyase subunit beta	3622	-0.301	0.0597	No
129	LOCUS_35120	46 kDa membrane protein	3637	-0.311	0.0583	No
130	LOCUS_42380	putative thiosulfate sulfurtransferase SseA	3654	-0.324	0.0566	No
131	LOCUS_06730	phosphate-binding protein PstS	3674	-0.339	0.0544	No
132	LOCUS_33120	hypothetical protein	3724	-0.375	0.0465	No
133	LOCUS_38950	hypothetical protein	3737	-0.388	0.0459	No
134	LOCUS_48910	type VII secretion protein EccC	3748	-0.398	0.0456	No
135	LOCUS_38070	transferase	3777	-0.412	0.042	No
136	LOCUS_00180	penicillin-binding protein A	3813	-0.431	0.0371	No
137	LOCUS_50030	phosphoenolpyruvate carboxykinase [GTP]	3819	-0.435	0.038	No
138	LOCUS_10130	hypothetical protein	3831	-0.44	0.0378	No
139	LOCUS_19560	AMP-dependent synthetase	3929	-0.51	0.0211	No
140	LOCUS_00870	short-chain dehydrogenase	3941	-0.519	0.0213	No
141	LOCUS_12260	hypothetical protein	3957	-0.526	0.0206	No
142	LOCUS_51850	"putative transcriptional regulator, IclR family protein"	4186	-0.709	-0.0206	No
143	LOCUS_38500	monooxygenase	4212	-0.728	-0.0223	No
144	LOCUS_18860	ribosomal silencing factor RsfS	4213	-0.731	-0.0191	No
145	LOCUS_01250	transporter	4216	-0.733	-0.0163	No
146	LOCUS_02570	putative phenylalanine aminotransferase	4227	-0.742	-0.015	No
147	LOCUS_07850	hypothetical protein	4296	-0.791	-0.0248	No
148	LOCUS_49300	membrane protein	4366	-0.847	-0.0345	No
149	LOCUS_40680	hypothetical protein	4406	-0.882	-0.0383	No
150	LOCUS_00970	alpha/beta hydrolase	4410	-0.89	-0.035	No
151	LOCUS_40050	NADH-quinone oxidoreductase subunit I	4432	-0.907	-0.0351	No
152	LOCUS_40320	acetylglucosaminylphosphatidylinositol deacetylase	4475	-0.954	-0.0391	No
153	LOCUS_02910	hypothetical protein	4503	-0.98	-0.0401	No
154	LOCUS_13800	acyl-CoA dehydrogenase	4566	-1.05	-0.0476	No
155	LOCUS_11410	ribosome-binding ATPase YchF	4603	-1.1	-0.0498	No
156	LOCUS_32180	methyltransferase MtfB	4613	-1.104	-0.0468	No
157	LOCUS_07500	oxidoreductase	4624	-1.119	-0.0439	No
158	LOCUS_09530	hypothetical protein	4640	-1.141	-0.0418	No
159	LOCUS_45690	monooxygenase	4653	-1.161	-0.0391	No
160	LOCUS_28400	ESX-5 secretion-associated protein EspG5	4687	-1.2	-0.0403	No
161	LOCUS_14480	lipid-transfer protein	4720	-1.239	-0.0411	No
162	LOCUS_41120	signal protein PDZ	4733	-1.267	-0.038	No
163	LOCUS_16910	acyl-CoA dehydrogenase	4753	-1.292	-0.036	No
164	LOCUS_07710	hypothetical protein	4756	-1.295	-0.0308	No
165	LOCUS_10620	potassium-transporting ATPase potassium-binding subunit	4763	-1.311	-0.0263	No
166	LOCUS_05500	DNA-binding protein	4829	-1.424	-0.0327	No
167	LOCUS_01140	hypothetical protein	4878	-1.531	-0.0354	No
168	LOCUS_06690	thiol reductase thioredoxin	4893	-1.555	-0.0314	No
169	LOCUS_06270	multidrug resistance protein B	4935	-1.648	-0.0322	No
170	LOCUS_16500	enoyl-CoA hydratase	4965	-1.708	-0.0304	No
171	LOCUS_12770	hypothetical protein	5044	-1.9	-0.0373	No
172	LOCUS_19000	acyl-CoA dehydrogenase	5076	-2.015	-0.0346	No
173	LOCUS_36130	transcriptional regulator	5122	-2.207	-0.0337	No
174	LOCUS_14810	tautomerase	5143	-2.316	-0.0275	No
175	LOCUS_14230	short-chain dehydrogenase	5178	-2.445	-0.0235	No
176	LOCUS_38940	carboxymuconolactone decarboxylase	5200	-2.631	-0.0162	No
177	LOCUS_19370	transcriptional regulator	5214	-2.699	-0.007	No
178	LOCUS_01120	hypothetical protein	5234	-2.912	0.002	No
179	LOCUS_09910	hypothetical protein	5295	-3.708	0.0064	No

### Sheet: Mi198_W4toW16
	SYMBOL	TITLE	RANK IN GENE LIST	RANK METRIC SCORE	RUNNING ES	CORE ENRICHMENT
1	LOCUS_50110	putative transport protein MmpL11	6	4.448	0.0149	Yes
2	LOCUS_23070	adenosine kinase	12	4.435	0.0299	Yes
3	LOCUS_41370	hypothetical protein	17	4.422	0.045	Yes
4	LOCUS_27730	undecaprenyl-diphosphatase	23	4.395	0.0599	Yes
5	LOCUS_48150	monooxygenase	31	4.365	0.0743	Yes
6	LOCUS_42010	coenzyme F420:L-glutamate ligase	35	4.348	0.0894	Yes
7	LOCUS_47760	serine/threonine-protein kinase PknG	37	4.34	0.1048	Yes
8	LOCUS_47740	hypothetical protein	50	4.283	0.1179	Yes
9	LOCUS_02010	putative membrane protein	78	4.22	0.1279	Yes
10	LOCUS_23110	putative transport accessory protein MmpS3	86	4.204	0.1417	Yes
11	LOCUS_47750	ABC transporter substrate-binding protein	106	4.168	0.153	Yes
12	LOCUS_35510	tRNA dimethylallyltransferase	108	4.153	0.1678	Yes
13	LOCUS_01890	secretion protein EspR	110	4.149	0.1825	Yes
14	LOCUS_42250	acyl-CoA dehydrogenase	175	3.904	0.1842	Yes
15	LOCUS_24650	5-methyltetrahydrofolate--homocysteine methyltransferase MetH	194	3.759	0.1942	Yes
16	LOCUS_06640	4-amino-4-deoxychorismate lyase	279	3.489	0.1905	Yes
17	LOCUS_28390	hypothetical protein	309	3.418	0.1972	Yes
18	LOCUS_09750	hypothetical protein	350	3.289	0.2013	Yes
19	LOCUS_46660	D-inositol 3-phosphate glycosyltransferase	365	3.241	0.2102	Yes
20	LOCUS_09760	N-acetyltransferase GCN5	369	3.227	0.2213	Yes
21	LOCUS_29260	hypothetical protein	372	3.219	0.2325	Yes
22	LOCUS_28060	glycine dehydrogenase (decarboxylating)	382	3.186	0.2422	Yes
23	LOCUS_34060	putative lipoprotein	397	3.152	0.2509	Yes
24	LOCUS_46850	isocitrate lyase	407	3.108	0.2603	Yes
25	LOCUS_46770	heparin-binding hemagglutinin	412	3.092	0.2707	Yes
26	LOCUS_50790	transcriptional regulator	418	3.079	0.2808	Yes
27	LOCUS_37170	hypothetical protein	455	2.976	0.2845	Yes
28	LOCUS_43050	putative methyltransferase	472	2.948	0.2921	Yes
29	LOCUS_18070	"L,D-transpeptidase 2"	501	2.899	0.2971	Yes
30	LOCUS_04950	HTH-type transcriptional repressor KstR	508	2.885	0.3063	Yes
31	LOCUS_27070	TetR family transcriptional regulator	543	2.781	0.3097	Yes
32	LOCUS_22970	aminomethyltransferase	604	2.585	0.3074	Yes
33	LOCUS_33070	UvrABC system protein C	634	2.517	0.3108	Yes
34	LOCUS_24910	proteasome subunit alpha	655	2.477	0.3159	Yes
35	LOCUS_45750	menaquinone reductase	664	2.456	0.3232	Yes
36	LOCUS_18130	MFS transporter	677	2.425	0.3296	Yes
37	LOCUS_24900	proteasome subunit beta	678	2.423	0.3383	Yes
38	LOCUS_33210	putative methyltransferase	682	2.412	0.3464	Yes
39	LOCUS_50460	mammalian cell entry protein	719	2.319	0.3478	Yes
40	LOCUS_25100	precorrin-3B synthase	722	2.315	0.3557	Yes
41	LOCUS_37790	membrane protein	727	2.306	0.3633	Yes
42	LOCUS_27980	UPF0053 protein	732	2.291	0.3707	Yes
43	LOCUS_05140	TetR family transcriptional regulator	793	2.178	0.3669	Yes
44	LOCUS_52330	hypothetical protein	816	2.137	0.3704	Yes
45	LOCUS_28190	vitamin B12 transport ATP-binding protein BacA	819	2.129	0.3777	Yes
46	LOCUS_00190	putative FtsW-like protein	852	2.076	0.3789	Yes
47	LOCUS_11290	"fructose-1,6-bisphosphatase class 2"	873	2.032	0.3824	Yes
48	LOCUS_08800	hypothetical protein	894	1.994	0.3857	Yes
49	LOCUS_16200	hypothetical protein	900	1.983	0.3918	Yes
50	LOCUS_48890	PPE family protein PPE4	907	1.976	0.3978	Yes
51	LOCUS_02420	hypothetical protein	921	1.948	0.4023	Yes
52	LOCUS_51460	acyltransferase	984	1.822	0.3968	Yes
53	LOCUS_07630	oxidoreductase	1008	1.788	0.3988	Yes
54	LOCUS_03950	penicillin-binding protein	1051	1.717	0.3968	Yes
55	LOCUS_28540	type VII secretion protein EccC	1067	1.691	0.4	Yes
56	LOCUS_12970	multifunctional 2-oxoglutarate metabolism enzyme	1075	1.68	0.4047	Yes
57	LOCUS_47340	hypothetical protein	1079	1.678	0.4102	Yes
58	LOCUS_50420	hypothetical protein	1085	1.672	0.4152	Yes
59	LOCUS_03020	2-methylisocitrate lyase	1094	1.66	0.4197	Yes
60	LOCUS_38600	TetR family transcriptional regulator	1095	1.66	0.4256	Yes
61	LOCUS_12110	polyprenol-phosphate-mannose-dependent alpha-(1-2)-phosphatidylinositol pentamannoside mannosyltransferase	1109	1.639	0.429	Yes
62	LOCUS_50430	mammalian cell entry protein	1115	1.636	0.4339	Yes
63	LOCUS_09490	hypothetical protein	1117	1.634	0.4396	Yes
64	LOCUS_50450	mammalian cell entry protein	1120	1.632	0.4451	Yes
65	LOCUS_34050	adenine phosphoribosyltransferase	1124	1.626	0.4504	Yes
66	LOCUS_50490	ABC transporter permease	1170	1.554	0.4473	Yes
67	LOCUS_39410	hypothetical protein	1195	1.527	0.4481	Yes
68	LOCUS_06670	thiosulfate sulfurtransferase	1209	1.506	0.451	Yes
69	LOCUS_18950	"putative membrane protein, MmpL family"	1268	1.434	0.4449	Yes
70	LOCUS_34640	catalase-related peroxidase	1281	1.413	0.4477	Yes
71	LOCUS_50500	membrane protein	1283	1.412	0.4526	Yes
72	LOCUS_46130	hypothetical protein	1310	1.385	0.4525	Yes
73	LOCUS_50440	lipoprotein	1331	1.369	0.4536	Yes
74	LOCUS_09980	aminodeoxychorismate synthase component I	1385	1.269	0.4479	Yes
75	LOCUS_32160	putative glycosyltransferase	1396	1.261	0.4505	Yes
76	LOCUS_12660	glucosyl-3-phosphoglycerate synthase	1410	1.241	0.4524	Yes
77	LOCUS_50470	mammalian cell entry protein	1427	1.211	0.4537	Yes
78	LOCUS_24980	hypothetical protein	1443	1.19	0.455	Yes
79	LOCUS_42510	TetR family transcriptional regulator	1444	1.189	0.4593	Yes
80	LOCUS_32720	spermidine/putrescine ABC transporter ATP-binding protein	1517	1.115	0.4494	No
81	LOCUS_50480	cell invasion protein	1544	1.093	0.4483	No
82	LOCUS_43920	cutinase	1552	1.078	0.4508	No
83	LOCUS_05370	hydratase	1573	1.051	0.4507	No
84	LOCUS_51930	"putative transcriptional regulator, TetR family protein"	1626	0.993	0.4442	No
85	LOCUS_30280	multidrug ABC transporter ATP-binding protein	1627	0.992	0.4477	No
86	LOCUS_21120	sugar ABC transporter permease	1755	0.85	0.4261	No
87	LOCUS_50390	Mce associated membrane protein	1767	0.84	0.427	No
88	LOCUS_01650	ESX-2 secretion system protein eccD2	1800	0.803	0.4237	No
89	LOCUS_18930	putative fatty-acid--CoA ligase FadD	1849	0.757	0.4171	No
90	LOCUS_40670	oxidoreductase	1885	0.714	0.4129	No
91	LOCUS_03410	N-acetylmuramoyl-L-alanine amidase	1967	0.631	0.3994	No
92	LOCUS_10430	putative lipoprotein LpqT	2000	0.592	0.3954	No
93	LOCUS_26530	hypothetical protein	2039	0.562	0.39	No
94	LOCUS_40060	NADH-quinone oxidoreductase subunit J	2042	0.557	0.3916	No
95	LOCUS_00990	hypothetical protein	2063	0.529	0.3897	No
96	LOCUS_13870	alpha/beta hydrolase	2113	0.476	0.3819	No
97	LOCUS_45970	putative low-affinity inorganic phosphate transporter	2156	0.44	0.3753	No
98	LOCUS_15330	putative peptide transport permease protein	2199	0.408	0.3686	No
99	LOCUS_23320	phospho-2-dehydro-3-deoxyheptonate aldolase AroG	2228	0.385	0.3646	No
100	LOCUS_24630	carboxylate--amine ligase	2248	0.366	0.3622	No
101	LOCUS_12210	TetR family transcriptional regulator	2296	0.331	0.3542	No
102	LOCUS_19140	elongation factor 4	2312	0.321	0.3525	No
103	LOCUS_44440	hypothetical protein	2353	0.292	0.3458	No
104	LOCUS_18210	3-methyl-2-oxobutanoate dehydrogenase subunit alpha	2370	0.279	0.3437	No
105	LOCUS_47870	acyl-CoA dehydrogenase	2414	0.241	0.3362	No
106	LOCUS_18600	2-oxoglutarate oxidoreductase subunit KorA	2429	0.229	0.3343	No
107	LOCUS_21740	LLM class F420-dependent oxidoreductase	2443	0.217	0.3326	No
108	LOCUS_30750	bifunctional diguanylate cyclase/phosphodiesterase	2490	0.176	0.3243	No
109	LOCUS_07120	hypothetical protein	2533	0.141	0.3166	No
110	LOCUS_12490	lipid-transfer protein	2546	0.131	0.3148	No
111	LOCUS_21080	hypothetical protein	2547	0.131	0.3152	No
112	LOCUS_18960	putative conserved polyketide synthase associated protein PapA3	2567	0.118	0.312	No
113	LOCUS_09000	putative acetyl-coenzyme A carboxylase carboxyl transferase subunit beta	2591	0.098	0.3078	No
114	LOCUS_21840	esterase	2605	0.087	0.3056	No
115	LOCUS_19410	cupin	2612	0.082	0.3048	No
116	LOCUS_18880	hypothetical protein	2616	0.079	0.3045	No
117	LOCUS_32130	oxidoreductase	2691	0.013	0.2901	No
118	LOCUS_02520	hypothetical protein	2733	0	0.2822	No
119	LOCUS_28370	mycosin-5	2918	0	0.2465	No
120	LOCUS_48830	mycosin-3	3164	0	0.1989	No
121	LOCUS_36470	hypothetical protein	3314	-0.058	0.1702	No
122	LOCUS_49310	succinate dehydrogenase flavoprotein subunit	3374	-0.101	0.1591	No
123	LOCUS_02120	1-acyl-sn-glycerol-3-phosphate acyltransferase	3453	-0.156	0.1445	No
124	LOCUS_38950	hypothetical protein	3473	-0.17	0.1414	No
125	LOCUS_42380	putative thiosulfate sulfurtransferase SseA	3475	-0.17	0.1418	No
126	LOCUS_26390	citrate lyase subunit beta	3482	-0.177	0.1413	No
127	LOCUS_45820	non-heme bromoperoxidase BpoC	3526	-0.2	0.1337	No
128	LOCUS_06730	phosphate-binding protein PstS	3533	-0.204	0.1332	No
129	LOCUS_48910	type VII secretion protein EccC	3543	-0.211	0.1323	No
130	LOCUS_10130	hypothetical protein	3550	-0.217	0.1319	No
131	LOCUS_35870	acyl-CoA dehydrogenase	3576	-0.235	0.1279	No
132	LOCUS_33120	hypothetical protein	3674	-0.302	0.1101	No
133	LOCUS_04870	arsenic transport integral membrane protein ArsB	3682	-0.304	0.1099	No
134	LOCUS_20740	hypothetical protein	3683	-0.304	0.1109	No
135	LOCUS_19560	AMP-dependent synthetase	3756	-0.355	0.0982	No
136	LOCUS_35120	46 kDa membrane protein	3780	-0.379	0.0951	No
137	LOCUS_12260	hypothetical protein	3814	-0.397	0.0902	No
138	LOCUS_00870	short-chain dehydrogenase	3846	-0.422	0.0857	No
139	LOCUS_50030	phosphoenolpyruvate carboxykinase [GTP]	3977	-0.511	0.0623	No
140	LOCUS_38070	transferase	4005	-0.53	0.0589	No
141	LOCUS_01250	transporter	4050	-0.571	0.0524	No
142	LOCUS_38500	monooxygenase	4098	-0.599	0.0455	No
143	LOCUS_07850	hypothetical protein	4184	-0.666	0.0314	No
144	LOCUS_00180	penicillin-binding protein A	4259	-0.72	0.0196	No
145	LOCUS_40050	NADH-quinone oxidoreductase subunit I	4263	-0.722	0.0216	No
146	LOCUS_18860	ribosomal silencing factor RsfS	4324	-0.771	0.0127	No
147	LOCUS_00970	alpha/beta hydrolase	4353	-0.792	0.0102	No
148	LOCUS_51850	"putative transcriptional regulator, IclR family protein"	4403	-0.834	0.0037	No
149	LOCUS_02570	putative phenylalanine aminotransferase	4431	-0.857	0.0015	No
150	LOCUS_49300	membrane protein	4438	-0.864	0.0035	No
151	LOCUS_11410	ribosome-binding ATPase YchF	4440	-0.865	0.0064	No
152	LOCUS_32180	methyltransferase MtfB	4481	-0.901	0.0019	No
153	LOCUS_09530	hypothetical protein	4509	-0.923	-0.0001	No
154	LOCUS_40320	acetylglucosaminylphosphatidylinositol deacetylase	4547	-0.963	-0.0038	No
155	LOCUS_02910	hypothetical protein	4575	-0.999	-0.0054	No
156	LOCUS_14480	lipid-transfer protein	4604	-1.018	-0.0072	No
157	LOCUS_40680	hypothetical protein	4618	-1.035	-0.006	No
158	LOCUS_45690	monooxygenase	4636	-1.06	-0.0055	No
159	LOCUS_28400	ESX-5 secretion-associated protein EspG5	4661	-1.095	-0.0062	No
160	LOCUS_07710	hypothetical protein	4662	-1.096	-0.0022	No
161	LOCUS_10620	potassium-transporting ATPase potassium-binding subunit	4669	-1.106	0.0006	No
162	LOCUS_16910	acyl-CoA dehydrogenase	4720	-1.193	-0.0048	No
163	LOCUS_13800	acyl-CoA dehydrogenase	4773	-1.278	-0.0103	No
164	LOCUS_05500	DNA-binding protein	4796	-1.311	-0.0099	No
165	LOCUS_41120	signal protein PDZ	4798	-1.313	-0.0053	No
166	LOCUS_07500	oxidoreductase	4799	-1.313	-0.0006	No
167	LOCUS_01140	hypothetical protein	4813	-1.333	0.0017	No
168	LOCUS_06690	thiol reductase thioredoxin	4819	-1.339	0.0056	No
169	LOCUS_16500	enoyl-CoA hydratase	4861	-1.416	0.0027	No
170	LOCUS_06270	multidrug resistance protein B	4868	-1.437	0.0067	No
171	LOCUS_12770	hypothetical protein	4979	-1.692	-0.0086	No
172	LOCUS_36130	transcriptional regulator	5054	-1.907	-0.0161	No
173	LOCUS_19000	acyl-CoA dehydrogenase	5081	-2.03	-0.0138	No
174	LOCUS_14810	tautomerase	5108	-2.106	-0.0112	No
175	LOCUS_38940	carboxymuconolactone decarboxylase	5187	-2.509	-0.0173	No
176	LOCUS_14230	short-chain dehydrogenase	5196	-2.573	-0.0096	No
177	LOCUS_19370	transcriptional regulator	5206	-2.656	-0.0018	No
178	LOCUS_01120	hypothetical protein	5277	-3.266	-0.0036	No
179	LOCUS_09910	hypothetical protein	5296	-3.701	0.0062	No
