## Supplementary Table 17 for "Functional genomics reveals strain-specific genetic requirements conferring hypoxic growth in *Mycobacterium intracellulare*"

### Sheet: Mi27_D1toW16
	SYMBOL	TITLE	RANK IN GENE LIST	RANK METRIC SCORE	RUNNING ES	CORE ENRICHMENT
1	LOCUS_32120	ESX-5 secretion system ATPase EccB5	5	4.382	0.0239	Yes
2	LOCUS_31960	type VII secretion integral membrane protein EccD	7	4.359	0.0483	Yes
3	LOCUS_40260	methionine aminopeptidase	10	4.341	0.0724	Yes
4	LOCUS_31950	hypothetical protein	13	4.321	0.0965	Yes
5	LOCUS_53420	phosphoenolpyruvate carboxykinase [GTP]	16	4.29	0.1204	Yes
6	LOCUS_38830	46 kDa membrane protein	19	4.262	0.1441	Yes
7	LOCUS_37090	elongation factor P	23	4.213	0.1673	Yes
8	LOCUS_12500	hypothetical protein	41	4.116	0.1875	Yes
9	LOCUS_31320	undecaprenyl-diphosphatase	43	4.11	0.2106	Yes
10	LOCUS_43210	cell division protein FtsX	46	4.092	0.2333	Yes
11	LOCUS_36270	cysteine desulfurase	51	4.071	0.2556	Yes
12	LOCUS_31640	glycine dehydrogenase (decarboxylating)	72	3.969	0.2744	Yes
13	LOCUS_04840	putative ATPase	77	3.951	0.296	Yes
14	LOCUS_32110	type VII secretion protein EccC	110	3.736	0.3114	Yes
15	LOCUS_27020	aminomethyltransferase	112	3.729	0.3323	Yes
16	LOCUS_45400	coenzyme F420:L-glutamate ligase	119	3.678	0.352	Yes
17	LOCUS_45360	hypothetical protein	137	3.533	0.3689	Yes
18	LOCUS_26620	cobalamin biosynthesis protein CobD	142	3.493	0.3879	Yes
19	LOCUS_50460	ATPase	176	3.023	0.3991	Yes
20	LOCUS_35130	8-amino-7-oxononanoate synthase 1	208	2.747	0.4091	Yes
21	LOCUS_34730	thiol reductant ABC exporter subunit CydC	230	2.587	0.42	Yes
22	LOCUS_20470	iron import ATP-binding/permease protein IrtA	233	2.578	0.4342	Yes
23	LOCUS_13520	hypothetical protein	235	2.552	0.4484	Yes
24	LOCUS_12490	hypothetical protein	247	2.459	0.4604	Yes
25	LOCUS_26490	putative propionyl-CoA carboxylase beta chain 6	266	2.291	0.4701	Yes
26	LOCUS_34720	thiol reductant ABC exporter subunit CydD	276	2.243	0.4812	Yes
27	LOCUS_12420	ATP-dependent DNA helicase UvrD1	285	2.203	0.4922	Yes
28	LOCUS_49400	c-type cytochrome biogenesis protein CcsB	300	2.114	0.5016	Yes
29	LOCUS_06050	aminotransferase	302	2.113	0.5134	Yes
30	LOCUS_21670	putative enoyl-CoA hydratase echA14	317	2.018	0.5223	Yes
31	LOCUS_44670	DNA helicase	322	2	0.5329	Yes
32	LOCUS_05880	UPF0271 protein	336	1.942	0.5415	Yes
33	LOCUS_14550	5-methyltetrahydropteroyltriglutamate--homocystei ne methyltransferase	346	1.915	0.5507	Yes
34	LOCUS_05630	hypothetical protein	370	1.812	0.5569	Yes
35	LOCUS_43220	cell division ATP-binding protein FtsE	387	1.76	0.564	Yes
36	LOCUS_33870	TlyA family rRNA (cytidine-2'-O)-methyltransferase	402	1.718	0.5712	Yes
37	LOCUS_28580	polyketide synthase	404	1.71	0.5806	Yes
38	LOCUS_49280	hypothetical protein	411	1.676	0.589	Yes
39	LOCUS_13580	two-component sensor histidine kinase	418	1.657	0.5973	Yes
40	LOCUS_12980	aminodeoxychorismate synthase component I	429	1.634	0.6048	Yes
41	LOCUS_43850	acyl-CoA dehydrogenase	491	1.473	0.6022	Yes
42	LOCUS_26810	alpha/beta hydrolase	503	1.441	0.6084	Yes
43	LOCUS_41870	ubiquinone/menaquinone biosynthesis methyltransferase	514	1.417	0.6146	Yes
44	LOCUS_48140	hypothetical protein	567	1.322	0.6128	Yes
45	LOCUS_43770	non-heme haloperoxidase Hpx	583	1.293	0.6175	Yes
46	LOCUS_27040	adenosylcobinamide-GDP ribazoletransferase	607	1.263	0.6205	Yes
47	LOCUS_31590	hypothetical protein	672	1.176	0.6158	Yes
48	LOCUS_40720	50S ribosomal protein L19	705	1.137	0.6165	Yes
49	LOCUS_14170	"fructose-1,6-bisphosphatase class 2"	706	1.137	0.6229	Yes
50	LOCUS_54850	acyltransferase	713	1.13	0.6282	Yes
51	LOCUS_46980	tRNA N6-adenosine threonylcarbamoyltransferase	715	1.128	0.6344	Yes
52	LOCUS_06180	CoA-transferase	716	1.127	0.6408	Yes
53	LOCUS_35190	putative maltooligosyl trehalose synthase	732	1.106	0.6443	Yes
54	LOCUS_40150	hypothetical protein	739	1.101	0.6495	Yes
55	LOCUS_34710	cytochrome c oxidase assembly protein	781	1.067	0.6482	No
56	LOCUS_37200	membrane protein	875	1	0.6373	No
57	LOCUS_37780	membrane protein	885	0.992	0.6413	No
58	LOCUS_40280	penicillin-binding protein	980	0.932	0.6298	No
59	LOCUS_35220	GntR family transcriptional regulator	992	0.924	0.6331	No
60	LOCUS_03540	alcohol dehydrogenase	1005	0.911	0.6361	No
61	LOCUS_53180	membrane protein	1020	0.905	0.6387	No
62	LOCUS_06060	acyl-CoA dehydrogenase	1083	0.868	0.6326	No
63	LOCUS_50480	hypothetical protein	1266	0.778	0.6046	No
64	LOCUS_43760	putative flavin-containing monoamine oxidase AofH	1309	0.756	0.6013	No
65	LOCUS_50470	hypothetical protein	1342	0.741	0.5998	No
66	LOCUS_49070	GDP-mannose-dependent alpha-mannosyltransferase	1349	0.739	0.6029	No
67	LOCUS_23070	CoA transferase	1479	0.68	0.5838	No
68	LOCUS_20860	cytochrome P450	1482	0.679	0.5873	No
69	LOCUS_27460	ribosomal RNA small subunit methyltransferase H	1502	0.674	0.5877	No
70	LOCUS_23970	polyketide synthase	1527	0.668	0.5872	No
71	LOCUS_16400	proline dehydrogenase	1529	0.667	0.5908	No
72	LOCUS_26690	hypothetical protein	1542	0.661	0.5924	No
73	LOCUS_46410	putative methyltransferase	1562	0.65	0.5927	No
74	LOCUS_40160	hypothetical protein	1757	0.579	0.5614	No
75	LOCUS_12390	short chain dehydrogenase	1798	0.565	0.5575	No
76	LOCUS_39500	hypothetical protein	1892	0.534	0.5439	No
77	LOCUS_21560	MFS transporter	1918	0.522	0.5424	No
78	LOCUS_46320	N-acetylglucosamine-6-phosphate deacetylase	1931	0.517	0.5432	No
79	LOCUS_23100	lipid-transfer protein	1940	0.513	0.5447	No
80	LOCUS_22950	hypothetical protein	1970	0.506	0.5424	No
81	LOCUS_25890	putative thiosulfate sulfurtransferase SseB	1994	0.5	0.5411	No
82	LOCUS_22730	acetylhydrolase	2084	0.471	0.5279	No
83	LOCUS_41460	low molecular weight protein antigen 6	2195	0.441	0.5108	No
84	LOCUS_28370	precorrin-4 C(11)-methyltransferase	2196	0.44	0.5133	No
85	LOCUS_38840	hypothetical protein	2318	0.402	0.4941	No
86	LOCUS_23940	phenyloxazoline synthase MbtB	2319	0.402	0.4963	No
87	LOCUS_21570	membrane protein	2366	0.387	0.4903	No
88	LOCUS_34170	arginine repressor	2376	0.385	0.4909	No
89	LOCUS_16350	hypothetical protein	2383	0.384	0.492	No
90	LOCUS_16550	ATPase AAA	2391	0.382	0.4929	No
91	LOCUS_18230	o-succinylbenzoate--CoA ligase	2509	0.349	0.474	No
92	LOCUS_36970	bifunctional protein PyrR	2520	0.347	0.4742	No
93	LOCUS_41780	nucleoside-diphosphate sugar epimerase	2556	0.335	0.4699	No
94	LOCUS_13550	sensor protein KdpD	2611	0.316	0.4621	No
95	LOCUS_20480	iron import ATP-binding/permease protein IrtB	2787	0.254	0.4323	No
96	LOCUS_37180	prepilin peptidase	2912	0.215	0.4115	No
97	LOCUS_41880	dehydrogenase	3188	0.108	0.3631	No
98	LOCUS_05450	hypoxanthine-guanine phosphoribosyltransferase	3257	0.08	0.3515	No
99	LOCUS_06070	acyl-CoA dehydrogenase	3324	0.06	0.3401	No
100	LOCUS_36320	membrane protein	3381	0.04	0.3303	No
101	LOCUS_38120	putative glutamate--cysteine ligase 2-3	3399	0.034	0.3275	No
102	LOCUS_12970	ribosomal RNA small subunit methyltransferase I	3560	0	0.299	No
103	LOCUS_41290	hypothetical protein	3752	0	0.265	No
104	LOCUS_34120	polyketide synthase	3902	-0.002	0.2385	No
105	LOCUS_10660	CoA transferase	3952	-0.026	0.2299	No
106	LOCUS_53320	esterase	4023	-0.055	0.2177	No
107	LOCUS_21720	glycerol-3-phosphate acyltransferase	4211	-0.134	0.1852	No
108	LOCUS_16290	polyketide synthase	4224	-0.14	0.1839	No
109	LOCUS_21710	L-3-phosphoserine phosphatase	4415	-0.23	0.1513	No
110	LOCUS_43640	NADH-quinone oxidoreductase subunit L	4505	-0.275	0.1371	No
111	LOCUS_27000	dehydrogenase	4526	-0.288	0.1351	No
112	LOCUS_47210	ESX-4 secretion system protein EccC4	4649	-0.35	0.1154	No
113	LOCUS_53340	CoA transferase	4671	-0.362	0.1137	No
114	LOCUS_43860	acetylglucosaminylphosphatidylinositol deacetylase	4768	-0.416	0.0989	No
115	LOCUS_48740	RecBCD enzyme subunit RecD	4782	-0.422	0.099	No
116	LOCUS_33850	DNA repair protein RecN	4790	-0.426	0.1002	No
117	LOCUS_35320	PPOX class F420-dependent oxidoreductase	4803	-0.433	0.1005	No
118	LOCUS_55540	CoA transferase	4820	-0.441	0.1001	No
119	LOCUS_51440	hypothetical protein	4974	-0.533	0.0759	No
120	LOCUS_39600	long-chain-fatty-acid--CoA ligase FadD13	5003	-0.552	0.074	No
121	LOCUS_25860	LLM class F420-dependent oxidoreductase	5156	-0.666	0.0507	No
122	LOCUS_39590	carbamoyl-phosphate-synthetase	5157	-0.669	0.0545	No
123	LOCUS_36760	16S rRNA m5C967 methyltransferase	5453	-0.946	0.0073	No
124	LOCUS_40890	bifunctional uridylyltransferase/uridylyl-removing enzyme	5458	-0.95	0.012	No
125	LOCUS_41760	transferase	5609	-1.257	-0.0076	No
126	LOCUS_26740	hypothetical protein	5612	-1.276	-0.0008	No
127	LOCUS_43650	NADH-quinone oxidoreductase subunit M	5717	-1.903	-0.0086	No
128	LOCUS_05870	hypothetical protein	5732	-2.335	0.0021	No

### Sheet: Mi27_W4toW16
	SYMBOL	TITLE	RANK IN GENE LIST	RANK METRIC SCORE	RUNNING ES	CORE ENRICHMENT
1	LOCUS_12500	hypothetical protein	5	4.485	0.0206	Yes
2	LOCUS_31960	type VII secretion integral membrane protein EccD	25	4.359	0.0382	Yes
3	LOCUS_40260	methionine aminopeptidase	30	4.341	0.0583	Yes
4	LOCUS_31950	hypothetical protein	37	4.322	0.078	Yes
5	LOCUS_53420	phosphoenolpyruvate carboxykinase [GTP]	43	4.29	0.0977	Yes
6	LOCUS_38830	46 kDa membrane protein	46	4.281	0.1179	Yes
7	LOCUS_05630	hypothetical protein	57	4.229	0.1365	Yes
8	LOCUS_37090	elongation factor P	63	4.213	0.1558	Yes
9	LOCUS_43210	cell division protein FtsX	81	4.159	0.1728	Yes
10	LOCUS_12490	hypothetical protein	86	4.149	0.192	Yes
11	LOCUS_49280	hypothetical protein	89	4.135	0.2115	Yes
12	LOCUS_31320	undecaprenyl-diphosphatase	93	4.117	0.2307	Yes
13	LOCUS_36270	cysteine desulfurase	105	4.081	0.2484	Yes
14	LOCUS_32120	ESX-5 secretion system ATPase EccB5	107	4.07	0.2677	Yes
15	LOCUS_32110	type VII secretion protein EccC	109	4.061	0.287	Yes
16	LOCUS_34720	thiol reductant ABC exporter subunit CydD	126	3.996	0.3034	Yes
17	LOCUS_21670	putative enoyl-CoA hydratase echA14	129	3.986	0.3222	Yes
18	LOCUS_31640	glycine dehydrogenase (decarboxylating)	151	3.941	0.3374	Yes
19	LOCUS_50460	ATPase	176	3.862	0.3516	Yes
20	LOCUS_27020	aminomethyltransferase	203	3.712	0.3648	Yes
21	LOCUS_45400	coenzyme F420:L-glutamate ligase	204	3.711	0.3827	Yes
22	LOCUS_45360	hypothetical protein	232	3.534	0.3948	Yes
23	LOCUS_26620	cobalamin biosynthesis protein CobD	238	3.491	0.4107	Yes
24	LOCUS_43220	cell division ATP-binding protein FtsE	241	3.48	0.4271	Yes
25	LOCUS_43850	acyl-CoA dehydrogenase	252	3.375	0.4415	Yes
26	LOCUS_04840	putative ATPase	253	3.37	0.4577	Yes
27	LOCUS_13580	two-component sensor histidine kinase	257	3.305	0.473	Yes
28	LOCUS_14550	5-methyltetrahydropteroyltriglutamate--homocystei ne methyltransferase	262	3.249	0.4879	Yes
29	LOCUS_20470	iron import ATP-binding/permease protein IrtA	265	3.224	0.503	Yes
30	LOCUS_35130	8-amino-7-oxononanoate synthase 1	282	3.097	0.5151	Yes
31	LOCUS_12420	ATP-dependent DNA helicase UvrD1	320	2.766	0.5218	Yes
32	LOCUS_44670	DNA helicase	337	2.649	0.5316	Yes
33	LOCUS_13520	hypothetical protein	356	2.565	0.5407	Yes
34	LOCUS_33870	TlyA family rRNA (cytidine-2'-O)-methyltransferase	382	2.396	0.5478	Yes
35	LOCUS_28580	polyketide synthase	400	2.287	0.5558	Yes
36	LOCUS_26810	alpha/beta hydrolase	409	2.229	0.565	Yes
37	LOCUS_34730	thiol reductant ABC exporter subunit CydC	430	2.165	0.5719	Yes
38	LOCUS_26490	putative propionyl-CoA carboxylase beta chain 6	438	2.143	0.5809	Yes
39	LOCUS_05880	UPF0271 protein	446	2.109	0.5898	Yes
40	LOCUS_06050	aminotransferase	451	2.095	0.5992	Yes
41	LOCUS_31590	hypothetical protein	453	2.067	0.6089	Yes
42	LOCUS_37200	membrane protein	539	1.797	0.6024	Yes
43	LOCUS_49400	c-type cytochrome biogenesis protein CcsB	555	1.77	0.6082	Yes
44	LOCUS_12980	aminodeoxychorismate synthase component I	565	1.742	0.615	Yes
45	LOCUS_06060	acyl-CoA dehydrogenase	601	1.647	0.6167	Yes
46	LOCUS_54850	acyltransferase	647	1.552	0.6161	Yes
47	LOCUS_06180	CoA-transferase	682	1.481	0.6172	Yes
48	LOCUS_43770	non-heme haloperoxidase Hpx	684	1.479	0.6241	Yes
49	LOCUS_40280	penicillin-binding protein	726	1.398	0.6235	Yes
50	LOCUS_03540	alcohol dehydrogenase	729	1.396	0.6299	Yes
51	LOCUS_27040	adenosylcobinamide-GDP ribazoletransferase	742	1.374	0.6343	Yes
52	LOCUS_37780	membrane protein	799	1.285	0.6305	Yes
53	LOCUS_40720	50S ribosomal protein L19	800	1.283	0.6367	Yes
54	LOCUS_46980	tRNA N6-adenosine threonylcarbamoyltransferase	836	1.245	0.6364	Yes
55	LOCUS_41870	ubiquinone/menaquinone biosynthesis methyltransferase	842	1.238	0.6415	Yes
56	LOCUS_34710	cytochrome c oxidase assembly protein	871	1.21	0.6423	Yes
57	LOCUS_48140	hypothetical protein	968	1.112	0.6306	No
58	LOCUS_35190	putative maltooligosyl trehalose synthase	975	1.105	0.6348	No
59	LOCUS_14170	"fructose-1,6-bisphosphatase class 2"	1131	0.972	0.6119	No
60	LOCUS_40150	hypothetical protein	1181	0.941	0.6077	No
61	LOCUS_23970	polyketide synthase	1240	0.9	0.6017	No
62	LOCUS_28370	precorrin-4 C(11)-methyltransferase	1245	0.897	0.6053	No
63	LOCUS_23100	lipid-transfer protein	1350	0.834	0.5908	No
64	LOCUS_23070	CoA transferase	1368	0.827	0.5917	No
65	LOCUS_16400	proline dehydrogenase	1415	0.797	0.5873	No
66	LOCUS_12390	short chain dehydrogenase	1445	0.779	0.5859	No
67	LOCUS_53180	membrane protein	1636	0.695	0.5554	No
68	LOCUS_22950	hypothetical protein	1648	0.691	0.5568	No
69	LOCUS_46410	putative methyltransferase	1661	0.688	0.558	No
70	LOCUS_35220	GntR family transcriptional regulator	1704	0.676	0.5537	No
71	LOCUS_16550	ATPase AAA	1746	0.661	0.5496	No
72	LOCUS_39500	hypothetical protein	1751	0.66	0.5521	No
73	LOCUS_18230	o-succinylbenzoate--CoA ligase	1760	0.657	0.5538	No
74	LOCUS_50470	hypothetical protein	1788	0.65	0.5521	No
75	LOCUS_40160	hypothetical protein	1791	0.649	0.5549	No
76	LOCUS_16350	hypothetical protein	1838	0.632	0.5497	No
77	LOCUS_50480	hypothetical protein	1857	0.623	0.5495	No
78	LOCUS_49070	GDP-mannose-dependent alpha-mannosyltransferase	1931	0.599	0.5394	No
79	LOCUS_27460	ribosomal RNA small subunit methyltransferase H	2019	0.565	0.5266	No
80	LOCUS_25890	putative thiosulfate sulfurtransferase SseB	2037	0.558	0.5263	No
81	LOCUS_43760	putative flavin-containing monoamine oxidase AofH	2081	0.546	0.5212	No
82	LOCUS_20860	cytochrome P450	2121	0.531	0.5168	No
83	LOCUS_22730	acetylhydrolase	2147	0.521	0.5149	No
84	LOCUS_36970	bifunctional protein PyrR	2152	0.519	0.5167	No
85	LOCUS_46320	N-acetylglucosamine-6-phosphate deacetylase	2169	0.513	0.5163	No
86	LOCUS_26690	hypothetical protein	2178	0.508	0.5173	No
87	LOCUS_34170	arginine repressor	2232	0.487	0.5102	No
88	LOCUS_41460	low molecular weight protein antigen 6	2301	0.462	0.5003	No
89	LOCUS_41780	nucleoside-diphosphate sugar epimerase	2457	0.406	0.4747	No
90	LOCUS_13550	sensor protein KdpD	2484	0.398	0.472	No
91	LOCUS_05450	hypoxanthine-guanine phosphoribosyltransferase	2601	0.356	0.453	No
92	LOCUS_38840	hypothetical protein	2712	0.322	0.435	No
93	LOCUS_21560	MFS transporter	2725	0.316	0.4344	No
94	LOCUS_10660	CoA transferase	2768	0.302	0.4283	No
95	LOCUS_23940	phenyloxazoline synthase MbtB	2831	0.28	0.4186	No
96	LOCUS_06070	acyl-CoA dehydrogenase	2846	0.275	0.4175	No
97	LOCUS_36320	membrane protein	3176	0.132	0.3595	No
98	LOCUS_21570	membrane protein	3300	0.077	0.338	No
99	LOCUS_37180	prepilin peptidase	3341	0.064	0.3312	No
100	LOCUS_20480	iron import ATP-binding/permease protein IrtB	3379	0.045	0.3248	No
101	LOCUS_12970	ribosomal RNA small subunit methyltransferase I	3542	0	0.296	No
102	LOCUS_41290	hypothetical protein	3739	0	0.2611	No
103	LOCUS_41880	dehydrogenase	3971	-0.039	0.2201	No
104	LOCUS_38120	putative glutamate--cysteine ligase 2-3	4134	-0.121	0.1919	No
105	LOCUS_27000	dehydrogenase	4136	-0.123	0.1923	No
106	LOCUS_35320	PPOX class F420-dependent oxidoreductase	4161	-0.143	0.1887	No
107	LOCUS_16290	polyketide synthase	4188	-0.154	0.1848	No
108	LOCUS_43640	NADH-quinone oxidoreductase subunit L	4207	-0.161	0.1824	No
109	LOCUS_21710	L-3-phosphoserine phosphatase	4460	-0.303	0.139	No
110	LOCUS_34120	polyketide synthase	4474	-0.31	0.1381	No
111	LOCUS_48740	RecBCD enzyme subunit RecD	4591	-0.383	0.1193	No
112	LOCUS_55540	CoA transferase	4600	-0.39	0.1198	No
113	LOCUS_53340	CoA transferase	4730	-0.479	0.0991	No
114	LOCUS_43860	acetylglucosaminylphosphatidylinositol deacetylase	4750	-0.492	0.0981	No
115	LOCUS_39600	long-chain-fatty-acid--CoA ligase FadD13	4770	-0.505	0.0971	No
116	LOCUS_25860	LLM class F420-dependent oxidoreductase	4801	-0.527	0.0943	No
117	LOCUS_21720	glycerol-3-phosphate acyltransferase	4852	-0.566	0.0881	No
118	LOCUS_51440	hypothetical protein	4965	-0.647	0.0713	No
119	LOCUS_53320	esterase	5023	-0.693	0.0645	No
120	LOCUS_33850	DNA repair protein RecN	5061	-0.724	0.0614	No
121	LOCUS_39590	carbamoyl-phosphate-synthetase	5165	-0.806	0.0469	No
122	LOCUS_40890	bifunctional uridylyltransferase/uridylyl-removing enzyme	5231	-0.887	0.0396	No
123	LOCUS_41760	transferase	5391	-1.087	0.0165	No
124	LOCUS_36760	16S rRNA m5C967 methyltransferase	5439	-1.165	0.0137	No
125	LOCUS_43650	NADH-quinone oxidoreductase subunit M	5595	-1.602	-0.0062	No
126	LOCUS_47210	ESX-4 secretion system protein EccC4	5598	-1.608	0.0012	No
127	LOCUS_26740	hypothetical protein	5686	-2.048	-0.0044	No
128	LOCUS_05870	hypothetical protein	5735	-3.038	0.0016	No

### Sheet: Mi198_D1toW16
	SYMBOL	TITLE	RANK IN GENE LIST	RANK METRIC SCORE	RUNNING ES	CORE ENRICHMENT
1	LOCUS_47280	hypothetical protein	11	3.06	0.031	Yes
2	LOCUS_36460	peptidase M52	12	2.988	0.0634	Yes
3	LOCUS_10550	hypothetical protein	13	2.927	0.0951	Yes
4	LOCUS_36590	penicillin-binding protein	16	2.767	0.1247	Yes
5	LOCUS_22690	hypothetical protein	49	1.907	0.1392	Yes
6	LOCUS_30160	DNA repair protein RecN	94	1.519	0.1472	Yes
7	LOCUS_30460	polyketide synthase	148	1.335	0.1515	Yes
8	LOCUS_40220	non-heme haloperoxidase Hpx	161	1.309	0.1633	Yes
9	LOCUS_40310	hypothetical protein	169	1.291	0.1759	Yes
10	LOCUS_33210	putative methyltransferase	232	1.162	0.1766	Yes
11	LOCUS_18240	putative enoyl-CoA hydratase echA14	240	1.152	0.1878	Yes
12	LOCUS_20550	hypothetical protein	244	1.149	0.1996	Yes
13	LOCUS_21770	putative thiosulfate sulfurtransferase SseB	279	1.093	0.2049	Yes
14	LOCUS_12610	ATPase AAA	287	1.074	0.2152	Yes
15	LOCUS_35130	hypothetical protein	299	1.054	0.2245	Yes
16	LOCUS_05060	hypothetical protein	316	1.029	0.2326	Yes
17	LOCUS_22560	cobalamin biosynthesis protein CobD	331	1.004	0.2408	Yes
18	LOCUS_05090	acyl-CoA dehydrogenase	333	1.004	0.2514	Yes
19	LOCUS_45460	RecBCD enzyme subunit RecD	347	0.994	0.2597	Yes
20	LOCUS_49930	esterase	362	0.982	0.2677	Yes
21	LOCUS_23430	ribosomal RNA small subunit methyltransferase H	386	0.962	0.2737	Yes
22	LOCUS_47260	ATPase	393	0.958	0.2829	Yes
23	LOCUS_31490	8-amino-7-oxononanoate synthase	396	0.957	0.2929	Yes
24	LOCUS_49790	membrane protein	398	0.954	0.303	Yes
25	LOCUS_34270	membrane protein	417	0.935	0.3097	Yes
26	LOCUS_46140	c-type cytochrome biogenesis protein CcsB	433	0.924	0.3168	Yes
27	LOCUS_37210	bifunctional uridylyltransferase/uridylyl-removing enzyme	437	0.92	0.3262	Yes
28	LOCUS_39660	cell division ATP-binding protein FtsE	448	0.906	0.3341	Yes
29	LOCUS_03980	putative ATPase	453	0.903	0.3431	Yes
30	LOCUS_11670	5-methyltetrahydropteroyltriglutamate--homocystei ne methyltransferase	454	0.901	0.3529	Yes
31	LOCUS_49950	CoA transferase	460	0.898	0.3616	Yes
32	LOCUS_20590	polyketide synthase	485	0.884	0.3666	Yes
33	LOCUS_28060	glycine dehydrogenase (decarboxylating)	521	0.864	0.3692	Yes
34	LOCUS_28390	hypothetical protein	551	0.858	0.3729	Yes
35	LOCUS_22970	aminomethyltransferase	568	0.858	0.3791	Yes
36	LOCUS_46010	hypothetical protein	572	0.858	0.3879	Yes
37	LOCUS_22430	putative propionyl-CoA carboxylase beta chain 6	582	0.854	0.3954	Yes
38	LOCUS_43870	ESX-4 secretion system protein EccC4	586	0.85	0.404	Yes
39	LOCUS_13810	o-succinylbenzoate--CoA ligase	595	0.845	0.4116	Yes
40	LOCUS_09490	hypothetical protein	644	0.818	0.4112	Yes
41	LOCUS_22990	hypothetical protein	649	0.815	0.4193	Yes
42	LOCUS_35810	hypothetical protein	671	0.803	0.424	Yes
43	LOCUS_31590	GntR family transcriptional regulator	677	0.8	0.4317	Yes
44	LOCUS_09420	ATP-dependent DNA helicase UvrD1	687	0.79	0.4385	Yes
45	LOCUS_47270	hypothetical protein	742	0.755	0.4363	Yes
46	LOCUS_39650	cell division protein FtsX	761	0.745	0.4409	Yes
47	LOCUS_42010	coenzyme F420:L-glutamate ligase	772	0.736	0.4469	Yes
48	LOCUS_31080	thiol reductant ABC exporter subunit CydC	797	0.721	0.4501	Yes
49	LOCUS_37610	hypothetical protein	805	0.718	0.4566	Yes
50	LOCUS_41240	DNA helicase	810	0.715	0.4635	Yes
51	LOCUS_34620	putative glutamate--cysteine ligase 2-3	828	0.7	0.4678	Yes
52	LOCUS_44830	hypothetical protein	832	0.699	0.4748	Yes
53	LOCUS_30180	TlyA family rRNA (cytidine-2'-O)-methyltransferase	846	0.686	0.4798	Yes
54	LOCUS_45790	GDP-mannose-dependent alpha-mannosyltransferase	902	0.652	0.4763	Yes
55	LOCUS_22940	hypothetical protein	916	0.643	0.4807	Yes
56	LOCUS_30520	arginine repressor	949	0.627	0.4814	Yes
57	LOCUS_04640	hypothetical protein	956	0.624	0.487	Yes
58	LOCUS_27730	undecaprenyl-diphosphatase	972	0.616	0.4908	Yes
59	LOCUS_37040	50S ribosomal protein L19	977	0.614	0.4967	Yes
60	LOCUS_28010	hypothetical protein	1033	0.584	0.4924	Yes
61	LOCUS_18130	MFS transporter	1044	0.579	0.4968	Yes
62	LOCUS_43610	hypothetical protein	1077	0.564	0.4967	Yes
63	LOCUS_25260	polyketide synthase	1083	0.559	0.5018	Yes
64	LOCUS_22760	alpha/beta hydrolase	1135	0.537	0.4978	Yes
65	LOCUS_50030	phosphoenolpyruvate carboxykinase [GTP]	1187	0.511	0.4936	Yes
66	LOCUS_38190	dehydrogenase	1270	0.471	0.4829	Yes
67	LOCUS_35910	long-chain-fatty-acid--CoA ligase FadD13	1340	0.44	0.4744	Yes
68	LOCUS_38070	transferase	1350	0.439	0.4774	Yes
69	LOCUS_04470	hypoxanthine-guanine phosphoribosyltransferase	1376	0.424	0.4772	Yes
70	LOCUS_37780	low molecular weight protein antigen 6	1396	0.419	0.4781	Yes
71	LOCUS_40080	NADH-quinone oxidoreductase subunit L	1397	0.419	0.4826	Yes
72	LOCUS_43050	putative methyltransferase	1414	0.408	0.484	Yes
73	LOCUS_22640	hypothetical protein	1429	0.403	0.4856	Yes
74	LOCUS_04880	hypothetical protein	1436	0.4	0.4888	Yes
75	LOCUS_42960	N-acetylglucosamine-6-phosphate deacetylase	1442	0.397	0.4921	Yes
76	LOCUS_07620	CoA transferase	1453	0.392	0.4945	Yes
77	LOCUS_04890	UPF0271 protein	1455	0.39	0.4985	Yes
78	LOCUS_09980	aminodeoxychorismate synthase component I	1460	0.388	0.5019	Yes
79	LOCUS_35120	46 kDa membrane protein	1478	0.379	0.5028	Yes
80	LOCUS_18330	L-3-phosphoserine phosphatase	1515	0.363	0.4998	No
81	LOCUS_28540	type VII secretion protein EccC	1539	0.354	0.4992	No
82	LOCUS_16280	iron import ATP-binding/permease protein IrtB	1592	0.333	0.4928	No
83	LOCUS_28550	ESX-5 secretion system ATPase EccB5	1618	0.324	0.4915	No
84	LOCUS_31070	thiol reductant ABC exporter subunit CydD	1668	0.304	0.4854	No
85	LOCUS_11290	"fructose-1,6-bisphosphatase class 2"	1687	0.295	0.4851	No
86	LOCUS_38090	nucleoside-diphosphate sugar epimerase	1737	0.276	0.4787	No
87	LOCUS_05200	CoA-transferase	1780	0.259	0.4734	No
88	LOCUS_05080	acyl-CoA dehydrogenase	1831	0.237	0.4664	No
89	LOCUS_31060	cytochrome c oxidase assembly protein	1900	0.21	0.4556	No
90	LOCUS_32710	membrane protein	1913	0.204	0.4555	No
91	LOCUS_33640	prepilin peptidase	1933	0.194	0.4539	No
92	LOCUS_51460	acyltransferase	1937	0.193	0.4554	No
93	LOCUS_40320	acetylglucosaminylphosphatidylinositol deacetylase	2061	0.141	0.4333	No
94	LOCUS_10630	two-component sensor histidine kinase	2108	0.122	0.4258	No
95	LOCUS_18340	glycerol-3-phosphate acyltransferase	2127	0.115	0.4236	No
96	LOCUS_33670	membrane protein	2198	0.082	0.411	No
97	LOCUS_16270	iron import ATP-binding/permease protein IrtA	2272	0.048	0.3975	No
98	LOCUS_09500	hypothetical protein	2443	0	0.3648	No
99	LOCUS_09970	ribosomal RNA small subunit methyltransferase I	2448	0	0.3641	No
100	LOCUS_28370	mycosin-5	2565	0	0.3418	No
101	LOCUS_32660	cysteine desulfurase	2608	0	0.3337	No
102	LOCUS_33550	elongation factor P	2634	0	0.3289	No
103	LOCUS_36570	methionine aminopeptidase	2670	0	0.3222	No
104	LOCUS_41970	hypothetical protein	2719	0	0.313	No
105	LOCUS_21740	LLM class F420-dependent oxidoreductase	2962	-0.04	0.2669	No
106	LOCUS_18140	membrane protein	2987	-0.055	0.2628	No
107	LOCUS_19610	lipid-transfer protein	2988	-0.055	0.2634	No
108	LOCUS_10590	sensor protein KdpD	3103	-0.112	0.2427	No
109	LOCUS_52180	CoA transferase	3200	-0.164	0.2261	No
110	LOCUS_36470	hypothetical protein	3212	-0.168	0.2258	No
111	LOCUS_19340	acetylhydrolase	3260	-0.197	0.2189	No
112	LOCUS_35900	carbamoyl-phosphate-synthetase	3361	-0.255	0.2024	No
113	LOCUS_33430	bifunctional protein PyrR	3393	-0.272	0.1994	No
114	LOCUS_25040	precorrin-4 C(11)-methyltransferase	3598	-0.398	0.1645	No
115	LOCUS_12440	proline dehydrogenase	3622	-0.416	0.1646	No
116	LOCUS_09390	short chain dehydrogenase	3817	-0.553	0.1333	No
117	LOCUS_02680	alcohol dehydrogenase	3835	-0.562	0.1361	No
118	LOCUS_38180	ubiquinone/menaquinone biosynthesis methyltransferase	3836	-0.563	0.1422	No
119	LOCUS_40210	putative flavin-containing monoamine oxidase AofH	4071	-0.758	0.1055	No
120	LOCUS_31690	PPOX class F420-dependent oxidoreductase	4095	-0.782	0.1095	No
121	LOCUS_12300	hypothetical protein	4116	-0.8	0.1143	No
122	LOCUS_31550	hypothetical protein	4443	-1.085	0.0634	No
123	LOCUS_16670	cytochrome P450	4674	-1.363	0.034	No
124	LOCUS_12380	hypothetical protein	4696	-1.391	0.045	No
125	LOCUS_40100	hypothetical protein	5257	-3.386	-0.026	No
126	LOCUS_19580	CoA transferase	5276	-3.639	0.01	No

### Sheet: Mi198_W4toW16
	SYMBOL	TITLE	RANK IN GENE LIST	RANK METRIC SCORE	RUNNING ES	CORE ENRICHMENT
1	LOCUS_25260	polyketide synthase	0	4.522	0.0181	Yes
2	LOCUS_27730	undecaprenyl-diphosphatase	23	4.395	0.0315	Yes
3	LOCUS_42010	coenzyme F420:L-glutamate ligase	35	4.348	0.0468	Yes
4	LOCUS_18240	putative enoyl-CoA hydratase echA14	38	4.339	0.0638	Yes
5	LOCUS_31080	thiol reductant ABC exporter subunit CydC	40	4.324	0.0809	Yes
6	LOCUS_46140	c-type cytochrome biogenesis protein CcsB	90	4.198	0.0883	Yes
7	LOCUS_46010	hypothetical protein	95	4.194	0.1044	Yes
8	LOCUS_39660	cell division ATP-binding protein FtsE	107	4.166	0.119	Yes
9	LOCUS_22760	alpha/beta hydrolase	113	4.129	0.1345	Yes
10	LOCUS_49950	CoA transferase	124	4.093	0.149	Yes
11	LOCUS_43610	hypothetical protein	135	4.06	0.1634	Yes
12	LOCUS_31490	8-amino-7-oxononanoate synthase	139	4.053	0.179	Yes
13	LOCUS_34270	membrane protein	141	4.043	0.195	Yes
14	LOCUS_22560	cobalamin biosynthesis protein CobD	154	3.993	0.2087	Yes
15	LOCUS_28550	ESX-5 secretion system ATPase EccB5	173	3.906	0.2209	Yes
16	LOCUS_31590	GntR family transcriptional regulator	174	3.904	0.2365	Yes
17	LOCUS_30180	TlyA family rRNA (cytidine-2'-O)-methyltransferase	183	3.851	0.2504	Yes
18	LOCUS_49930	esterase	188	3.791	0.2649	Yes
19	LOCUS_22430	putative propionyl-CoA carboxylase beta chain 6	192	3.769	0.2794	Yes
20	LOCUS_37210	bifunctional uridylyltransferase/uridylyl-removing enzyme	204	3.727	0.2922	Yes
21	LOCUS_28010	hypothetical protein	213	3.692	0.3055	Yes
22	LOCUS_37610	hypothetical protein	214	3.687	0.3202	Yes
23	LOCUS_23430	ribosomal RNA small subunit methyltransferase H	219	3.664	0.3341	Yes
24	LOCUS_35130	hypothetical protein	221	3.652	0.3486	Yes
25	LOCUS_04640	hypothetical protein	257	3.56	0.3561	Yes
26	LOCUS_12610	ATPase AAA	264	3.541	0.3692	Yes
27	LOCUS_28390	hypothetical protein	309	3.418	0.3744	Yes
28	LOCUS_21770	putative thiosulfate sulfurtransferase SseB	349	3.29	0.3801	Yes
29	LOCUS_22990	hypothetical protein	355	3.273	0.3922	Yes
30	LOCUS_20550	hypothetical protein	358	3.256	0.4049	Yes
31	LOCUS_30460	polyketide synthase	367	3.236	0.4163	Yes
32	LOCUS_28060	glycine dehydrogenase (decarboxylating)	382	3.186	0.4264	Yes
33	LOCUS_39650	cell division protein FtsX	389	3.171	0.4379	Yes
34	LOCUS_47270	hypothetical protein	394	3.157	0.4498	Yes
35	LOCUS_41240	DNA helicase	402	3.123	0.461	Yes
36	LOCUS_35810	hypothetical protein	403	3.123	0.4735	Yes
37	LOCUS_05060	hypothetical protein	423	3.067	0.4821	Yes
38	LOCUS_05090	acyl-CoA dehydrogenase	432	3.046	0.4928	Yes
39	LOCUS_37040	50S ribosomal protein L19	436	3.034	0.5044	Yes
40	LOCUS_44830	hypothetical protein	449	2.99	0.5141	Yes
41	LOCUS_43050	putative methyltransferase	472	2.948	0.5216	Yes
42	LOCUS_22940	hypothetical protein	473	2.945	0.5334	Yes
43	LOCUS_45790	GDP-mannose-dependent alpha-mannosyltransferase	536	2.809	0.5328	Yes
44	LOCUS_13810	o-succinylbenzoate--CoA ligase	573	2.689	0.5366	Yes
45	LOCUS_22970	aminomethyltransferase	604	2.585	0.5412	Yes
46	LOCUS_47260	ATPase	609	2.569	0.5508	Yes
47	LOCUS_04890	UPF0271 protein	651	2.486	0.5528	Yes
48	LOCUS_18130	MFS transporter	677	2.425	0.5577	Yes
49	LOCUS_33210	putative methyltransferase	682	2.412	0.5666	Yes
50	LOCUS_05080	acyl-CoA dehydrogenase	747	2.263	0.5634	Yes
51	LOCUS_30520	arginine repressor	753	2.253	0.5715	Yes
52	LOCUS_07620	CoA transferase	765	2.232	0.5783	Yes
53	LOCUS_40220	non-heme haloperoxidase Hpx	778	2.211	0.5849	Yes
54	LOCUS_30160	DNA repair protein RecN	779	2.207	0.5937	Yes
55	LOCUS_05200	CoA-transferase	781	2.203	0.6023	Yes
56	LOCUS_20590	polyketide synthase	791	2.19	0.6094	Yes
57	LOCUS_33670	membrane protein	802	2.168	0.6161	Yes
58	LOCUS_37780	low molecular weight protein antigen 6	833	2.105	0.6188	Yes
59	LOCUS_11290	"fructose-1,6-bisphosphatase class 2"	873	2.032	0.6195	Yes
60	LOCUS_22640	hypothetical protein	887	2.004	0.625	Yes
61	LOCUS_03980	putative ATPase	904	1.98	0.6298	Yes
62	LOCUS_31060	cytochrome c oxidase assembly protein	959	1.87	0.627	Yes
63	LOCUS_16280	iron import ATP-binding/permease protein IrtB	968	1.848	0.6328	Yes
64	LOCUS_51460	acyltransferase	984	1.822	0.6372	Yes
65	LOCUS_04470	hypoxanthine-guanine phosphoribosyltransferase	1000	1.803	0.6416	Yes
66	LOCUS_31070	thiol reductant ABC exporter subunit CydD	1032	1.746	0.6426	Yes
67	LOCUS_22690	hypothetical protein	1033	1.745	0.6496	Yes
68	LOCUS_28540	type VII secretion protein EccC	1067	1.691	0.65	Yes
69	LOCUS_09490	hypothetical protein	1117	1.634	0.6472	No
70	LOCUS_16270	iron import ATP-binding/permease protein IrtA	1166	1.559	0.6442	No
71	LOCUS_40310	hypothetical protein	1248	1.463	0.6345	No
72	LOCUS_38090	nucleoside-diphosphate sugar epimerase	1379	1.284	0.6146	No
73	LOCUS_09980	aminodeoxychorismate synthase component I	1385	1.269	0.6188	No
74	LOCUS_34620	putative glutamate--cysteine ligase 2-3	1388	1.266	0.6234	No
75	LOCUS_43870	ESX-4 secretion system protein EccC4	1389	1.265	0.6285	No
76	LOCUS_18330	L-3-phosphoserine phosphatase	1437	1.2	0.6243	No
77	LOCUS_36460	peptidase M52	1452	1.183	0.6263	No
78	LOCUS_47280	hypothetical protein	1461	1.173	0.6295	No
79	LOCUS_40080	NADH-quinone oxidoreductase subunit L	1650	0.968	0.5972	No
80	LOCUS_42960	N-acetylglucosamine-6-phosphate deacetylase	1673	0.948	0.5968	No
81	LOCUS_32710	membrane protein	1801	0.803	0.5756	No
82	LOCUS_35910	long-chain-fatty-acid--CoA ligase FadD13	1837	0.77	0.572	No
83	LOCUS_33640	prepilin peptidase	1867	0.739	0.5694	No
84	LOCUS_36590	penicillin-binding protein	1959	0.636	0.5544	No
85	LOCUS_10550	hypothetical protein	2005	0.591	0.5481	No
86	LOCUS_11670	5-methyltetrahydropteroyltriglutamate--homocystei ne methyltransferase	2065	0.527	0.5389	No
87	LOCUS_49790	membrane protein	2186	0.419	0.5175	No
88	LOCUS_35900	carbamoyl-phosphate-synthetase	2209	0.4	0.5149	No
89	LOCUS_33430	bifunctional protein PyrR	2288	0.339	0.5013	No
90	LOCUS_04880	hypothetical protein	2292	0.336	0.502	No
91	LOCUS_25040	precorrin-4 C(11)-methyltransferase	2352	0.292	0.4919	No
92	LOCUS_21740	LLM class F420-dependent oxidoreductase	2443	0.217	0.4755	No
93	LOCUS_10590	sensor protein KdpD	2588	0.1	0.4482	No
94	LOCUS_12440	proline dehydrogenase	2620	0.075	0.4425	No
95	LOCUS_09500	hypothetical protein	2794	0	0.4093	No
96	LOCUS_09970	ribosomal RNA small subunit methyltransferase I	2800	0	0.4083	No
97	LOCUS_28370	mycosin-5	2918	0	0.3858	No
98	LOCUS_32660	cysteine desulfurase	2964	0	0.3772	No
99	LOCUS_33550	elongation factor P	2990	0	0.3724	No
100	LOCUS_36570	methionine aminopeptidase	3027	0	0.3654	No
101	LOCUS_41970	hypothetical protein	3078	0	0.3558	No
102	LOCUS_36470	hypothetical protein	3314	-0.058	0.3109	No
103	LOCUS_45460	RecBCD enzyme subunit RecD	3315	-0.06	0.3111	No
104	LOCUS_52180	CoA transferase	3335	-0.074	0.3078	No
105	LOCUS_16670	cytochrome P450	3515	-0.195	0.2742	No
106	LOCUS_10630	two-component sensor histidine kinase	3561	-0.224	0.2664	No
107	LOCUS_09420	ATP-dependent DNA helicase UvrD1	3585	-0.24	0.263	No
108	LOCUS_38190	dehydrogenase	3604	-0.252	0.2605	No
109	LOCUS_02680	alcohol dehydrogenase	3675	-0.302	0.2483	No
110	LOCUS_35120	46 kDa membrane protein	3780	-0.379	0.2298	No
111	LOCUS_50030	phosphoenolpyruvate carboxykinase [GTP]	3977	-0.511	0.1942	No
112	LOCUS_12300	hypothetical protein	3986	-0.517	0.1947	No
113	LOCUS_38070	transferase	4005	-0.53	0.1934	No
114	LOCUS_19610	lipid-transfer protein	4221	-0.692	0.1548	No
115	LOCUS_40100	hypothetical protein	4269	-0.724	0.1487	No
116	LOCUS_19580	CoA transferase	4345	-0.787	0.1374	No
117	LOCUS_38180	ubiquinone/menaquinone biosynthesis methyltransferase	4369	-0.808	0.1362	No
118	LOCUS_40210	putative flavin-containing monoamine oxidase AofH	4514	-0.927	0.1123	No
119	LOCUS_40320	acetylglucosaminylphosphatidylinositol deacetylase	4547	-0.963	0.11	No
120	LOCUS_18340	glycerol-3-phosphate acyltransferase	4649	-1.074	0.0949	No
121	LOCUS_31690	PPOX class F420-dependent oxidoreductase	4700	-1.153	0.0899	No
122	LOCUS_31550	hypothetical protein	4717	-1.193	0.0916	No
123	LOCUS_18140	membrane protein	4822	-1.342	0.077	No
124	LOCUS_19340	acetylhydrolase	4900	-1.484	0.0681	No
125	LOCUS_12380	hypothetical protein	4913	-1.527	0.0719	No
126	LOCUS_09390	short chain dehydrogenase	5053	-1.906	0.0529	No
