## Supplementary Table 18 for "Functional genomics reveals strain-specific genetic requirements conferring hypoxic growth in *Mycobacterium intracellulare*"

### Sheet: total
Total
Correlation	qPCR	log2FC
Growth_day3	0.0496	0.3138
Growth_day7	0.0347	0.2987
p value	qPCR	log2FC
Growth_day3	0.6833	0.00820
Growth_day7	0.7753	0.00120

### Sheet: by strain
ATCC13950
Correlation	qPCR	log2FC
Growth_day3	0.1094	0.0000
Growth_day7	-0.0993	0.0000
p value	qPCR	log2FC
Growth_day3	0.7635	1.0000
Growth_day7	0.7849	1.0000
M003
Correlation	qPCR	log2FC
Growth_day3	-0.2146	0.6353
Growth_day7	-0.2495	0.6053
p value	qPCR	log2FC
Growth_day3	0.5517	0.0484
Growth_day7	0.487	0.0637
M018
Correlation	qPCR	log2FC
Growth_day3	-0.2659	0.407
Growth_day7	-0.1542	0.2924
p value	qPCR	log2FC
Growth_day3	0.4577	0.2431
Growth_day7	0.6707	0.4124
M019
Correlation	qPCR	log2FC
Growth_day3	0.7374	0.1343
Growth_day7	0.5411	-0.0565
p value	qPCR	log2FC
Growth_day3	0.0149	0.7114
Growth_day7	0.1063	0.8769
M021
Correlation	qPCR	log2FC
Growth_day3	0.2202	0.0193
Growth_day7	0.1997	0.3117
p value	qPCR	log2FC
Growth_day3	0.541	0.9577
Growth_day7	0.5802	0.3807
M.i.27
Correlation	qPCR	log2FC
Growth_day3	-0.0508	-0.2165
Growth_day7	-0.0707	-0.2011
p value	qPCR	log2FC
Growth_day3	0.8893	0.5481
Growth_day7	0.8462	0.5775
M.i.198
Correlation	qPCR	log2FC
Growth_day3	0.4134	0.7928
Growth_day7	0.4171	0.6687
p value	qPCR	log2FC
Growth_day3	0.2351	0.0062
Growth_day7	0.2304	0.0345

### Sheet: by gene
OCU_RS30185
Correlation	qPCR	log2FC
Growth_day3	-0.2556	-0.2317
Growth_day7	-0.0022	-0.0948
p value	qPCR	log2FC
Growth_day3	0.5801	0.6171
Growth_day7	0.9963	0.8398
OCU_RS30540
Correlation	qPCR	log2FC
Growth_day3	0.4645	0.0259
Growth_day7	0.3906	-0.2301
p value	qPCR	log2FC
Growth_day3	0.2937	0.9561
Growth_day7	0.3864	0.6196
OCU_RS35795
Correlation	qPCR	log2FC
Growth_day3	-0.0138	-0.3031
Growth_day7	-0.4221	0.1199
p value	qPCR	log2FC
Growth_day3	0.9766	0.5088
Growth_day7	0.3455	0.7979
OCU_RS35955
Correlation	qPCR	log2FC
Growth_day3	-0.1119	0.4884
Growth_day7	-0.2482	0.6475
p value	qPCR	log2FC
Growth_day3	0.8113	0.2662
Growth_day7	0.5916	0.1159
OCU_RS38275
Correlation	qPCR	log2FC
Growth_day3	-0.5327	0.5323
Growth_day7	-0.5392	0.5291
p value	qPCR	log2FC
Growth_day3	0.2183	0.2187
Growth_day7	0.2117	0.2220
OCU_RS38345
Correlation	qPCR	log2FC
Growth_day3	0.3020	0.1404
Growth_day7	0.3342	0.1410
p value	qPCR	log2FC
Growth_day3	0.5103	0.7640
Growth_day7	0.4639	0.7629
OCU_RS40305
Correlation	qPCR	log2FC
Growth_day3	-0.2572	0.5122
Growth_day7	-0.0842	0.5910
p value	qPCR	log2FC
Growth_day3	0.5776	0.2399
Growth_day7	0.8575	0.1632
OCU_RS41540
Correlation	qPCR	log2FC
Growth_day3	0.1113	-0.0966
Growth_day7	0.1025	-0.1023
p value	qPCR	log2FC
Growth_day3	0.8122	0.8368
Growth_day7	0.8269	0.8272
OCU_RS47290
Correlation	qPCR	log2FC
Growth_day3	-0.6725	-0.123
Growth_day7	-0.5896	-0.4053
p value	qPCR	log2FC
Growth_day3	0.0978	0.7927
Growth_day7	0.1636	0.3670
OCU_RS48660
Correlation	qPCR	log2FC
Growth_day3	-0.4135	0.5972
Growth_day7	-0.6912	0.5061
p value	qPCR	log2FC
Growth_day3	0.3565	0.1568
Growth_day7	0.0855	0.2465
