## Supplementary Table 20 for "Functional genomics reveals strain-specific genetic requirements conferring hypoxic growth in *Mycobacterium intracellulare*"

### Sheet: CRISPR-guideRNA_TnSeqtarget
OCU_RS30185_KDfA	AAACACTCGATTCGCTTGTTGATC	CGA_M019,MOTT64,M021
OCU_RS30185_KDrA	GGGAGATCAACAAGCGAATCGAGT
OCU_RS30185_KDfB	AAACACTCAATTCGCTTGTTGATC	CCA_M001,ATCC13950,M018,M.i.27M003,M.i.198
OCU_RS30185_KDrB	GGGAGATCAACAAGCGAATTGAGT
OCU_RS35795_KDf	AAACACGGCGGATCACGCGGCAAC
OCU_RS35795_KDr	GGGAGTTGCCGCGTGATCCGCCGT
OCU_RS35955_KDf	AAACACCTTCTGCACGGACCGTTA
OCU_RS35955_KDr	GGGATAACGGTCCGTGCAGAAGGT
OCU_RS38275_KDf	AAACCTATCGCTGACCGCAAAGTG
OCU_RS38275_KDr	GGGACACTTTGCGGTCAGCGATAG
OCU_RS38345_KDf	AAACGGCCGACACCGGAGAAGCCC
OCU_RS38345_KDr	GGGAGGGCTTCTCCGGTGTCGGCC
OCU_RS40305_KDf	AAACACTTCCCGATCCTCAAGCGC
OCU_RS40305_KDr	GGGAGCGCTTGAGGATCGGGAAGT
OCU_RS41540_KDfA	AAACACGGCGGCAGCTGCGTGGCG
OCU_RS41540_KDrA	GGGACGCCACGCAGCTGCCGCCGT
OCU_RS47290_KDfA	AAACTATATCGACGAGCATGCCAT
OCU_RS47290_KDrA	GGGAATGGCATGCTCGTCGATATA
OCU_RS48660_KDf	AAACCAGCGACCATTCCCGGTTTG
OCU_RS48660_KDr	GGGACAAACCGGGAATGGTCGCTG

### Sheet: CRISPR-guideRNA_essentailgenes
OCU_RS38100_KDf	AAACGGGTGCTTTACGACTTCGTG	glcB
OCU_RS38100_KDr	GGGACACGAAGTCGTAAAGCACCC	glcB
OCU_RS40185_KDf	AAACGATCTCGGGGATCATCACCG	inhA
OCU_RS40185_KDr	GGGACGGTGATGATCCCCGAGATC	inhA
OCU_RS25020_KDf	AAACAGAAGAAGAAGGCGCAAGAC	gyrB
OCU_RS25020_KDr	GGGAGTCTTGCGCCTTCTTCTTCT	gyrB
OCU_RS26150_KDf	AAACGTCGTGCAGACGACCGCGAC	embB
OCU_RS26150_KDr	GGGAGTCGCGGTCGTCTGCACGAC	embB

### Sheet: qRTPCR_KDgeneexpress
OCU_RS30185_qPCRf	GTGACGTGCATCGGGAGAC
OCU_RS30185_qPCRr	ACCATCCGCACCCGCTCC
OCU_RS30540_qPCRf	TCTTCGCCGTTGTAGAGCAT
OCU_RS30540_qPCRr	GCTGGGTAGGCCGCGGCG
OCU_RS35795_qPCRf	GTGGTGTGGACCGAGGAC
OCU_RS35795_qPCRr	ACCGGCTATCAGGCCGCGG
OCU_RS35955_qPCRf	CTGCACGGACCGTTAGAAGA
OCU_RS35955_qPCRr	ACCAACGCCTTGCCCAGG
OCU_RS38345_qPCRf	GTCATGCCGACCATGCCG
OCU_RS38345_qPCRr	CACCGGAGAAGCCCCCGGT
OCU_RS38275_qPCRf	ATGTCACGTCGGAGATGTTG
OCU_RS38275_qPCRr	GTCCAGCCAGGCCTTCGGC
OCU_RS40305_qPCRf	TTGGACGTCAGCAGAAACTC
OCU_RS40305_qPCRr	TCAAGCGCGTCATGCGCGGC
OCU_RS41540_qPCRf	CGACGACCTCGACAACCT
OCU_RS41540_qPCRr	GCGCACCACGAAGGCCGG
OCU_RS47290_qPCRf	CACTGGTTCGCGATCTACC
OCU_RS47290_qPCRr	CCGATGACGAGCGCCCGA
OCU_RS48660_qPCRf	TTCTCGTTCAGCTTCTTCAGC
OCU_RS48660_qPCRr	GGACACAGCACCCACGAA
glcB_OCU_RS38100_qPCRf	AAGGGGTCGAGCTACAACAA
glcB_OCU_RS38100_qPCRr	CGCGACCTTCAGGCGGCC
inhA_OCU_RS40185_qPCRf	GACCGTCATCCAGTTGTACG
inhA_OCU_RS40185_qPCRr	AAAGGCATTCACATCTCGGC
gyrB_OCU_RS25020_qPCRf	GCGCCACATAAGGTTAAGCA
gyrB_OCU_RS25020_qPCRr	CCTTTGCCGTCGAAGTCGAT
embB_OCU_RS26150_qPCRf	CCAATTCGCCGGAATGAG
embB_OCU_RS26150_qPCRr	TCGACACCCGGTTCTCCACC
